# A single-cell massively parallel reporter assay detects cell type specific cis-regulatory activity

**DOI:** 10.1101/2021.11.11.468308

**Authors:** Siqi Zhao, Clarice KY Hong, Connie A Myers, David M Granas, Michael A White, Joseph C Corbo, Barak A Cohen

## Abstract

Massively parallel reporter gene assays are key tools in regulatory genomics, but cannot be used to identify cell-type specific regulatory elements without performing assays serially across different cell types. To address this problem, we developed a single-cell massively parallel reporter assay (scMPRA) to measure the activity of libraries of *cis-regulatory* sequences (CRSs) across multiple cell-types simultaneously. We assayed a library of core promoters in a mixture of HEK293 and K562 cells and showed that scMPRA is a reproducible, highly parallel, single-cell reporter gene assay that detects cell-type specific *cis*-regulatory activity. We then measured a library of promoter variants across multiple cell types in *ex vivo* mouse retinas and showed that subtle genetic variants can produce cell-type specific effects on *cis*-regulatory activity. We anticipate that scMPRA will be widely applicable for studying the role of CRSs across diverse cell types.
