## Supplemental Table 2 for "A single-cell massively parallel reporter assay detects cell type specific cis-regulatory activity"

### Sheet: Sheet 1 - 220805_celltype_de
220805_celltype_de
	baseMean	log2FoldChange	lfcSE	stat	pvalue	padj
ADNP2	525.08	-0.447191	0.102824	-4.34909	1.36704e-05	0.00501411
RPL27A	531.134	-0.443458	0.102443	-4.32884	1.49899e-05	0.00501411
RPL24	536.18	-0.441727	0.106234	-4.15806	3.20967e-05	0.00715756
AARSD1	507.376	-0.427704	0.106044	-4.03328	5.50027e-05	0.0091992
RBM5	451.143	-0.428016	0.110056	-3.88907	0.000100629	0.010639
VASN	481.267	-0.407296	0.105855	-3.84768	0.000119241	0.010639
GOLGA3	562.76	-0.404784	0.105639	-3.83177	0.000127223	0.010639
FOSB	493.12	-0.414559	0.106504	-3.89243	9.92433e-05	0.010639
NFKBIA	434.755	-0.417112	0.110151	-3.78672	0.000152649	0.0108061
C11orf30	498.885	-0.390504	0.104357	-3.74199	0.000182571	0.0108061
RPL13A	584.923	-0.411146	0.110756	-3.71216	0.000205499	0.0108061
ZNF207	508.106	-0.403569	0.108284	-3.72696	0.000193804	0.0108061
NUP160	570.779	-0.386258	0.104206	-3.70669	0.000209983	0.0108061
RPLP2	500.838	-0.381798	0.104218	-3.66346	0.000248831	0.0110979
RPS2	450.912	-0.40616	0.110396	-3.67912	0.000234038	0.0110979
RFPL4B	469.153	-0.393611	0.1102	-3.57179	0.000354554	0.0145256
POLR2K	500.459	-0.371816	0.104406	-3.56124	0.000369111	0.0145256
ZNF350	492.318	-0.367241	0.103789	-3.53833	0.000402669	0.0149659
NRAS	468.737	-0.383095	0.108724	-3.52354	0.000425822	0.0149934
NPTX1	491.171	-0.358761	0.105014	-3.41633	0.000634721	0.0179292
LRPAP1	453.4	-0.366898	0.108203	-3.39083	0.000696802	0.0179292
TGS1	480.35	-0.368478	0.107879	-3.41565	0.000636304	0.0179292
TNFRSF10C	515.719	-0.35699	0.105178	-3.39415	0.000688426	0.0179292
ADNP	544.905	-0.35052	0.102345	-3.42489	0.000615059	0.0179292
PTCD1	460.985	-0.376035	0.108861	-3.45428	0.000551773	0.0179292
DNAJC7	560.229	-0.365844	0.10755	-3.40161	0.000669905	0.0179292
RPL15	451.999	-0.365203	0.108769	-3.35762	0.000786177	0.0181363
TMEM99	478.317	-0.369479	0.109946	-3.36055	0.000777872	0.0181363
SOX6	312.003	0.460545	0.136454	3.37509	0.000737911	0.0181363
RPS25	666.099	-0.389277	0.116976	-3.32783	0.000875255	0.0188886
RPL7A	604.467	-0.355986	0.106849	-3.33167	0.000863279	0.0188886
PRPF6	507.159	-0.355812	0.10771	-3.30342	0.000955117	0.0199679
COMMD9	457.587	-0.355715	0.108647	-3.27406	0.00106015	0.0214921
LCK	305.584	0.452992	0.140176	3.23159	0.00123104	0.0242224
CHGA	624.803	-0.348468	0.108425	-3.2139	0.00130944	0.0250289
GRWD1	520.9	-0.329961	0.103555	-3.18633	0.00144088	0.0266704
RPL30	572.301	-0.331848	0.10437	-3.17955	0.00147504	0.0266704
SNF8	468.192	-0.34102	0.107715	-3.16595	0.00154579	0.027214
NUP133	470.27	-0.335049	0.106221	-3.15426	0.00160907	0.0276017
EP400NL	421.384	-0.359003	0.114964	-3.12273	0.00179182	0.0292372
BAIAP3	415.346	-0.351697	0.112544	-3.12496	0.00177828	0.0292372
RPS21	478.748	-0.330766	0.106682	-3.10048	0.00193209	0.0307755
RPL31	445.235	-0.34068	0.110355	-3.08712	0.00202109	0.0314443
BABAM1	460.62	-0.33597	0.109078	-3.0801	0.00206933	0.0314633
RPS10-NUDT3	440.107	-0.334723	0.109373	-3.06039	0.00221049	0.0321482
MPZ	306.789	0.436943	0.142713	3.06168	0.00220095	0.0321482
GPN1	467.029	-0.328938	0.108128	-3.04211	0.00234923	0.033439
KLK7	322	0.393892	0.130663	3.01457	0.00257342	0.0353602
NEFM	446.349	-0.328116	0.109136	-3.0065	0.00264277	0.0353602
ABHD5	452.481	-0.328062	0.109092	-3.0072	0.00263671	0.0353602
MTDH	431.225	-0.340077	0.114174	-2.97858	0.00289589	0.0358769
SERPINB9	446.148	-0.324247	0.108844	-2.979	0.00289194	0.0358769
RPS16	493.779	-0.312702	0.104699	-2.98667	0.00282033	0.0358769
UBA52	548.455	-0.30964	0.103912	-2.97983	0.00288411	0.0358769
PCP2	322.151	0.390919	0.132664	2.94667	0.00321214	0.0390712
ZNF790	449.89	-0.317989	0.108357	-2.93464	0.00333934	0.0398931
NOSIP	432.026	-0.324528	0.111388	-2.9135	0.00357405	0.040571
TUBB2B	411.843	-0.332756	0.114065	-2.91726	0.00353123	0.040571
C10orf99	310.189	0.398695	0.13686	2.91315	0.00357801	0.040571
SOX3	441.706	-0.314818	0.110044	-2.86084	0.0042252	0.047111
ZCCHC10	451.634	-0.305879	0.108296	-2.82446	0.00473603	0.051941
RPS6	510.071	-0.297122	0.105754	-2.80957	0.00496082	0.0535288
RIC8B	328.318	0.373795	0.133926	2.79105	0.00525369	0.0557892
RPS20	447.431	-0.312585	0.112909	-2.76846	0.00563228	0.0588749
SCRN3	439.498	-0.3017	0.109816	-2.74733	0.00600834	0.0618397
EIF4EBP1	296.91	0.408238	0.150325	2.7157	0.00661352	0.067037
CSF1	299.354	0.392603	0.144907	2.70934	0.00674165	0.0673159
GCC1	489.712	-0.285115	0.105902	-2.69224	0.00709735	0.0698254
DPM3	418.664	-0.30182	0.11241	-2.68499	0.00725315	0.070324
SLC7A3	452.98	-0.286139	0.107864	-2.65277	0.00798336	0.0741787
TSFM	450.844	-0.300414	0.112848	-2.66211	0.00776532	0.0741787
NOP10	410.483	-0.299405	0.112857	-2.65295	0.00797915	0.0741787
HIF1AN	415.518	-0.299732	0.113936	-2.6307	0.00852094	0.0770339
SPRR1A	328.38	0.336171	0.127769	2.63108	0.00851151	0.0770339
SEC24C	409.049	-0.294838	0.113438	-2.59911	0.00934668	0.0822754
BRDT	412.862	-0.296165	0.11388	-2.60067	0.0093041	0.0822754
TACC3	433.777	-0.291553	0.112619	-2.58885	0.00962973	0.0836661
TP53I13	301.314	0.374101	0.144951	2.58088	0.00985491	0.0845248
COX7C	446.479	-0.277791	0.108464	-2.56113	0.0104333	0.0872482
ZNF726	449.254	-0.284449	0.111045	-2.56155	0.0104205	0.0872482
CILP	403.582	-0.291779	0.114376	-2.55106	0.0107396	0.0885707
SORT1	328.36	0.338265	0.132794	2.54729	0.0108562	0.0885707
RPL37A	458.268	-0.280383	0.110365	-2.54051	0.011069	0.0892185
ATP2A1	316.844	0.335432	0.132426	2.53297	0.01131	0.090076
WWP2	405.23	-0.289931	0.114957	-2.52209	0.0116659	0.0918174
CDK5RAP1	461.041	-0.272545	0.108597	-2.50969	0.0120838	0.0932768
C19orf80	345.073	0.312838	0.124719	2.50833	0.0121302	0.0932768
CPSF2	413.465	-0.289922	0.115909	-2.50129	0.0123742	0.0940722
LCE6A	458.391	-0.269115	0.108095	-2.48961	0.0127885	0.0956401
PGPEP1L	460.257	-0.277653	0.111622	-2.48745	0.0128664	0.0956401
RPS3	435.686	-0.268476	0.109795	-2.44524	0.0144755	0.104966
RNF223	454.677	-0.262609	0.108151	-2.42817	0.0151754	0.104966
AATK	309.818	0.333257	0.136532	2.44087	0.0146518	0.104966
NRIP3	382.336	-0.284805	0.117172	-2.43066	0.0150711	0.104966
PDZD11	416.473	-0.274572	0.112844	-2.4332	0.014966	0.104966
DDN	272.66	0.426799	0.175701	2.42912	0.0151354	0.104966
ARHGAP36	418.213	-0.271667	0.11193	-2.42712	0.0152192	0.104966
ZNF273	411.987	-0.269604	0.112687	-2.39251	0.0167337	0.114233
OSBPL9	495.303	-0.263059	0.110481	-2.38104	0.017264	0.116663
HIST1H2BE	430.329	-0.266181	0.113116	-2.35317	0.0186141	0.124529
MUC19	332.215	0.298671	0.127914	2.33494	0.0195467	0.129473
EGR4	309.43	0.318647	0.136723	2.3306	0.0197744	0.129697
CRB3	335.156	0.302299	0.130474	2.31692	0.020508	0.133202
NPPA	322.682	0.300675	0.130109	2.31095	0.0208356	0.134029
RPS14	524.853	-0.248752	0.107874	-2.30596	0.0211131	0.13452
FOS	316.053	0.30515	0.133414	2.28725	0.0221813	0.138685
TXNRD1	455.721	-0.255654	0.111661	-2.28955	0.0220474	0.138685
REV3L	410.235	-0.255374	0.113205	-2.25584	0.0240805	0.148487
CCDC53	315.767	0.302484	0.134196	2.25405	0.0241929	0.148487
YIPF3	403.655	-0.260145	0.115987	-2.24289	0.0249042	0.151463
ZNF85	409.868	-0.250456	0.112866	-2.21905	0.0264833	0.159616
KRTAP19-5	435.812	-0.248679	0.113375	-2.19343	0.0282766	0.168902
UGT1A8	318.197	0.29098	0.132962	2.18844	0.0286376	0.169545
HEBP2	295.067	0.322399	0.148121	2.17658	0.0295116	0.171681
FSHB	339.809	0.274016	0.125807	2.17806	0.0294014	0.171681
RPL4	410.844	-0.245648	0.115331	-2.12993	0.0331775	0.191342
ACE	317.96	0.28957	0.136476	2.12177	0.0338574	0.193304
FBLIM1	293.004	0.336674	0.159144	2.11553	0.0343845	0.193304
TG	330.311	0.268987	0.127148	2.11554	0.0343838	0.193304
TSPAN1	318.141	0.2749	0.131641	2.08825	0.0367752	0.193924
PACS1	293.706	0.313816	0.149101	2.10472	0.0353157	0.193924
LPPR1	316.475	0.294281	0.140951	2.08782	0.0368136	0.193924
VPS72	429.142	-0.232122	0.110627	-2.09825	0.0358835	0.193924
NEFH	399.658	-0.238785	0.11416	-2.09167	0.036468	0.193924
DCAF8	406.919	-0.238389	0.113966	-2.09175	0.0364609	0.193924
COLCA1	313.088	0.287726	0.137753	2.0887	0.0367347	0.193924
KRTAP4-6	305.547	0.291923	0.138319	2.1105	0.0348151	0.193924
SLC7A4	330.128	0.267778	0.129261	2.0716	0.038303	0.198713
CLSTN1	456.29	-0.227922	0.11003	-2.07145	0.0383168	0.198713
SLC25A42	315.339	0.274234	0.133278	2.05761	0.039628	0.201299
KANK4	305.489	0.286958	0.139736	2.05357	0.0400176	0.201299
RGS10	340.337	0.257057	0.124746	2.06064	0.0393376	0.201299
MYH8	327.269	0.265683	0.129377	2.05355	0.0400192	0.201299
DDAH1	288.911	0.329146	0.162157	2.0298	0.0423774	0.211571
ZNF430	400.115	-0.23382	0.115593	-2.02278	0.0430956	0.213563
IL4	304.274	0.286684	0.14216	2.01663	0.0437345	0.215135
CAPN14	310.272	0.286042	0.142522	2.007	0.0447498	0.215282
UNC5D	311.801	0.27774	0.138491	2.00548	0.0449122	0.215282
HIST3H3	758.964	-0.256375	0.127912	-2.00431	0.0450365	0.215282
MMD2	301.977	0.297623	0.148502	2.00417	0.0450516	0.215282
3	305.759	0.295551	0.148496	1.9903	0.0465582	0.219483
DPPA4	405.289	-0.240175	0.120689	-1.99004	0.0465869	0.219483
DTX3	427.065	-0.22861	0.115206	-1.98436	0.0472154	0.220889
GNMT	315.912	0.260836	0.132833	1.96363	0.0495724	0.229731
DBN1	318.134	0.258392	0.131715	1.96174	0.0497922	0.229731
P2RX3	309.744	0.266645	0.136131	1.95874	0.0501431	0.229765
CALB2	432.034	-0.230178	0.119031	-1.93376	0.0531426	0.241853
RPL13	411.681	-0.224674	0.116501	-1.92851	0.0537921	0.243155
FBN2	358.616	0.231603	0.120816	1.91698	0.0552401	0.244519
GLYCTK	322.876	0.252096	0.13121	1.92131	0.0546926	0.244519
BTN3A2	315.04	0.255946	0.133602	1.91573	0.0554	0.244519
BCL7A	308.528	0.262147	0.136927	1.9145	0.0555559	0.244519
DNAJA3	405.304	-0.217523	0.11382	-1.91112	0.0559893	0.244726
HIST1H2AA	330.9	0.254526	0.133369	1.90844	0.0563346	0.244726
HRG	323.981	0.245802	0.129535	1.89757	0.0577527	0.244738
SLC29A3	312.328	0.257447	0.13528	1.90306	0.0570321	0.244738
ATP5D	420.307	-0.214136	0.112597	-1.90179	0.0571983	0.244738
CA2	418.957	-0.218889	0.115374	-1.89721	0.0578006	0.244738
NLRP1	713.575	-0.239827	0.126638	-1.8938	0.0582515	0.245096
CCL14	329.833	0.240534	0.128358	1.87393	0.0609395	0.254061
DCSTAMP	444.878	-0.209603	0.111939	-1.87247	0.0611417	0.254061
ZNF91	438.111	-0.20404	0.109341	-1.86609	0.0620285	0.254583
KMT2C	317.407	0.259833	0.139205	1.86655	0.0619651	0.254583
ARRDC2	387.314	-0.214635	0.115793	-1.85361	0.0637952	0.260238
GPS2	339.947	0.231437	0.125378	1.84591	0.0649048	0.263159
TRERF1	307.171	0.255489	0.138638	1.84285	0.0653505	0.26337
PIK3C3	404.352	-0.206871	0.113603	-1.821	0.0686068	0.274503
MGRN1	302.901	0.26162	0.143838	1.81886	0.0689334	0.274503
RPS24	390.588	-0.211705	0.116783	-1.8128	0.069863	0.276558
SPTSSA	294.847	0.261444	0.144624	1.80775	0.0706461	0.278013
FKBP10	323.953	0.247768	0.138184	1.79303	0.072968	0.283369
MEIS1	335.929	0.228913	0.127456	1.79602	0.0724912	0.283369
AGBL4	328.002	0.231341	0.129162	1.7911	0.0732778	0.283369
CKM	339.604	0.226515	0.127287	1.77956	0.0751478	0.28893
AQP5	328.45	0.23147	0.130382	1.77532	0.0758455	0.289947
C17orf70	405.897	-0.202471	0.114267	-1.7719	0.0764108	0.290448
HIF3A	337.341	0.219849	0.12563	1.74997	0.0801236	0.30284
RSBN1	302.851	0.24991	0.1435	1.74154	0.0815898	0.304732
TIA1	372.3	-0.205983	0.118432	-1.73925	0.0819907	0.304732
IDS	448.299	-0.191713	0.110188	-1.73987	0.0818812	0.304732
AC139100.2	409.655	-0.198604	0.114813	-1.72981	0.0836645	0.308825
TRMT5	432.139	-0.192112	0.111265	-1.72661	0.0842381	0.308825
C3orf62	309.513	0.237668	0.137756	1.72528	0.0844769	0.308825
SPON2	391.037	-0.209062	0.122257	-1.71001	0.0872635	0.314235
CGA	323.937	0.223745	0.130886	1.70946	0.0873657	0.314235
ZNF66	410.84	-0.193937	0.113371	-1.71064	0.0871483	0.314235
UGT2B10	329.864	0.21789	0.129077	1.68806	0.0914003	0.32575
MT3	389.918	-0.198129	0.117422	-1.68732	0.0915411	0.32575
SLC25A35	383.372	-0.197062	0.117174	-1.68178	0.0926111	0.326089
MAP4K5	388.702	-0.20026	0.11907	-1.68187	0.0925937	0.326089
PADI3	398.931	-0.19431	0.115925	-1.67617	0.0937058	0.328216
INHBA	329.386	0.220806	0.132099	1.67152	0.094619	0.329688
DNTTIP2	369.859	-0.195662	0.118753	-1.64764	0.0994262	0.344643
ZNF580	423.988	-0.18587	0.113903	-1.63183	0.102715	0.352392
CHODL	397.771	-0.186861	0.114472	-1.63237	0.102601	0.352392
ACSL1	310.766	0.220242	0.135928	1.62028	0.105172	0.353343
NUTF2	411.705	-0.189928	0.116767	-1.62655	0.103832	0.353343
HDAC1	296.058	0.234294	0.144793	1.61814	0.105633	0.353343
MLEC	312.185	0.21778	0.134516	1.61899	0.105449	0.353343
TRIM5	381.958	-0.190868	0.117736	-1.62116	0.104984	0.353343
TFPI2	340.326	0.202469	0.12573	1.61035	0.107322	0.357207
RNF121	313.261	0.216992	0.137301	1.58042	0.114012	0.375733
PRM1	341.704	0.205907	0.130244	1.58093	0.113895	0.375733
NCS1	315.747	0.215361	0.136528	1.57741	0.114701	0.376151
RPL38	365.61	-0.186727	0.119654	-1.56056	0.118628	0.381549
NUDT3	334.138	0.198503	0.127088	1.56194	0.118302	0.381549
CNTN4	338.758	0.195287	0.124892	1.56365	0.1179	0.381549
RGS2	412.418	-0.176451	0.112809	-1.56416	0.117781	0.381549
PCNA	403.291	-0.177147	0.11394	-1.55475	0.120007	0.384136
DMKN	423.413	-0.174877	0.112698	-1.55172	0.120729	0.384608
ZNF431	390.108	-0.179357	0.11635	-1.54153	0.123189	0.390584
SLCO2A1	361.703	-0.184401	0.120107	-1.53531	0.124707	0.393532
CSHL1	344.594	0.18954	0.123867	1.53019	0.12597	0.393802
MRS2	431.028	-0.168804	0.110147	-1.53254	0.12539	0.393802
CORO1B	383.049	-0.179389	0.117612	-1.52526	0.127194	0.395782
C21orf59	289.294	0.239715	0.157556	1.52146	0.128144	0.396807
ARSA	323.549	0.197407	0.130142	1.51685	0.129303	0.396807
SMR3B	341.183	0.190654	0.125664	1.51718	0.129222	0.396807
LTF	437.988	-0.166316	0.110301	-1.50784	0.131594	0.400166
SELP	321.052	0.207517	0.137454	1.50972	0.131116	0.400166
FGF18	318.4	0.198254	0.132562	1.49556	0.134768	0.407964
CNTNAP5	378.172	-0.176228	0.118335	-1.48922	0.136429	0.409847
DUT	335.063	0.188987	0.126964	1.48851	0.136616	0.409847
SET	388.943	-0.171703	0.115657	-1.48458	0.137654	0.41112
NPAS1	349.075	0.182881	0.123941	1.47554	0.140067	0.416186
EXPH5	315.974	0.19944	0.135344	1.47358	0.140595	0.416186
ZNF254	379.835	-0.172274	0.117679	-1.46393	0.143212	0.421435
A2ML1	351.243	0.178304	0.121924	1.46241	0.143628	0.421435
TMTC4	319.645	0.189971	0.13077	1.45271	0.146303	0.422696
LINGO1	342.023	0.18179	0.124669	1.45819	0.144789	0.422696
ANKRD17	327.676	0.188786	0.130045	1.4517	0.146585	0.422696
UNC45B	335.208	0.186219	0.12794	1.45552	0.145526	0.422696
HPS1	382.767	-0.173321	0.11981	-1.44663	0.148	0.424943
SGCE	305.597	0.199526	0.138212	1.44363	0.148844	0.425541
CPS1	337.933	0.180253	0.12528	1.4388	0.150206	0.425797
NPFFR1	319.279	0.18868	0.130945	1.44091	0.149609	0.425797
SLC22A7	317.594	0.19003	0.132427	1.43498	0.151292	0.427065
PPCDC	351.924	0.176075	0.123135	1.42993	0.152737	0.429333
CREG2	325.585	0.185375	0.130458	1.42095	0.155332	0.4348
LRFN2	343.128	0.17869	0.126261	1.41524	0.156997	0.435912
EXOSC5	349.946	0.173969	0.122936	1.41512	0.157033	0.435912
VCAM1	350.803	0.176909	0.125636	1.4081	0.1591	0.438016
HDX	321.044	0.184246	0.130725	1.40942	0.158711	0.438016
CRYBB2	327.874	0.179034	0.127952	1.39922	0.161746	0.443477
NPAS4	388.589	-0.16256	0.117097	-1.38825	0.16506	0.450714
OIT3	347.012	0.169913	0.122946	1.38201	0.166968	0.45407
PRDM6	397.356	-0.158719	0.115586	-1.37316	0.169702	0.455362
NEUROG2	345.837	0.170558	0.124171	1.37357	0.169574	0.455362
PPIL3	385.036	-0.159951	0.11661	-1.37167	0.170165	0.455362
HIF1A	320.512	0.184691	0.134153	1.37672	0.168598	0.455362
COBLL1	321.513	0.181724	0.133262	1.36366	0.172675	0.457451
TFF1	322.982	0.17665	0.129476	1.36435	0.172458	0.457451
CTD-2017D11.1	407.278	-0.154362	0.113282	-1.36264	0.172997	0.457451
GFRA1	358.008	0.165074	0.122058	1.35243	0.176239	0.460872
SMR3A	478.573	-0.154178	0.114121	-1.351	0.176694	0.460872
AC007557.1	302.393	0.189263	0.1399	1.35285	0.176103	0.460872
TMC8	360.96	0.162034	0.120034	1.3499	0.177047	0.460872
TCF4	315.661	0.178308	0.132721	1.34348	0.179117	0.464455
RGS1	402.844	-0.155268	0.116927	-1.3279	0.184211	0.473996
GJA4	380.923	-0.15568	0.117238	-1.32789	0.184214	0.473996
HDAC9	329.284	0.17045	0.128712	1.32428	0.185412	0.474843
ZNF724P	387.386	-0.154458	0.116782	-1.32262	0.185963	0.474843
MRPL11	334.333	0.170127	0.129037	1.31844	0.187356	0.476582
DHRS2	348.212	0.160615	0.123823	1.29713	0.194585	0.489482
PCDH7	305.841	0.187741	0.144747	1.29703	0.194622	0.489482
GPR62	314.262	0.173147	0.133211	1.2998	0.19367	0.489482
PQLC2	379.451	-0.153078	0.118542	-1.29134	0.196586	0.49257
SPATS2L	329.423	0.163315	0.127432	1.28158	0.19999	0.499228
ICA1	317.033	0.170089	0.132939	1.27946	0.200736	0.499229
IFT43	361.223	-0.154685	0.121328	-1.27493	0.202334	0.501338
GNL3L	395.793	-0.148268	0.116558	-1.27205	0.203355	0.50201
CTC-513N18.7	396.068	-0.14585	0.115416	-1.26369	0.20634	0.507506
ALPL	286.704	0.20829	0.165484	1.25867	0.208151	0.508222
HS2ST1	322.356	0.242556	0.192458	1.26031	0.207557	0.508222
SCGB3A1	342.117	0.154498	0.124266	1.24329	0.213762	0.508873
CARTPT	387.375	-0.149527	0.120011	-1.24594	0.212786	0.508873
ZCCHC7	392.611	-0.143963	0.115908	-1.24205	0.214219	0.508873
C16orf74	362.689	0.149698	0.11969	1.25071	0.21104	0.508873
PROCA1	330.495	0.158718	0.127621	1.24367	0.213622	0.508873
DLX6	380.018	-0.145683	0.116765	-1.24765	0.212158	0.508873
RPL36A-HNRNPH2	370.554	-0.148	0.119231	-1.24129	0.214498	0.508873
SPACA3	329.119	0.158015	0.127413	1.24018	0.214909	0.508873
CXCR4	381.199	-0.147191	0.118777	-1.23922	0.215263	0.508873
	395.894	-0.143865	0.116293	-1.23709	0.216054	0.508945
COMMD1	362.944	-0.148049	0.120043	-1.23329	0.217467	0.510474
CCDC61	378.88	-0.14619	0.118897	-1.22955	0.218864	0.511959
ALPK2	340.169	0.153673	0.126692	1.21297	0.225142	0.522986
CTPS1	396.084	-0.139269	0.114665	-1.21458	0.224527	0.522986
NPFF	352.569	0.146795	0.121666	1.20655	0.227606	0.524493
RGS20	343.14	0.151041	0.125114	1.20722	0.227347	0.524493
SELE	432.44	-0.13502	0.112224	-1.20313	0.228927	0.524493
CHI3L1	329.795	0.156159	0.129781	1.20325	0.228878	0.524493
FAM19A5	299.289	0.257209	0.215029	1.19616	0.231635	0.528887
DYRK4	408.489	-0.136424	0.115135	-1.1849	0.236055	0.533893
MORC1	317.352	0.15601	0.131527	1.18614	0.235566	0.533893
OLIG2	398.563	-0.135252	0.114186	-1.18448	0.236222	0.533893
IBA57-AS1	347.658	0.145709	0.124216	1.17303	0.240786	0.537395
PDGFRL	372.456	-0.142229	0.121054	-1.17493	0.240023	0.537395
STK10	337.007	0.151382	0.129107	1.17253	0.240984	0.537395
PTGS2	360.872	-0.141435	0.120213	-1.17654	0.23938	0.537395
KBTBD11	308.091	0.157683	0.137153	1.14969	0.250272	0.556253
G6PC	343.716	0.151139	0.132518	1.14052	0.254072	0.562828
FLAD1	341.713	0.141445	0.124743	1.13389	0.25684	0.567081
ZNF385A	327.464	0.146351	0.129901	1.12664	0.259896	0.571942
C1orf64	357.531	-0.135728	0.120958	-1.12211	0.261815	0.5724
PRR15	342.485	0.140809	0.12528	1.12395	0.261032	0.5724
CTD-2368P22.1	365.766	-0.132517	0.119192	-1.1118	0.266224	0.580143
FBXL16	293.399	0.334329	0.301445	1.10909	0.267392	0.580796
ART3	338.339	0.140303	0.127249	1.10259	0.270206	0.585009
MORF4L1	388.303	-0.128079	0.117321	-1.09169	0.274968	0.586613
RP11-204N11.1	320.11	0.146776	0.134162	1.09402	0.273947	0.586613
AGPAT3	316.873	0.146999	0.134353	1.09413	0.273899	0.586613
MYF5	342.992	0.140836	0.128575	1.09536	0.273357	0.586613
DDIT4L	315.838	0.149936	0.137446	1.09087	0.275331	0.586613
GLRX	400.817	-0.123912	0.114813	-1.07925	0.280476	0.593793
TENM2	330.89	0.140378	0.129899	1.08066	0.279846	0.593793
FAM109B	344.439	0.19797	0.184971	1.07028	0.284495	0.600401
TSSK6	319.719	0.140068	0.131351	1.06636	0.286259	0.602224
HDC	359.253	-0.127326	0.120774	-1.05424	0.291771	0.606972
C6orf222	349.408	0.128899	0.122485	1.05236	0.292633	0.606972
ISM2	373.182	-0.125417	0.118622	-1.05728	0.290382	0.606972
SLC9A7	308.134	0.142872	0.135881	1.05145	0.293052	0.606972
WDR61	394.174	-0.122284	0.116299	-1.05146	0.293047	0.606972
OSTN	325.78	0.136591	0.130546	1.04631	0.29542	0.609987
IL1R2	334.507	0.130116	0.126111	1.03176	0.302186	0.622038
AKAP1	322.217	0.140525	0.136499	1.02949	0.303249	0.622311
MXRA5	398.8	-0.118832	0.115911	-1.0252	0.305269	0.623985
KRT19	405.918	-0.117754	0.115017	-1.0238	0.30593	0.623985
NFKBIZ	359.796	0.1254	0.12274	1.02167	0.306935	0.624132
C20orf166	344.954	0.124857	0.123386	1.01192	0.311575	0.631648
SIRPG	359.41	0.121587	0.120413	1.00975	0.312615	0.631842
AKR1C4	338.914	0.127366	0.126797	1.00449	0.315144	0.635034
FDCSP	281.747	0.162123	0.162061	1.00038	0.317128	0.635206
EDN1	385.469	-0.118294	0.118021	-1.00231	0.316193	0.635206
MPZL1	315.847	0.134504	0.135032	0.996089	0.319207	0.637461
BAP1	354.747	0.123016	0.125044	0.983779	0.325224	0.643168
BNC1	317.573	0.130401	0.132145	0.986798	0.323742	0.643168
PRIM1	336.477	0.125048	0.126872	0.985627	0.324316	0.643168
DIO3	387.726	-0.115924	0.118237	-0.980434	0.326872	0.643168
RP11-111M22.2	395.29	-0.11544	0.117685	-0.98092	0.326632	0.643168
APOL2	378.737	-0.11556	0.118276	-0.977038	0.32855	0.644575
SNRPD1	360.409	-0.118866	0.122087	-0.973617	0.330247	0.646009
IL17RC	347.135	0.121368	0.125261	0.968922	0.332584	0.648684
RRAGB	333.39	0.123343	0.12792	0.964226	0.334933	0.649478
OSCAR	330.146	0.124418	0.128965	0.964744	0.334673	0.649478
CD4	356.633	0.117564	0.122243	0.961722	0.336189	0.650031
ABCA13	342.422	0.120355	0.125982	0.955335	0.339408	0.654364
RPRML	360.619	-0.115181	0.120978	-0.952079	0.341057	0.655652
HNRNPUL1	322.06	0.126008	0.132892	0.948194	0.343031	0.657557
GSX2	342.932	0.117268	0.124485	0.942025	0.34618	0.659756
NR2C2AP	349.162	0.115867	0.123363	0.939242	0.347607	0.659756
RASEF	393.124	-0.108075	0.114761	-0.941742	0.346325	0.659756
ZNF256	383.306	-0.110214	0.117469	-0.938237	0.348123	0.659756
ITGBL1	334.746	0.117639	0.126197	0.932189	0.351239	0.660053
PGC	310.204	0.125814	0.134573	0.934918	0.349831	0.660053
CNTFR	315.362	0.125176	0.134152	0.933098	0.35077	0.660053
SNX27	357.442	0.113644	0.123407	0.920892	0.357107	0.661848
EGR2	322.158	0.119842	0.130301	0.919731	0.357714	0.661848
KRTAP4-3	336.466	0.116309	0.126409	0.920101	0.35752	0.661848
TREX1	376.877	-0.1088	0.118642	-0.917045	0.359119	0.661848
AQP1	354.376	-0.111873	0.121816	-0.91838	0.35842	0.661848
SYCN	328.454	0.118329	0.128055	0.924048	0.355461	0.661848
PAGR1	340.551	0.114493	0.124706	0.918107	0.358563	0.661848
NR0B1	379.735	-0.10666	0.117147	-0.910482	0.362569	0.666174
SERPING1	332.853	0.114822	0.126345	0.908795	0.363458	0.666174
DYNC2LI1	349.452	0.109905	0.12235	0.898284	0.369034	0.672937
NME7	339.168	0.113968	0.127174	0.896163	0.370166	0.672937
RBP5	340.637	0.112346	0.125362	0.896174	0.37016	0.672937
TMEM55A	369.371	-0.105393	0.11865	-0.888271	0.374395	0.678658
SNAP23	331.652	0.114059	0.12866	0.886513	0.375341	0.678658
RNF144B	369.862	-0.105398	0.119899	-0.879057	0.37937	0.684094
N4BP2L2	407.485	-0.0991248	0.113237	-0.875372	0.381371	0.685853
SAE1	373.849	0.104941	0.12082	0.868573	0.385081	0.690667
LIMCH1	402.009	-0.0988432	0.114815	-0.860889	0.389299	0.692662
ITM2B	378.921	-0.102133	0.118482	-0.862011	0.388681	0.692662
DPAGT1	341.684	0.109586	0.127031	0.862671	0.388319	0.692662
DST	361.518	0.103354	0.120441	0.858133	0.390819	0.693522
MYO15B	340.09	0.108404	0.128456	0.843904	0.398723	0.69936
TNNC1	367.26	-0.104808	0.123986	-0.845323	0.39793	0.69936
DUOXA2	379.227	-0.100389	0.119112	-0.842808	0.399336	0.69936
CIT	345.08	-0.104428	0.123727	-0.844018	0.39866	0.69936
SPTSSB	362.129	-0.102735	0.121407	-0.846206	0.397438	0.69936
FHL1	341.422	0.106055	0.127019	0.834956	0.403742	0.705231
UGT8	333.441	0.103125	0.126601	0.814572	0.415318	0.707144
SLC46A2	371.514	-0.0966608	0.118504	-0.815675	0.414686	0.707144
RBKS	364.784	0.0976363	0.119191	0.819157	0.412697	0.707144
FRMPD4	375.226	-0.097796	0.118001	-0.82877	0.407234	0.707144
ALDOB	330.565	0.10522	0.127655	0.824254	0.409795	0.707144
LIPF	351.42	0.100224	0.122837	0.815914	0.414549	0.707144
SORBS2	349.385	0.102213	0.123015	0.830895	0.406033	0.707144
PDE10A	338.424	0.10407	0.125798	0.827279	0.408079	0.707144
MST1R	381.247	-0.0968783	0.118664	-0.816407	0.414267	0.707144
SHMT2	396.724	-0.0950368	0.116693	-0.814415	0.415407	0.707144
G0S2	389.718	-0.0934273	0.115811	-0.80672	0.419828	0.709255
KLHL40	330.17	0.102643	0.127163	0.807173	0.419567	0.709255
BMP1	374.387	-0.0959	0.118829	-0.80704	0.419643	0.709255
KRTAP1-3	333.515	0.101415	0.126631	0.800866	0.423209	0.713167
MME	350.138	0.0981964	0.123888	0.792622	0.427998	0.717673
PRKAG2	321.654	0.108428	0.136805	0.792569	0.428029	0.717673
KRTAP4-4	394.903	-0.0905554	0.114777	-0.788967	0.430131	0.719395
MAML1	368.306	-0.0933554	0.118923	-0.785007	0.432449	0.721468
PCP4L1	349.373	-0.0991483	0.127311	-0.778788	0.436105	0.725757
RAB8B	359.958	-0.0926932	0.121075	-0.765583	0.443924	0.734815
VSIG8	334.046	0.0968297	0.126654	0.764519	0.444558	0.734815
SP140	352.307	0.0935438	0.122433	0.764041	0.444843	0.734815
CKAP4	363.514	-0.0913439	0.11992	-0.761705	0.446236	0.73507
RIPPLY1	342.942	0.0946458	0.125122	0.756428	0.449393	0.73507
MUC6	419.12	-0.0853781	0.112853	-0.75654	0.449325	0.73507
KRT34	357.335	0.0917354	0.121064	0.75774	0.448606	0.73507
REEP1	341.564	0.0934167	0.124318	0.751432	0.452393	0.736804
RBPJL	305.623	0.10579	0.141114	0.749683	0.453446	0.736804
SLC27A2	354.842	0.0916923	0.122392	0.749167	0.453757	0.736804
HMGB1	385.153	-0.0865491	0.116486	-0.742998	0.457483	0.741056
PTRF	393.396	-0.0839982	0.114928	-0.730878	0.464853	0.747994
CXCL2	333.567	0.0935521	0.127565	0.733369	0.463334	0.747994
SYNGR2	351.09	0.0901369	0.123401	0.730441	0.465121	0.747994
FAM221A	318.574	0.097496	0.133812	0.728606	0.466243	0.748001
NAPA	334.75	0.0902393	0.126724	0.712095	0.476406	0.762478
FLG	393.686	-0.0812353	0.115648	-0.702434	0.482408	0.762789
KRTAP3-2	373.284	-0.0830301	0.117867	-0.704436	0.481161	0.762789
DPY19L2	330.975	0.0888762	0.127097	0.699281	0.484377	0.762789
OSBPL7	366.441	-0.0843097	0.12033	-0.700656	0.483518	0.762789
GNB3	328.113	0.091351	0.129314	0.706427	0.479923	0.762789
CXCL10	328.594	0.091975	0.13159	0.698952	0.484582	0.762789
GABARAP	361.774	0.0853218	0.12202	0.699243	0.4844	0.762789
SRPK3	340.062	0.0864201	0.125391	0.689204	0.490695	0.770599
MYCBP2	335.529	0.0867781	0.126562	0.685656	0.49293	0.772295
CERKL	346.396	0.0839855	0.123842	0.678168	0.497665	0.777892
AKIRIN2	335.608	0.0857146	0.126864	0.675639	0.49927	0.778581
TRIM29	335.122	0.0842893	0.126863	0.664411	0.506427	0.787907
PWP1	377.324	-0.0775181	0.117233	-0.661229	0.508465	0.789242
GCG	370.103	-0.0792249	0.120563	-0.657125	0.511101	0.791496
KRT6B	345.4	0.0793329	0.124153	0.638992	0.522828	0.805708
PPFIA2	343.477	0.0795784	0.124416	0.639618	0.522421	0.805708
POU2AF1	340.269	0.0800078	0.12553	0.637359	0.523891	0.805708
DIEXF	368.726	-0.0761636	0.119984	-0.634782	0.525571	0.806437
FADD	370.181	-0.076702	0.122159	-0.627888	0.530078	0.811492
CCDC155	384.041	-0.073037	0.116758	-0.625543	0.531615	0.81187
MSX2	340.704	0.0778193	0.124748	0.623811	0.532752	0.81187
ZNF878	359.098	-0.0750949	0.121155	-0.619825	0.535373	0.812969
TTLL4	341.338	0.0769241	0.124268	0.619019	0.535904	0.812969
SPDYC	379.118	-0.0719931	0.1172	-0.614278	0.539032	0.815865
SLC35B1	350.258	-0.075147	0.126442	-0.59432	0.552298	0.817268
PDGFB	354.27	0.0718254	0.121696	0.590204	0.555054	0.817268
NDUFA4L2	354.333	-0.0729115	0.123256	-0.591545	0.554155	0.817268
TRIM56	383.503	-0.0712749	0.118867	-0.59962	0.548759	0.817268
PPARG	398.235	-0.0687416	0.114694	-0.599346	0.548942	0.817268
NSDHL	362.076	0.0714476	0.121297	0.589032	0.55584	0.817268
TCL1A	394.497	-0.0697264	0.11755	-0.593165	0.553071	0.817268
PIGV	356.036	-0.0733952	0.121508	-0.604035	0.545821	0.817268
VAV1	330.317	0.0805089	0.133594	0.602638	0.546749	0.817268
GSK3B	335.475	0.0752167	0.125977	0.597065	0.550464	0.817268
DHX58	373.924	-0.0718707	0.118901	-0.604458	0.545539	0.817268
FAM163A	348.132	0.0747832	0.123009	0.607947	0.543222	0.817268
PTPDC1	356.596	0.0733018	0.121667	0.602479	0.546856	0.817268
NUDT19	350.975	0.0721836	0.125156	0.576751	0.564107	0.827605
TMEM173	361.76	0.0688481	0.119801	0.574686	0.565503	0.827838
DYNC2H1	370.996	0.0676616	0.118839	0.569356	0.569114	0.829077
AKR1C1	350.737	-0.0699856	0.123225	-0.567951	0.570068	0.829077
FBXO45	397.127	-0.0651488	0.114636	-0.568311	0.569823	0.829077
NAT1	377.754	-0.0666861	0.11791	-0.565568	0.571687	0.829629
CXCL16	375.119	-0.0657304	0.117627	-0.558803	0.576296	0.829801
KRT12	376.817	-0.0657572	0.117821	-0.558112	0.576768	0.829801
DLX4	345.749	0.0690273	0.123315	0.559765	0.57564	0.829801
APOLD1	356.683	-0.0674967	0.120906	-0.558256	0.576669	0.829801
C2orf74	383.057	-0.0644788	0.116538	-0.553284	0.580069	0.831345
VGLL2	352.284	0.0685927	0.124058	0.552908	0.580326	0.831345
NIPAL4	348.12	0.0677618	0.12321	0.549971	0.58234	0.832447
TARSL2	355.124	0.0657245	0.122137	0.53812	0.590494	0.838727
C16orf86	331.864	0.0693454	0.128785	0.538459	0.59026	0.838727
GNG5	397.469	-0.0621189	0.1152	-0.539225	0.589732	0.838727
GP9	368.007	-0.0628369	0.118863	-0.528648	0.59705	0.846242
KLRK1	424.336	-0.0581982	0.110854	-0.524996	0.599586	0.84804
FGF4	371.684	0.0612741	0.118509	0.517043	0.605126	0.848827
PAK3	361.696	-0.0610603	0.121531	-0.502426	0.615368	0.848827
REG4	416.195	-0.0571578	0.113159	-0.50511	0.613481	0.848827
SERPINB2	343.691	0.063929	0.124359	0.514068	0.607205	0.848827
MGST2	361.451	-0.0622089	0.120498	-0.516265	0.605669	0.848827
LAIR2	355.023	0.0625683	0.124255	0.503546	0.61458	0.848827
IFI16	325.058	0.0650984	0.129012	0.504592	0.613845	0.848827
MMP7	354.411	0.061821	0.121422	0.50914	0.610654	0.848827
MMP10	345.673	0.0660781	0.129314	0.510988	0.609359	0.848827
FYCO1	367.279	-0.0616238	0.119504	-0.515665	0.606089	0.848827
C1orf174	380.311	-0.0614419	0.11813	-0.520121	0.602979	0.848827
TOX2	373.924	0.0611858	0.120577	0.50744	0.611846	0.848827
APOE	337.093	0.0650547	0.130128	0.499927	0.617126	0.849501
ACTA2	330.662	0.0620698	0.128709	0.482249	0.629629	0.856142
BHMT2	361.473	-0.0595754	0.122202	-0.487517	0.625892	0.856142
GRM5	331.414	0.0614845	0.127383	0.482675	0.629326	0.856142
MIOX	346.525	0.060753	0.125386	0.484526	0.628013	0.856142
TH	334.141	0.0614984	0.126364	0.486678	0.626487	0.856142
PRSS35	378.416	-0.0579524	0.118542	-0.488875	0.62493	0.856142
NMD3	338.641	0.0610846	0.12727	0.47996	0.631256	0.856612
C17orf59	362.322	-0.0552207	0.120152	-0.459592	0.645809	0.87126
C1S	344.201	0.0577232	0.125127	0.461318	0.644571	0.87126
MNAT1	355.036	0.0554063	0.121512	0.455974	0.648409	0.87126
USP27X	332.388	0.0579505	0.127009	0.456272	0.648194	0.87126
TNFRSF11B	367.272	-0.0566025	0.124193	-0.455762	0.648561	0.87126
CLCN1	359.245	-0.0540608	0.121455	-0.445111	0.656239	0.876622
S100A13	342.679	0.0561093	0.125612	0.446687	0.655101	0.876622
TMED2	329.483	0.0569855	0.128123	0.444773	0.656483	0.876622
SYN1	347.009	0.0544508	0.123153	0.442141	0.658388	0.877413
ADAMTS17	343.908	0.0537114	0.124079	0.432882	0.665101	0.882842
COL23A1	383.7	-0.051114	0.117968	-0.433288	0.664805	0.882842
CCL1	376.757	-0.0503613	0.117884	-0.427211	0.669226	0.884806
ZNF317	339.629	0.0540178	0.126005	0.428695	0.668145	0.884806
CHCHD3	381.324	-0.0495334	0.11749	-0.421597	0.673319	0.886043
SRD5A1	360.832	0.0514331	0.123921	0.415047	0.678108	0.886043
HPGD	369.845	-0.0493739	0.11859	-0.416339	0.677162	0.886043
LYPD5	353.986	-0.0520346	0.123159	-0.422501	0.672659	0.886043
TNS4	360.764	-0.0502042	0.120665	-0.416064	0.677364	0.886043
KDM2A	376.055	-0.0495368	0.119011	-0.416236	0.677237	0.886043
IRF8	343.999	-0.0481094	0.1241	-0.387668	0.698262	0.887796
KALRN	339.782	0.0499019	0.124745	0.40003	0.689134	0.887796
POSTN	359.138	0.0498536	0.12286	0.405775	0.684908	0.887796
APP	346.626	0.0493933	0.124907	0.395441	0.692518	0.887796
SATB1	349.215	0.0476513	0.122959	0.387538	0.698358	0.887796
ACPP	363.238	0.0483801	0.120508	0.401468	0.688076	0.887796
MLN	374.378	-0.0475839	0.119625	-0.397775	0.690796	0.887796
AC002472.13	332.767	0.0513512	0.128442	0.399801	0.689303	0.887796
ERP44	374.117	-0.0486405	0.119565	-0.406814	0.684145	0.887796
KRTAP4-1	394.96	-0.0456347	0.117153	-0.389531	0.696883	0.887796
CYTL1	384.395	-0.0475996	0.118242	-0.40256	0.687272	0.887796
UBE2N	355.901	-0.0484085	0.123015	-0.393515	0.693939	0.887796
DNMT3B	331.127	-0.0487928	0.126933	-0.3844	0.700682	0.887796
IRF5	356.936	-0.0491421	0.12082	-0.406738	0.6842	0.887796
DERL3	359.822	0.0463977	0.120457	0.38518	0.700104	0.887796
LIFR	352.282	0.0480546	0.123633	0.388687	0.697508	0.887796
PFKM	366.552	0.0462933	0.122109	0.379113	0.704604	0.88968
ADPRHL1	349.228	0.0466351	0.123109	0.378811	0.704828	0.88968
TRIM63	359.71	-0.0449316	0.120894	-0.37166	0.710146	0.891673
TECTB	367.061	0.0448217	0.1199	0.373825	0.708535	0.891673
CD34	334.207	0.0479646	0.129176	0.371311	0.710406	0.891673
GAL3ST1	334.839	0.0454092	0.125843	0.360841	0.718218	0.89979
RASSF5	344.976	0.0445513	0.124825	0.356911	0.721159	0.901785
FETUB	355.102	0.0436938	0.12368	0.35328	0.723878	0.903498
CALR	331.857	0.0445434	0.126748	0.351433	0.725263	0.90354
RPL7	358.199	0.0435837	0.126055	0.34575	0.72953	0.907167
GGCX	348.66	0.0421273	0.123944	0.33989	0.733939	0.909269
GPR19	365.459	0.0410306	0.120281	0.341123	0.733011	0.909269
HSD3B2	347.235	0.0413912	0.123182	0.336016	0.736858	0.911198
ACTA1	348.426	-0.0405071	0.12294	-0.329486	0.741788	0.912629
APOBEC3A	350.268	-0.0399195	0.122657	-0.325456	0.744836	0.912629
RNF32	327.616	0.0419471	0.128393	0.32671	0.743887	0.912629
APOC3	348.169	0.0405025	0.12305	0.329154	0.742039	0.912629
PLA2G6	337.667	0.0421295	0.129284	0.325867	0.744525	0.912629
RIN1	351.667	0.0394651	0.123269	0.320154	0.748852	0.914201
CITED1	360.196	0.0398057	0.123689	0.32182	0.747589	0.914201
SCNM1	376.39	0.0385785	0.12229	0.315468	0.752407	0.916867
MYOCD	347.244	0.0386252	0.124926	0.309186	0.75718	0.921007
1	353.287	-0.0374088	0.121741	-0.307282	0.758629	0.921094
PIP	373.205	0.0363362	0.119101	0.305088	0.760299	0.921449
UGT3A1	356.489	-0.0368244	0.121578	-0.302887	0.761976	0.921812
ZFYVE26	369.133	-0.0353935	0.119272	-0.296746	0.766661	0.924137
NAIF1	375.27	0.0351282	0.118233	0.297111	0.766382	0.924137
MUSTN1	356.455	-0.0386564	0.131662	-0.293603	0.769061	0.9246
COL21A1	402.049	-0.0333794	0.114069	-0.292624	0.769809	0.9246
HNF4A	349.648	0.0359568	0.126079	0.285193	0.775496	0.929761
STX11	355.661	0.0349162	0.123612	0.282467	0.777585	0.930051
CCL11	347.204	-0.034947	0.124256	-0.281251	0.778518	0.930051
PIGC	361.392	-0.0335417	0.120944	-0.277334	0.781524	0.931978
ANKRD12	346.786	-0.0339436	0.12457	-0.272487	0.785248	0.933092
BPIFA2	353.47	0.0332171	0.121473	0.273452	0.784506	0.933092
DEFA6	362.885	-0.032274	0.11984	-0.269309	0.787692	0.934337
TMPRSS15	365.599	-0.0313791	0.119363	-0.262888	0.792637	0.93688
GNLY	354.818	-0.032285	0.122792	-0.262924	0.792609	0.93688
AVEN	337.685	0.033078	0.126983	0.26049	0.794486	0.937409
E2F8	365.607	-0.0309814	0.119843	-0.258516	0.796009	0.937552
CARNS1	359.74	-0.0312423	0.122647	-0.254734	0.798928	0.939338
NPY	345.764	0.0298322	0.123226	0.242092	0.808709	0.940339
RP4-576H24.4	394.043	-0.0270528	0.115774	-0.23367	0.815241	0.940339
RPS27	1112.57	-0.0366685	0.150857	-0.243068	0.807953	0.940339
KRTDAP	361.662	0.0284409	0.121205	0.234651	0.81448	0.940339
FNDC7	379.206	-0.0292091	0.118505	-0.246481	0.80531	0.940339
HIST2H2AA4	350.911	0.0289237	0.122765	0.235602	0.813742	0.940339
FOXO4	370.707	0.0295086	0.119884	0.246144	0.805571	0.940339
C15orf48	376.221	0.0285456	0.119729	0.238419	0.811556	0.940339
ZNF737	369.384	-0.0292204	0.118521	-0.246542	0.805263	0.940339
FBLN5	343.359	0.0300321	0.12492	0.240411	0.810012	0.940339
CMPK2	360.858	0.0291828	0.120788	0.241603	0.809088	0.940339
ZNF70	329.945	0.0292395	0.12898	0.226698	0.820659	0.943334
FAM181A	362.632	0.0274949	0.120613	0.227959	0.819678	0.943334
MRAS	361.407	-0.0268313	0.124042	-0.216307	0.828748	0.943958
RANBP1	352.084	-0.0233335	0.121862	-0.191474	0.848154	0.943958
WDR41	346.504	0.0267896	0.123095	0.217634	0.827714	0.943958
METTL20	368.077	0.0240772	0.118949	0.202415	0.839592	0.943958
BTBD2	371.903	-0.0231863	0.119705	-0.193696	0.846414	0.943958
TRIM34	368.572	-0.0216359	0.119135	-0.181609	0.85589	0.943958
SEMG1	366.092	-0.0240512	0.123229	-0.195175	0.845256	0.943958
MMP13	338.655	-0.0256007	0.125124	-0.204603	0.837882	0.943958
PTPRD	353.051	-0.0256457	0.122395	-0.209533	0.834032	0.943958
IFNG	331.124	0.0239628	0.127223	0.188353	0.8506	0.943958
HPS4	334.233	0.0234488	0.126139	0.185897	0.852526	0.943958
TMEM163	350.5	0.0275057	0.124448	0.221022	0.825075	0.943958
STMN4	381.808	0.0210863	0.116588	0.180862	0.856476	0.943958
FMNL3	336.32	0.0256491	0.127495	0.201177	0.84056	0.943958
C4BPA	355.396	0.0225593	0.12274	0.183798	0.854172	0.943958
CD83	369.324	-0.0261303	0.118655	-0.22022	0.8257	0.943958
HIST1H2AM	352.487	-0.0236418	0.122255	-0.193381	0.84666	0.943958
SHC3	414.416	-0.0236315	0.112839	-0.209426	0.834116	0.943958
ABCD4	357.87	-0.0256008	0.121128	-0.211354	0.832611	0.943958
KRTAP16-1	349.943	-0.0270194	0.122338	-0.220859	0.825202	0.943958
RNF103-CHMP3	359.794	0.0228369	0.120651	0.189281	0.849873	0.943958
NOL6	331.615	0.0247135	0.127711	0.193512	0.846558	0.943958
HBG2	362.614	0.0255635	0.120377	0.212362	0.831824	0.943958
PTCHD2	357.736	0.0222672	0.121062	0.183932	0.854067	0.943958
HES6	359.54	-0.0231541	0.124589	-0.185844	0.852567	0.943958
CP	377.302	-0.0204776	0.117434	-0.174376	0.86157	0.944179
AMBRA1	354.092	-0.0211005	0.121673	-0.173419	0.862322	0.944179
CXCL1	352.834	0.0217957	0.122656	0.177698	0.858961	0.944179
PIGL	351.901	0.0212115	0.122163	0.173633	0.862154	0.944179
TBX6	346.378	0.0199262	0.123034	0.161956	0.87134	0.952098
DEDD2	351.622	-0.0197163	0.124155	-0.158803	0.873824	0.952098
DLL4	359.34	0.0194129	0.121652	0.159578	0.873214	0.952098
PFKFB2	363.543	-0.0183097	0.120229	-0.152291	0.878958	0.956134
ADRA2A	363.46	0.0168021	0.122914	0.136698	0.891269	0.964427
DOK4	335.003	0.0145897	0.126732	0.115123	0.908348	0.964427
C15orf52	369.466	-0.0149583	0.119058	-0.125638	0.900018	0.964427
TUBA1A	356.483	-0.0137748	0.12189	-0.11301	0.910023	0.964427
GAB1	362.351	-0.016593	0.122095	-0.135903	0.891898	0.964427
KRT6C	379.787	-0.0149015	0.118702	-0.125537	0.900098	0.964427
FAM127A	359.966	-0.0151322	0.121077	-0.12498	0.900539	0.964427
GNB5	370.197	-0.0138093	0.118436	-0.116598	0.907179	0.964427
MYO18A	380.081	-0.014825	0.116673	-0.127065	0.898889	0.964427
C15orf39	327.274	0.0164229	0.130643	0.125708	0.899963	0.964427
MYCL	349.01	0.0155849	0.124152	0.125531	0.900103	0.964427
SHOX	349.215	0.0140844	0.126129	0.111667	0.911088	0.964427
MZF1	380.191	-0.0157271	0.11694	-0.134488	0.893017	0.964427
AP2S1	392.996	-0.013653	0.114682	-0.119051	0.905235	0.964427
DEFA5	355.747	0.0150816	0.121943	0.123678	0.90157	0.964427
IL13	357.25	-0.0144135	0.120989	-0.119131	0.905172	0.964427
TTR	370.732	-0.0132427	0.118425	-0.111823	0.910963	0.964427
ARHGAP22	354.737	-0.0130128	0.123636	-0.10525	0.916177	0.968282
GAS7	375.599	0.0109802	0.118598	0.0925831	0.926235	0.974294
DDC	346.763	0.0116906	0.124513	0.0938906	0.925196	0.974294
HAUS8	351.062	0.0117615	0.125911	0.0934113	0.925577	0.974294
GAS2L3	362.321	-0.00995116	0.121528	-0.0818834	0.934739	0.975211
KRT39	336.252	0.0109222	0.125992	0.0866894	0.930918	0.975211
IRF9	343.637	0.0105722	0.12436	0.0850131	0.932251	0.975211
HLA-G	355.411	-0.0108079	0.12284	-0.0879836	0.92989	0.975211
AGPAT1	349.601	0.0102809	0.124891	0.0823186	0.934393	0.975211
KRTAP13-1	356.134	0.00979105	0.121653	0.0804832	0.935853	0.975211
CHRNB2	349.613	-0.00898444	0.122748	-0.0731941	0.941652	0.978894
MT1G	365.041	-0.00779776	0.119947	-0.0650102	0.948166	0.978894
BRPF1	374.922	0.00805077	0.117424	0.0685614	0.945339	0.978894
HAMP	346.386	0.00862729	0.123818	0.0696774	0.94445	0.978894
APOB	349.021	0.00804967	0.123373	0.0652466	0.947978	0.978894
SLURP1	355.667	0.00809378	0.121261	0.0667466	0.946783	0.978894
DENND3	366.219	-0.00719846	0.119759	-0.0601081	0.95207	0.981409
IRF2BPL	368.754	-0.0065912	0.119533	-0.0551413	0.956026	0.982934
CDK9	356.279	0.00661774	0.121289	0.054562	0.956487	0.982934
PRAC1	392.934	-0.00593996	0.114992	-0.0516554	0.958803	0.983803
C6orf201	356.28	-0.0056701	0.125946	-0.0450202	0.964091	0.986203
BEX4	364.609	0.0055151	0.120373	0.0458165	0.963456	0.986203
COQ10A	374.777	0.00501427	0.119383	0.0420015	0.966497	0.987155
TRIM69	354.544	-0.00462984	0.123214	-0.0375757	0.970026	0.989249
ACTN1	362.84	-0.00356876	0.119848	-0.0297775	0.976245	0.992565
PRKCH	360.037	-0.0036913	0.12109	-0.0304839	0.975681	0.992565
GBA	373.645	-0.00255367	0.117867	-0.0216656	0.982715	0.996115
C1QTNF3	346.526	-0.00281263	0.123067	-0.0228544	0.981766	0.996115
HNRNPF	363.891	-0.00148234	0.120986	-0.0122521	0.990224	0.996181
RP11-849H4.2	338.754	0.00181184	0.126474	0.0143258	0.98857	0.996181
PROCR	374.468	-0.00164273	0.118033	-0.0139175	0.988896	0.996181
RHOQ	339.447	0.00181975	0.125426	0.0145085	0.988424	0.996181
RAET1E	347.504	0.00165315	0.122799	0.0134622	0.989259	0.996181
SHANK2	337.672	0.00131261	0.130009	0.0100963	0.991944	0.996413
ACBD5	357.837	-0.000971812	0.123714	-0.0078553	0.993732	0.996712
H2AFY	345.163	0.00033864	0.124143	0.00272782	0.997824	0.997906
TUBA4A	358.812	-0.000322757	0.122991	-0.00262424	0.997906	0.997906
