## Supplemental Table 3 for "A single-cell massively parallel reporter assay detects cell type specific cis-regulatory activity"

### Sheet: Cell Cycle Specific Expression
prom_id	mean G1	mean S	mean G2M	housekeeping_vs_developmental	class
chr2_62132742_62132875_+	0.287309	0.291194	0.303846	hk	no motif/hk
chr15_66797121_66797254_-	0.540001	0.654942	0.535799	hk	TCT/hk
chr3_101405495_101405628_-	0.603391	0.776085	0.577523	hk	TCT/CpG/hk
chr6_150219182_150219315_-	0.277643	0.249433	0.266528	dev	no motif/dev
chr15_45406457_45406590_+	0.39726	0.276675	0.263209	dev	TATA/CpG/dev
chr5_180018432_180018565_-	0.287257	0.249654	0.221233	dev	CpG/dev
chr15_34635258_34635391_-	0.337482	0.349382	0.325122	hk	no motif/hk
chr7_8276475_8276608_-	0.259522	0.202176	0.178707	dev	no motif/dev
chr1_152297648_152297781_-	0.350559	0.324898	0.344333	dev	TATA/dev
chr14_62164363_62164496_+	0.30798	0.211666	0.19815	dev	no motif/dev
chr19_33182660_33182793_+	0.285365	0.239014	0.256912	hk	CpG/hk
chr8_86376169_86376302_+	0.340648	0.293457	0.285505	dev	TATA/CpG/dev
chr1_154955753_154955886_+	0.280788	0.230597	0.226769	hk	no motif/hk
chr19_17186195_17186328_-	0.280558	0.274962	0.234432	hk	CpG/hk
chr19_19174736_19174869_+	0.19539	0.198101	0.185678	hk	CpG/hk
chr19_58514195_58514328_+	0.299724	0.329709	0.271136	hk	CpG/hk
chr21_45287036_45287169_+	0.29878	0.243083	0.245588	dev	no motif/dev
chr8_56986998_56987131_-	0.445401	0.604617	0.499079	hk	TCT/CpG/hk
chr1_208063562_208063695_-	0.21332	0.214597	0.269678	dev	no motif/dev
chr17_39465491_39465624_-	0.346919	0.235716	0.207908	dev	TATA/dev
chr1_179712359_179712492_+	0.277075	0.231911	0.254092	dev	CpG/dev
chr14_75746685_75746818_+	0.262499	0.198046	0.210438	dev	CpG/dev
chr2_234668849_234668982_+	0.169398	0.220843	0.21933	dev	TATA/dev
chr15_45722742_45722875_+	0.244833	0.272912	0.287813	dev	TATA/CpG/dev
chr18_19192236_19192369_+	0.290121	0.265678	0.263448	hk	CpG/hk
chr9_34589655_34589788_-	0.26154	0.184009	0.12571	dev	CpG/dev
chr1_52082697_52082830_+	0.4221	0.398474	0.373395	hk	no motif/hk
chr8_105351987_105352120_+	0.394271	0.414783	0.39205	dev	no motif/dev
chr20_42544723_42544856_+	0.348335	0.295185	0.281855	dev	DPE/CpG/dev
chr10_74653447_74653580_+	0.234577	0.254299	0.229577	dev	no motif/dev
chr6_42419239_42419372_-	0.223506	0.211016	0.218698	hk	no motif/hk
chrX_102469969_102470102_+	0.302671	0.264438	0.225118	hk	DPE/CpG/hk
chr12_57630820_57630953_-	0.325461	0.248423	0.273672	dev	no motif/dev
SCP1_mDPE	0.282921	0.221956	0.238385		TATA/dev
chr17_16120457_16120590_+	0.328261	0.25388	0.331018	hk	no motif/hk
chr11_36310907_36311040_-	0.477025	0.624845	0.508385	hk	no motif/hk
chr8_22960367_22960500_+	0.351101	0.400277	0.413764	dev	TATA/CpG/dev
chr19_55014033_55014166_+	0.291496	0.291388	0.297598	dev	no motif/dev
chr4_144354662_144354795_+	0.398331	0.289725	0.285734	dev	TATA/dev
chr14_61788230_61788363_+	0.330524	0.295585	0.255414	dev	CpG/dev
chr17_47022113_47022246_-	0.409057	0.63215	0.548838	hk	DPE/CpG/hk
chr4_186578388_186578521_-	0.271253	0.24602	0.251057	dev	TATA/dev
chr3_161089238_161089371_-	0.319277	0.233652	0.293912	dev	no motif/dev
chr1_35258533_35258666_+	0.327872	0.308874	0.324131	dev	CpG/dev
chr5_132009614_132009747_+	0.209259	0.203946	0.175862	dev	TATA/dev
chr1_169599292_169599425_-	0.199573	0.251238	0.227736	dev	no motif/dev
chr3_109056297_109056430_-	0.388908	0.42467	0.383648	dev	no motif/dev
chr5_138861828_138861961_-	0.294284	0.255057	0.306537	hk	no motif/hk
chr10_90424136_90424269_+	0.281848	0.260306	0.278665	dev	TATA/dev
chr4_140586906_140587039_+	0.332208	0.281279	0.301689	hk	no motif/hk
chr7_132766780_132766913_-	0.314725	0.384274	0.301202	hk	DPE/CpG/hk
chr20_42984272_42984405_+	0.282771	0.226638	0.269556	dev	no motif/dev
chr6_144471587_144471720_+	0.293308	0.247338	0.230283	dev	CpG/dev
chr2_165697875_165698008_-	0.215647	0.249352	0.236071	dev	CpG/dev
chr7_93519998_93520131_-	0.318617	0.2098	0.253825	dev	CpG/dev
chr1_169703153_169703286_-	0.417955	0.37116	0.373377	dev	TATA/dev
chr6_29795535_29795668_+	0.304326	0.241964	0.250944	dev	CpG/dev
chr3_49314566_49314699_-	0.283569	0.179542	0.24959	dev	DPE/CpG/dev
chr14_69350870_69351003_-	0.327254	0.274577	0.304497	hk	no motif/hk
chr1_17575526_17575659_+	0.328389	0.281037	0.267661	dev	no motif/dev
chr6_18387514_18387647_+	0.369681	0.289998	0.271841	dev	TATA/CpG/dev
chr16_56623373_56623506_+	0.322138	0.282156	0.34484	dev	TATA/CpG/dev
chr8_99057706_99057839_-	0.557066	0.823063	0.643012	hk	TCT/CpG/hk
chr9_130548246_130548379_+	0.381965	0.334507	0.297862	hk	CpG/hk
chr17_38975330_38975463_+	0.373555	0.46879	0.418382	hk	no motif/hk
chr2_66666386_66666519_+	0.31594	0.215541	0.239602	dev	DPE/dev
chr14_51027777_51027910_-	0.373193	0.35101	0.283663	hk	no motif/hk
chr2_102608355_102608488_+	0.307399	0.238313	0.278479	dev	TATA/dev
chr4_175443572_175443705_-	0.292826	0.267836	0.260692	dev	TATA/CpG/dev
chr5_174151533_174151666_+	0.259157	0.266784	0.286643	dev	DPE/CpG/dev
chr17_40169386_40169519_-	0.502106	0.566215	0.516825	hk	CpG/hk
chr19_18682612_18682745_+	0.776298	1.12095	0.887864	hk	DPE/CpG/hk
chr22_39640920_39641053_-	0.330595	0.252313	0.302037	dev	CpG/dev
chr1_155112940_155113073_-	0.441448	0.526409	0.416849	hk	DPE/CpG/hk
chr12_49580156_49580289_-	0.297894	0.277958	0.260121	dev	no motif/dev
chr17_39023408_39023541_-	0.359107	0.315325	0.325504	dev	TATA/dev
chr1_210001273_210001406_+	0.309398	0.271542	0.262781	hk	CpG/hk
chr6_43265943_43266076_+	0.309034	0.21667	0.221922	dev	no motif/dev
chr1_228612992_228613125_-	0.437123	0.572053	0.482125	dev	TATA/CpG/dev
chr20_31350124_31350257_+	0.235173	0.310868	0.287662	dev	CpG/dev
chr19_17378185_17378318_+	0.487998	0.507255	0.459295	hk	no motif/hk
chr3_52868968_52869101_-	0.279027	0.234358	0.261107	dev	TATA/dev
chr22_38539434_38539567_-	0.272826	0.223045	0.201871	dev	no motif/dev
chr11_65837682_65837815_+	0.317358	0.195196	0.262668	hk	DPE/CpG/hk
chr4_101111558_101111691_-	0.267402	0.229895	0.243843	dev	CpG/dev
chr4_74735043_74735176_+	0.253444	0.241088	0.234959	dev	TATA/CpG/dev
chr19_49891473_49891606_+	0.292365	0.295825	0.254437	dev	DPE/CpG/dev
chr2_182521765_182521898_-	0.268627	0.246621	0.272528	dev	CpG/dev
chr7_128577968_128578101_+	0.27984	0.253978	0.191304	dev	CpG/dev
chr11_57365091_57365224_+	0.330084	0.24059	0.221976	dev	no motif/dev
chr4_3534082_3534215_-	0.498425	0.859802	0.580053	hk	DPE/CpG/hk
chr1_155214351_155214484_-	0.266985	0.261444	0.225373	hk	no motif/hk
chr1_192778104_192778237_+	0.341479	0.498506	0.439178	dev	CpG/dev
chr8_22022818_22022951_+	0.305615	0.267851	0.261539	hk	no motif/hk
chr17_32690185_32690318_-	0.293464	0.267399	0.318692	dev	no motif/dev
chr12_133405388_133405521_-	0.737281	0.967376	0.770621	hk	CpG/hk
chr3_160939032_160939165_+	0.230558	0.220552	0.219006	hk	CpG/hk
chr1_110453174_110453307_+	0.547461	0.192547	0.236671	hk	DPE/CpG/hk
chr8_27115854_27115987_-	0.187227	0.239847	0.24283	dev	no motif/dev
chr17_72199750_72199883_+	0.323505	0.293282	0.279266	hk	TCT/CpG/hk
chr11_66206246_66206379_-	0.366653	0.242233	0.24897	hk	no motif/hk
chr11_71640035_71640168_+	0.214601	0.195704	0.226235	hk	no motif/hk
chr5_102898423_102898556_-	0.189828	0.170849	0.197493	hk	no motif/hk
chr16_69796168_69796301_+	0.347031	0.501487	0.394804	hk	no motif/hk
chr17_79519312_79519445_-	0.403392	0.525867	0.450679	hk	CpG/hk
chr12_68553453_68553586_-	0.253861	0.212382	0.226702	dev	TATA/dev
chr2_7005728_7005861_-	0.277891	0.260351	0.233614	dev	CpG/dev
chr6_166075701_166075834_-	0.245022	0.255752	0.283512	dev	CpG/dev
chr11_46615500_46615633_-	0.299794	0.26587	0.337492	hk	DPE/CpG/hk
chr17_27467340_27467473_-	0.272901	0.399374	0.364453	hk	no motif/hk
chr1_203155764_203155897_-	0.37375	0.262244	0.237704	dev	TATA/dev
chr19_19314150_19314283_-	0.243662	0.268924	0.278749	hk	CpG/hk
chr18_39535144_39535277_+	0.350964	0.35554	0.334857	hk	no motif/hk
chr1_87380361_87380494_+	0.325071	0.205944	0.21021	hk	CpG/hk
chr15_65503744_65503877_-	0.412302	0.310159	0.294203	dev	TATA/dev
chr6_84222188_84222321_+	0.360443	0.305009	0.269308	dev	no motif/dev
chr9_19380167_19380300_-	0.560068	0.733868	0.574036	hk	TCT/CpG/hk
chr9_115653089_115653222_-	0.268369	0.290924	0.25905	dev	CpG/dev
chr20_31989258_31989391_-	0.407633	0.401971	0.383878	hk	CpG/hk
chr18_61554872_61555005_+	0.26343	0.214028	0.219462	dev	TATA/dev
chr20_5100534_5100667_-	0.411791	0.466473	0.369058	hk	DPE/CpG/hk
chr19_51487104_51487237_-	0.170331	0.168144	0.216537	dev	no motif/dev
chr19_47349334_47349467_-	0.364264	0.336171	0.353827	dev	no motif/dev
chr12_64062189_64062322_-	0.222457	0.226916	0.191306	dev	CpG/dev
chr3_196295470_196295603_+	0.34655	0.328344	0.285592	hk	CpG/hk
chr10_72043613_72043746_-	0.228614	0.213031	0.21855	dev	CpG/dev
chr19_37329219_37329352_-	0.484503	0.531994	0.419249	hk	CpG/hk
chr1_209848691_209848824_+	0.36054	0.531616	0.407924	dev	CpG/dev
chr7_142829103_142829236_+	0.303368	0.258665	0.284221	dev	TATA/dev
chr17_76126790_76126923_+	0.328858	0.256567	0.256112	dev	DPE/dev
chr4_185733335_185733468_-	0.276518	0.214169	0.234124	dev	no motif/dev
chr7_23719755_23719888_+	0.262239	0.265151	0.193384	hk	DPE/CpG/hk
chr11_108422865_108422998_-	0.289099	0.18852	0.290232	dev	no motif/dev
chr2_217363500_217363633_+	0.439743	0.606101	0.467689	hk	TCT/CpG/hk
chr1_229644007_229644140_-	0.442817	0.583105	0.485114	hk	CpG/hk
chr17_39538491_39538624_-	0.299302	0.276615	0.285856	dev	TATA/dev
chr22_26879682_26879815_-	0.27052	0.236031	0.242734	hk	CpG/hk
chr6_56507620_56507753_-	0.292134	0.293477	0.265481	dev	no motif/dev
chr11_120008754_120008887_-	0.337251	0.222443	0.214722	dev	CpG/dev
chr3_18487017_18487150_-	0.323461	0.278803	0.264259	dev	CpG/dev
chr16_4421782_4421915_+	0.360758	0.539482	0.437551	hk	CpG/hk
chr3_154801484_154801617_+	0.377106	0.253364	0.303319	dev	no motif/dev
chr13_77901154_77901287_-	0.257672	0.355774	0.27406	hk	CpG/hk
chr18_77905865_77905998_+	0.323176	0.262986	0.25739	dev	TATA/dev
chrX_153046429_153046562_+	0.243726	0.199427	0.219333	dev	TATA/CpG/dev
chr17_76165171_76165304_+	0.291202	0.229874	0.293589	dev	CpG/dev
chr2_46769562_46769695_+	0.320233	0.273498	0.291407	hk	CpG/hk
chr2_211421256_211421389_+	0.316565	0.233856	0.260732	dev	no motif/dev
chr5_170846584_170846717_+	0.258754	0.210871	0.236261	dev	DPE/CpG/dev
chr11_69590042_69590175_-	0.288688	0.241972	0.254252	dev	TATA/CpG/dev
chr21_19617083_19617216_+	0.308898	0.270775	0.272421	dev	TATA/CpG/dev
chr19_2015646_2015779_-	0.277852	0.273913	0.262168	hk	no motif/hk
chrX_54556604_54556737_+	0.399056	0.471209	0.418613	hk	DPE/CpG/hk
chrX_106146503_106146636_-	0.349576	0.228837	0.231776	dev	TATA/dev
chr5_179159765_179159898_+	0.316105	0.24532	0.243352	hk	CpG/hk
chr11_47869835_47869968_-	0.631119	0.868967	0.769953	hk	CpG/hk
chr4_5021118_5021251_-	0.346208	0.321325	0.339044	dev	CpG/dev
chr7_99063720_99063853_-	0.409352	0.356391	0.33539	hk	no motif/hk
chr19_20748520_20748653_-	0.385938	0.420064	0.376509	hk	no motif/hk
chr1_84971799_84971932_-	0.405867	0.432398	0.38783	hk	CpG/hk
chr12_58176503_58176636_+	0.458794	0.506423	0.422891	hk	no motif/hk
chr3_52324015_52324148_+	0.260887	0.24045	0.240591	dev	DPE/dev
chr6_26183932_26184065_+	0.358614	0.376181	0.3584	dev	CpG/dev
chr4_76995799_76995932_+	0.258181	0.24729	0.261208	dev	TATA/dev
chr3_50126320_50126453_+	0.38443	0.333917	0.311563	hk	CpG/hk
chr9_91793573_91793706_-	0.387724	0.38448	0.340494	dev	CpG/dev
chr1_152815265_152815398_+	0.394151	0.386921	0.373436	dev	TATA/dev
chr11_67210880_67211013_-	0.429571	0.376031	0.383798	hk	no motif/hk
chr3_186383736_186383869_+	0.362539	0.215816	0.277739	dev	TATA/dev
chr1_92414891_92415024_+	0.2871	0.275147	0.286	dev	TATA/CpG/dev
chr1_50489518_50489651_-	0.337656	0.247281	0.238797	dev	CpG/dev
chr2_61372184_61372317_+	0.293786	0.292244	0.237595	hk	no motif/hk
chr2_70475643_70475776_-	0.373896	0.263759	0.216551	hk	CpG/hk
chr14_98229034_98229167_-	0.329681	0.252851	0.209268	dev	no motif/dev
chr1_152956490_152956623_+	0.252352	0.201054	0.207744	dev	TATA/dev
chr19_42721761_42721894_-	0.321956	0.227489	0.216001	hk	CpG/hk
chr3_186353691_186353824_+	0.364663	0.248624	0.272845	dev	TATA/dev
chr12_6898639_6898772_+	0.325654	0.267083	0.252455	dev	no motif/dev
chr1_154540202_154540335_+	0.315227	0.206495	0.247087	dev	CpG/dev
chr7_29603434_29603567_+	0.314854	0.269547	0.28232	dev	CpG/dev
chr2_136875652_136875785_-	0.308259	0.286262	0.268504	dev	TATA/CpG/dev
chr14_93389428_93389561_+	0.40345	0.800598	0.612022	dev	TATA/CpG/dev
chr14_24630435_24630568_+	0.373929	0.245029	0.259696	hk	no motif/hk
chrX_148602567_148602700_-	0.404445	0.491634	0.459246	dev	DPE/dev
chr19_52490015_52490148_-	0.468302	0.435926	0.381902	hk	no motif/hk
chr19_45971187_45971320_+	0.291225	0.421601	0.304846	dev	TATA/CpG/dev
chrX_110339352_110339485_+	0.286263	0.278144	0.272606	dev	CpG/dev
chr5_171615133_171615266_-	0.254577	0.273187	0.233553	hk	CpG/hk
chrX_46618486_46618619_-	0.251307	0.197342	0.281566	hk	CpG/hk
chr11_16403824_16403957_-	0.235214	0.20406	0.193161	dev	no motif/dev
chr16_71392559_71392692_+	0.291369	0.333846	0.306166	dev	TATA/CpG/dev
chr3_101568291_101568424_+	0.291351	0.273496	0.242898	dev	CpG/dev
chr19_46806809_46806942_+	0.222784	0.24506	0.268592	dev	CpG/dev
chr1_41445301_41445434_+	0.327145	0.492723	0.398563	hk	CpG/hk
chr1_11539145_11539278_+	0.229396	0.23336	0.251774	dev	TATA/CpG/dev
chr17_61554355_61554488_+	0.231503	0.197594	0.227138	dev	CpG/dev
chr17_4642587_4642720_-	0.34593	0.265639	0.266613	dev	CpG/dev
chr20_31749511_31749644_+	0.396112	0.242848	0.271273	dev	TATA/dev
chr19_39926521_39926654_-	0.44125	0.542947	0.434348	hk	TCT/CpG/hk
chr17_45899093_45899226_-	0.30124	0.297809	0.25965	hk	no motif/hk
chr19_24097621_24097754_+	0.438345	0.647302	0.535468	hk	no motif/hk
chr1_16085223_16085356_+	0.233834	0.176485	0.20027	hk	CpG/hk
chr21_34398176_34398309_+	0.333828	0.31237	0.285587	dev	TATA/CpG/dev
chr17_46799812_46799945_-	0.287354	0.308399	0.321085	dev	no motif/dev
chr22_42470195_42470328_+	0.325317	0.27984	0.264315	hk	CpG/hk
chrX_70150879_70151012_-	0.302666	0.376034	0.295684	dev	TATA/CpG/dev
chr4_41614852_41614985_+	0.330784	0.330461	0.289885	dev	no motif/dev
chr20_1638358_1638491_-	0.335294	0.244029	0.24945	dev	DPE/dev
chr16_1383579_1383712_+	0.367505	0.52907	0.460901	dev	CpG/dev
chr19_47616622_47616755_+	0.422609	0.318149	0.302871	dev	CpG/dev
chr12_56660659_56660792_+	0.348103	0.292155	0.289615	hk	CpG/hk
chr11_8704272_8704405_+	0.635016	0.95983	0.769612	hk	TCT/CpG/hk
chr5_85913691_85913824_+	0.463446	0.520453	0.41837	hk	DPE/hk
chr8_17434658_17434791_+	0.366792	0.500025	0.392871	dev	CpG/dev
chr10_73078949_73079082_+	0.203745	0.22234	0.248712	hk	CpG/hk
chr22_36635506_36635639_-	0.336533	0.274003	0.276374	hk	no motif/hk
chr7_127225583_127225716_-	0.527709	0.780689	0.616446	hk	DPE/CpG/hk
chrX_55744115_55744248_+	0.312486	0.225579	0.205956	hk	no motif/hk
chr11_5646168_5646301_+	0.306683	0.241465	0.24308	hk	no motif/hk
chr4_1166304_1166437_-	0.368504	0.288058	0.252998	dev	CpG/dev
chr12_8975150_8975283_+	0.319845	0.288162	0.256566	dev	TATA/dev
chr19_19626290_19626423_-	0.24571	0.234215	0.248226	dev	TATA/CpG/dev
chr11_111249933_111250066_-	0.264978	0.241558	0.219878	dev	no motif/dev
chr15_45021263_45021396_+	0.245937	0.249437	0.235623	hk	no motif/hk
chr17_8198651_8198784_-	0.218408	0.312836	0.277025	hk	CpG/hk
chr19_45826066_45826199_-	0.358023	0.216688	0.190739	dev	TATA/dev
chr11_19262400_19262533_-	0.343629	0.27313	0.284089	dev	CpG/dev
chr1_207226553_207226686_+	0.283112	0.311926	0.307756	hk	CpG/hk
chr6_36304595_36304728_-	0.307243	0.241259	0.255193	dev	TATA/dev
chr16_85784635_85784768_-	0.28068	0.265284	0.246044	hk	CpG/hk
chr6_34360371_34360504_-	0.249774	0.209628	0.238249	hk	DPE/CpG/hk
chr12_50355588_50355721_+	0.26687	0.195046	0.238569	dev	CpG/dev
chr17_40575207_40575340_-	0.26474	0.283906	0.300234	hk	DPE/CpG/hk
chr12_31812070_31812203_+	0.28536	0.337231	0.305709	hk	no motif/hk
chr4_115519491_115519624_+	0.212028	0.211361	0.244493	dev	CpG/dev
chr18_56296122_56296255_-	0.242159	0.253208	0.252245	dev	no motif/dev
chr19_41770919_41771052_+	0.30462	0.225118	0.246376	hk	CpG/hk
chr3_133748702_133748835_-	0.232957	0.293409	0.280565	dev	TATA/CpG/dev
chr7_100728695_100728828_+	0.337633	0.298618	0.315281	hk	no motif/hk
chr1_153599914_153600047_-	0.352178	0.203741	0.246166	hk	no motif/hk
chr11_118972496_118972629_-	0.248965	0.197582	0.190579	hk	no motif/hk
chr14_68283235_68283368_-	0.287993	0.242232	0.250836	hk	no motif/hk
chr11_88799083_88799216_-	0.233879	0.231287	0.281431	dev	no motif/dev
chr2_124782797_124782930_+	0.289188	0.180241	0.185848	dev	CpG/dev
chr3_46506328_46506461_-	0.353133	0.349129	0.328177	dev	CpG/dev
chr1_109255470_109255603_+	0.310303	0.29771	0.298869	dev	DPE/dev
chr14_34931379_34931512_-	0.19125	0.225717	0.21778	hk	no motif/hk
chr3_43732363_43732496_+	0.353755	0.460242	0.387974	hk	CpG/hk
chr12_100967395_100967528_+	0.286254	0.264466	0.238682	hk	CpG/hk
chr6_34393779_34393912_-	0.537061	0.648965	0.526871	hk	TCT/CpG/hk
chr17_30677109_30677242_+	0.455503	0.601005	0.469502	hk	DPE/CpG/hk
chr4_30721931_30722064_+	0.325125	0.18807	0.200658	hk	CpG/hk
chr13_101326982_101327115_-	0.253692	0.203567	0.233821	hk	CpG/hk
chr19_1241706_1241839_+	0.462291	0.531767	0.436929	hk	CpG/hk
chr11_102651292_102651425_-	0.2992	0.2323	0.216434	dev	TATA/dev
chr19_41903194_41903327_-	0.300052	0.296526	0.279174	hk	CpG/hk
chr1_27114612_27114745_+	0.40128	0.460533	0.371323	hk	CpG/hk
chr3_52443950_52444083_-	0.206037	0.240014	0.247409	hk	CpG/hk
chr16_755776_755909_-	0.317095	0.159801	0.148152	dev	CpG/dev
chr21_33976756_33976889_-	0.168872	0.119725	0.25468	dev	no motif/dev
chr17_79105684_79105817_-	0.210231	0.250358	0.239727	dev	no motif/dev
chr14_61201423_61201556_+	0.292098	0.285962	0.24797	hk	no motif/hk
chr22_48885298_48885431_+	0.147441	0.190624	0.110115	dev	CpG/dev
chr19_59084811_59084944_-	0.315556	0.255788	0.255611	hk	CpG/hk
chrX_12156928_12157061_+	0.336178	0.316159	0.306267	dev	CpG/dev
chr4_71248781_71248914_+	0.330013	0.263374	0.286829	dev	TATA/dev
chr17_39684493_39684626_-	0.348529	0.297308	0.257622	dev	TATA/CpG/dev
chr20_61147593_61147726_+	0.348746	0.266435	0.259794	dev	TATA/CpG/dev
chr22_21386783_21386916_-	0.255635	0.211003	0.194186	dev	CpG/dev
chr12_132568763_132568896_+	0.416024	0.635026	0.499158	hk	CpG/hk
chr7_48210988_48211121_+	0.307024	0.21136	0.230723	dev	no motif/dev
chr21_31768282_31768415_+	0.354124	0.23342	0.248108	dev	TATA/dev
chr12_124069032_124069165_+	0.366833	0.453809	0.34586	hk	CpG/hk
chr17_39191059_39191192_-	0.325864	0.247418	0.220208	dev	TATA/dev
chr1_207277511_207277644_+	0.29422	0.268479	0.28936	dev	no motif/dev
SCP1_mTATA	0.266361	0.231946	0.261045
chr19_49990798_49990931_+	0.70368	0.862753	0.62401	hk	TCT/CpG/hk
chr14_61447711_61447844_-	0.400406	0.530858	0.428408	hk	CpG/hk
chrX_47479189_47479322_-	0.332297	0.247779	0.259026	dev	DPE/CpG/dev
chr2_231090390_231090523_+	0.270457	0.252305	0.268325	dev	no motif/dev
chr7_96634798_96634931_+	0.258152	0.262913	0.288189	dev	CpG/dev
chr2_217735428_217735561_+	0.214986	0.210402	0.223205	dev	TATA/dev
chr22_24093232_24093365_-	0.323993	0.271211	0.199934	hk	CpG/hk
chr11_66103838_66103971_-	0.337997	0.283982	0.288819	hk	no motif/hk
chr1_21835852_21835985_+	0.263507	0.169205	0.15009	dev	CpG/dev
chr3_52487990_52488123_-	0.279194	0.247342	0.264721	dev	no motif/dev
chr11_64937640_64937773_+	0.27296	0.249815	0.268193	dev	TATA/dev
chr15_50557856_50557989_-	0.260214	0.230889	0.251509	dev	no motif/dev
chr4_1725198_1725331_+	0.39556	0.366269	0.371281	dev	no motif/dev
chr17_41052749_41052882_+	0.312363	0.219198	0.244214	dev	TATA/dev
chr6_87804757_87804890_-	0.268399	0.195946	0.235751	dev	TATA/dev
chr12_6950022_6950155_+	0.323815	0.20272	0.231651	dev	no motif/dev
chr12_40787129_40787262_+	0.240366	0.230621	0.254323	dev	TATA/dev
chr19_48949173_48949306_+	0.396736	0.555024	0.535047	hk	CpG/hk
chr9_130829532_130829665_-	0.372868	0.423289	0.322711	hk	CpG/hk
chr6_24403097_24403230_+	0.493137	0.65307	0.56613	hk	CpG/hk
chr5_131993798_131993931_+	0.340147	0.238382	0.281476	dev	TATA/dev
chr16_30102767_30102900_-	0.274997	0.247217	0.231929	dev	CpG/dev
chr7_50633034_50633167_-	0.288903	0.278366	0.290031	dev	no motif/dev
chr17_78450340_78450473_-	0.327327	0.45146	0.432174	dev	TATA/CpG/dev
chr17_47785215_47785348_-	0.268891	0.231961	0.241457	hk	no motif/hk
chr6_56112282_56112415_-	0.283552	0.334628	0.282071	dev	CpG/dev
chr2_201242882_201243015_+	0.26893	0.211026	0.250386	dev	no motif/dev
chr5_122424869_122425002_+	0.363864	0.309944	0.301588	dev	CpG/dev
chr19_35773364_35773497_+	0.275424	0.23141	0.249811	dev	TATA/dev
chr12_53901201_53901334_-	0.330289	0.264906	0.253978	dev	no motif/dev
chr15_55881102_55881235_-	0.0644909	0.222475	0.18412	dev	DPE/CpG/dev
chr17_39123133_39123266_-	0.288724	0.260692	0.281071	dev	TATA/dev
chrX_49644020_49644153_+	0.223698	0.255135	0.27315	dev	CpG/dev
chr8_56685962_56686095_+	0.451308	0.683324	0.560042	hk	CpG/hk
chr8_133879136_133879269_+	0.320296	0.245716	0.254668	dev	TATA/dev
chr1_16330665_16330798_+	0.258368	0.234883	0.283757	dev	TATA/dev
chrX_591459_591592_+	0.320848	0.241036	0.255958	dev	TATA/CpG/dev
chr6_25726723_25726856_-	0.349072	0.201311	0.224918	dev	TATA/CpG/dev
chr6_133035127_133035260_-	0.301513	0.25135	0.272614	dev	TATA/dev
chr8_6783531_6783664_-	0.292836	0.274057	0.316079	dev	TATA/dev
chr4_71226411_71226544_+	0.479668	0.502706	0.442957	dev	TATA/dev
chr10_102295633_102295766_+	0.360457	0.629226	0.511862	hk	no motif/hk
chr14_74769570_74769703_-	0.265129	0.255276	0.23447	hk	CpG/hk
chr17_34313698_34313831_-	0.397184	0.237078	0.254915	dev	no motif/dev
chr16_4475802_4475935_+	0.364729	0.326637	0.315224	hk	CpG/hk
chr19_6772655_6772788_+	0.300556	0.255818	0.279375	dev	no motif/dev
chr2_28113416_28113549_-	0.260632	0.244325	0.242045	dev	DPE/CpG/dev
chr2_135476503_135476636_-	0.284426	0.239066	0.238429	dev	DPE/CpG/dev
chr15_79166073_79166206_+	0.254173	0.277634	0.253215	dev	CpG/dev
chr17_40264665_40264798_-	0.409068	0.339536	0.316238	hk	no motif/hk
chr7_30951401_30951534_+	0.228402	0.269213	0.254311	dev	TATA/dev
chr6_27860896_27861029_-	0.331735	0.26	0.252609	hk	DPE/CpG/hk
chr17_39341096_39341229_-	0.428041	0.339205	0.316789	dev	TATA/dev
chr19_45408986_45409119_+	0.268374	0.187456	0.255015	dev	DPE/dev
chr5_34043251_34043384_-	0.271951	0.236453	0.291682	dev	TATA/dev
chr2_86564682_86564815_-	0.205749	0.244974	0.224481	dev	DPE/CpG/dev
chr8_54793509_54793642_+	0.330078	0.254327	0.226043	hk	CpG/hk
chr14_76452059_76452192_+	0.347911	0.296357	0.300416	hk	DPE/CpG/hk
chr15_75335592_75335725_+	0.297416	0.233666	0.297443	dev	no motif/dev
chr1_32716799_32716932_+	0.250989	0.236365	0.246721	dev	no motif/dev
chr11_76156002_76156135_+	0.507794	0.511892	0.441508	hk	CpG/hk
chr16_28889742_28889875_+	0.335753	0.18788	0.195754	dev	no motif/dev
chr19_12163709_12163842_-	0.289185	0.291711	0.291368	dev	no motif/dev
chr15_78591884_78592017_-	0.391904	0.46328	0.349879	hk	no motif/hk
chr9_132934619_132934752_+	0.242096	0.250706	0.236902	hk	no motif/hk
chr14_77965092_77965225_-	0.256851	0.300364	0.294081	dev	CpG/dev
chr8_143823757_143823890_-	0.346636	0.231274	0.235245	dev	TATA/dev
chr6_42928425_42928558_+	0.403742	0.225454	0.218353	dev	CpG/dev
chr13_102104959_102105092_+	0.331053	0.258361	0.271462	dev	no motif/dev
chr8_35092928_35093061_+	0.205032	0.227307	0.159065	dev	CpG/dev
chr19_13051499_13051632_+	0.254264	0.220041	0.225707	hk	no motif/hk
chr12_4714050_4714183_+	0.405555	0.362462	0.344907	hk	DPE/hk
chrX_71526940_71527073_-	0.306563	0.236216	0.220476	dev	TATA/CpG/dev
chr19_20959043_20959176_+	0.361572	0.365238	0.346066	hk	DPE/hk
chr15_50474326_50474459_+	0.306895	0.273458	0.240331	dev	CpG/dev
chr2_21266878_21267011_-	0.278703	0.280925	0.299437	dev	TATA/CpG/dev
chr17_8093416_8093549_-	0.33613	0.257518	0.251781	hk	DPE/CpG/hk
chr2_220117936_220118069_-	0.267257	0.274754	0.29702	dev	CpG/dev
chr17_39324406_39324539_-	0.344067	0.272282	0.23315	dev	TATA/dev
chr15_42787809_42787942_+	0.265182	0.294452	0.318208	hk	no motif/hk
chr5_149829235_149829368_-	0.499163	0.792133	0.567675	hk	DPE/CpG/hk
chr7_24323742_24323875_+	0.300857	0.240589	0.26475	dev	TATA/CpG/dev
chr17_39296729_39296862_-	0.342335	0.185295	0.232846	dev	TATA/dev
chr22_50925221_50925354_+	0.253292	0.260119	0.235829	dev	no motif/dev
chr11_70049335_70049468_+	0.380476	0.405503	0.310918	hk	CpG/hk
chr2_219575536_219575669_+	0.237465	0.260956	0.264165	hk	CpG/hk
chr16_67700652_67700785_+	0.279809	0.229021	0.297762	hk	CpG/hk
chr12_12849049_12849182_-	0.270759	0.300643	0.301159	dev	CpG/dev
chr19_58459007_58459140_-	0.376625	0.425182	0.340438	hk	DPE/CpG/hk
chr20_60962093_60962226_+	0.679222	0.922162	0.701955	hk	TCT/CpG/hk
chr2_44001121_44001254_+	0.2765	0.21173	0.275423	hk	no motif/hk
chr1_1009619_1009752_-	0.292221	0.29836	0.307312	dev	TATA/dev
chr16_4666427_4666560_+	0.22754	0.198075	0.232319	hk	DPE/CpG/hk
chr12_102455693_102455826_-	0.310627	0.20768	0.22253	hk	CpG/hk
chr10_79793554_79793687_+	0.348911	0.287689	0.259218	hk	TCT/CpG/hk
chr14_96180391_96180524_-	0.313066	0.37516	0.322991	dev	CpG/dev
chr8_119964057_119964190_-	0.297144	0.277057	0.257176	dev	TATA/CpG/dev
chr19_50083746_50083879_-	0.421623	0.540913	0.441077	hk	DPE/CpG/hk
chr14_102027765_102027898_+	0.319228	0.280256	0.277444	dev	TATA/CpG/dev
chr13_31038708_31038841_-	0.370026	0.284488	0.324109	hk	no motif/hk
chr4_113437269_113437402_-	0.329385	0.26657	0.271581	dev	TATA/CpG/dev
chr5_76787987_76788120_-	0.319728	0.311912	0.282146	hk	CpG/hk
chr15_41221471_41221604_+	0.302802	0.246841	0.193985	dev	TATA/CpG/dev
chr12_54779227_54779360_-	0.262431	0.238072	0.250323	dev	no motif/dev
chr10_64578468_64578601_-	0.238445	0.242432	0.215805	dev	CpG/dev
chr19_39694836_39694969_-	0.270253	0.217798	0.28257	dev	TATA/CpG/dev
chr7_94285368_94285501_-	0.242727	0.193647	0.177111	hk	CpG/hk
chr1_158969699_158969832_+	0.23295	0.221104	0.223099	hk	no motif/hk
chr1_62784960_62785093_-	0.208406	0.146664	0.237579	dev	CpG/dev
chr2_175260400_175260533_+	0.359328	0.354623	0.35165	hk	no motif/hk
chr12_12938526_12938659_+	0.260321	0.220829	0.225412	dev	no motif/dev
chr11_111176156_111176289_-	0.24311	0.216188	0.237827	dev	no motif/dev
chr1_114354830_114354963_-	0.191005	0.241203	0.233117	hk	CpG/hk
chr9_102861215_102861348_-	0.411825	0.343207	0.332308	hk	DPE/CpG/hk
chr6_117586654_117586787_+	0.326176	0.253937	0.231453	dev	CpG/dev
chr11_9025481_9025614_-	0.369202	0.263421	0.265875	dev	TATA/CpG/dev
chr7_151329252_151329385_-	0.218946	0.220583	0.256942	hk	no motif/hk
chr5_127674863_127674996_-	0.368765	0.298561	0.278537	dev	no motif/dev
chr6_138725322_138725455_+	0.181343	0.183233	0.269418	hk	DPE/CpG/hk
chr17_39156091_39156224_-	0.386295	0.301752	0.291742	dev	TATA/dev
chr1_151162590_151162723_-	0.371516	0.372866	0.352963	hk	no motif/hk
chr12_81110624_81110757_+	0.355926	0.259851	0.235188	dev	TATA/CpG/dev
chrX_135286996_135287129_+	0.337304	0.252539	0.277609	dev	TATA/dev
chr12_57998540_57998673_+	0.337881	0.328573	0.303412	hk	DPE/hk
chr12_106641703_106641836_-	0.285802	0.260797	0.278626	hk	CpG/hk
chr15_34331316_34331449_-	0.279826	0.260839	0.294785	hk	CpG/hk
chr11_75110496_75110629_+	0.471901	0.511346	0.433301	hk	TCT/CpG/hk
chr11_102980224_102980357_+	0.335249	0.305987	0.312678	hk	DPE/hk
chr4_54966263_54966396_+	0.299223	0.216979	0.211728	dev	TATA/CpG/dev
chr9_131446005_131446138_+	0.245101	0.271921	0.225043	hk	no motif/hk
chr19_35981299_35981432_-	0.342858	0.290996	0.299725	dev	no motif/dev
chr17_5522677_5522810_-	0.617441	0.818286	0.657718	dev	DPE/dev
SCP1	0.298314	0.227613	0.235169
chr17_32612694_32612827_+	0.260144	0.23106	0.220427	dev	TATA/dev
chr19_21324776_21324909_+	0.3437	0.359509	0.326713	hk	no motif/hk
chr2_27851850_27851983_+	0.460088	0.577631	0.489505	hk	no motif/hk
chr6_41715068_41715201_-	0.32102	0.16568	0.209959	dev	TATA/dev
chr1_119957706_119957839_+	0.294232	0.279158	0.246909	dev	no motif/dev
chr1_26394054_26394187_-	0.235279	0.230468	0.235176	dev	TATA/dev
chr5_132362174_132362307_-	0.310253	0.385788	0.345524	hk	CpG/hk
chr11_66188439_66188572_+	0.361028	0.25606	0.213947	dev	TATA/CpG/dev
chr6_88411884_88412017_-	0.283122	0.242085	0.284588	hk	DPE/CpG/hk
chr11_30252496_30252629_+	0.217852	0.230159	0.198999	dev	TATA/dev
chr14_92588261_92588394_+	0.325866	0.298104	0.278402	hk	CpG/hk
chr7_41742602_41742735_-	0.242355	0.198588	0.223526	dev	TATA/dev
chr1_228353052_228353185_-	0.27426	0.253812	0.271161	dev	CpG/dev
chr9_104197989_104198122_-	0.213834	0.224633	0.222554	dev	TATA/dev
chr12_122459823_122459956_+	0.352876	0.217159	0.200615	hk	no motif/hk
chr17_41116404_41116537_-	0.54174	0.59774	0.538175	hk	CpG/hk
chr17_45056552_45056685_-	0.304976	0.341238	0.32303	dev	CpG/dev
chr3_9958726_9958859_+	0.293481	0.33567	0.301992	hk	no motif/hk
chr21_19858135_19858268_-	0.331677	0.269984	0.278885	dev	no motif/dev
chr17_38657808_38657941_-	0.356034	0.360118	0.305212	dev	DPE/dev
chr6_4079376_4079509_+	0.280542	0.243867	0.269791	dev	CpG/dev
chr13_48807275_48807408_+	0.259797	0.24365	0.248585	hk	CpG/hk
chr8_1921759_1921892_+	0.280554	0.234311	0.230294	dev	CpG/dev
chr6_112668465_112668598_+	0.342119	0.297551	0.296361	dev
chrX_70315634_70315767_+	0.27709	0.253568	0.242387	dev	DPE/CpG/dev
chr15_75487947_75488080_+	0.252822	0.249295	0.212393	dev	no motif/dev
chr19_9251006_9251139_+	0.243858	0.243735	0.238449	hk	DPE/CpG/hk
chr22_24181124_24181257_-	0.296444	0.280839	0.297147	dev	CpG/dev
chr8_101162797_101162930_+	0.490675	0.69827	0.585083	hk	no motif/hk
chr12_57146040_57146173_-	0.329643	0.276915	0.245256	hk	DPE/CpG/hk
chr12_121124891_121125024_+	0.237155	0.207105	0.248601	hk	CpG/hk
chr1_115259319_115259452_-	0.500258	0.597662	0.477202	hk	no motif/hk
chr17_7145681_7145814_-	0.286976	0.270871	0.239477	hk	CpG/hk
chr12_7281418_7281551_-	0.29402	0.213899	0.236613	dev	TATA/dev
chr6_26365410_26365543_+	0.241141	0.211777	0.251696	hk	no motif/hk
chr2_31440312_31440445_-	0.201007	0.183821	0.21165	dev	TATA/dev
chr16_67880771_67880904_+	0.404493	0.35629	0.316848	hk	CpG/hk
chr4_71091774_71091907_+	0.199853	0.161467	0.251835	dev	TATA/dev
chr11_70963556_70963689_-	0.285128	0.214524	0.230133	dev	CpG/dev
chr16_2014760_2014893_-	0.399711	0.429562	0.347431	hk	TCT/CpG/hk
chr1_161279691_161279824_-	0.224746	0.150801	0.211088	dev	no motif/dev
chr3_23958572_23958705_+	0.525807	0.737569	0.516365	hk	TCT/CpG/hk
chr17_9963033_9963166_-	0.370682	0.322048	0.288445	dev	TATA/dev
chr12_57625924_57626057_+	0.310046	0.298244	0.318106	hk	DPE/hk
chr11_116700556_116700689_+	0.293933	0.239144	0.273573	dev	TATA/dev
chr1_40367611_40367744_-	0.262971	0.248964	0.243352	dev	CpG/dev
chr16_57520318_57520451_-	0.216787	0.263566	0.251728	hk	no motif/hk
chr8_92053010_92053143_-	0.392564	0.424129	0.377567	hk	no motif/hk
chr1_109940473_109940606_-	0.211575	0.169507	0.187244	hk	CpG/hk
chr10_121295991_121296124_-	0.313748	0.275329	0.231908	dev	no motif/dev
chr16_85932701_85932834_+	0.31035	0.230898	0.235879	dev	CpG/dev
chr1_46640692_46640825_+	0.301076	0.261193	0.31839	dev	no motif/dev
chr5_176900560_176900693_-	0.228522	0.204682	0.237756	hk	no motif/hk
chr1_167691152_167691285_+	0.275346	0.223227	0.233972	hk	CpG/hk
chr22_29876140_29876273_+	0.299936	0.263091	0.272869	dev	TATA/CpG/dev
chr12_48513080_48513213_+	0.268778	0.258339	0.26381	hk	no motif/hk
chr19_24216196_24216329_+	0.389225	0.365743	0.343874	hk	no motif/hk
chr19_46498658_46498791_+	0.323875	0.31047	0.286338	hk	no motif/hk
chr10_100206605_100206738_-	0.398001	0.393728	0.347754	hk	no motif/hk
chr2_239148612_239148745_-	0.281785	0.443645	0.324947	dev	TATA/CpG/dev
chr19_44303931_44304064_-	0.283695	0.23883	0.319695	dev	no motif/dev
chr2_73520609_73520742_-	0.268523	0.179879	0.204049	dev	TATA/CpG/dev
chr10_49860280_49860413_-	0.235903	0.260815	0.256636	dev	TATA/dev
chr21_43786577_43786710_-	0.30438	0.275315	0.285691	dev	TATA/dev
chr15_48624327_48624460_+	0.280047	0.239864	0.214297	hk	CpG/hk
chr1_172413142_172413275_-	0.267745	0.250575	0.249896	hk	CpG/hk
chr6_40555024_40555157_-	0.331993	0.268985	0.275429	dev	CpG/dev
chr3_119813227_119813360_-	0.306176	0.310448	0.31336	hk	CpG/hk
chr22_21400179_21400312_+	0.31377	0.221681	0.269599	dev	CpG/dev
chr22_51066508_51066641_-	0.22188	0.230664	0.241838	hk	CpG/hk
chr21_31874392_31874525_-	0.309139	0.352175	0.332713	dev	TATA/dev
chr3_48507562_48507695_+	0.293205	0.407249	0.361752	hk	no motif/hk
chr6_3227820_3227953_-	0.336528	0.608471	0.465426	dev	TATA/CpG/dev
chr17_27038822_27038955_-	0.302926	0.204251	0.221236	dev	CpG/dev
chr2_211342347_211342480_+	0.310734	0.244332	0.240298	hk	no motif/hk
chr5_38595440_38595573_-	0.284044	0.248804	0.243825	dev	TATA/dev
chr2_201753946_201754079_-	0.265932	0.285049	0.275818	hk	no motif/hk
chr10_27530962_27531095_-	0.354946	0.326897	0.268315	hk	CpG/hk
chrX_139587167_139587300_-	0.384934	0.336382	0.310674	dev	TATA/CpG/dev
chr3_190916963_190917096_+	0.225403	0.20574	0.253419	dev	TATA/dev
chr11_118888986_118889119_-	0.644496	0.727405	0.653906	hk	TCT/CpG/hk
chr17_10325195_10325328_-	0.251559	0.212996	0.202314	dev	TATA/dev
chr1_32757638_32757771_+	0.262594	0.17956	0.214428	hk	CpG/hk
chr15_102264592_102264725_-	0.265685	0.264324	0.296341	hk	DPE/CpG/hk
chr1_159832380_159832513_-	0.264955	0.246332	0.200993	dev	no motif/dev
chr9_37120504_37120637_+	0.332418	0.305631	0.263762	hk	CpG/hk
chr16_29827743_29827876_+	0.294194	0.241026	0.210619	hk	CpG/hk
chr17_27894124_27894257_+	0.299482	0.177004	0.181541	hk	CpG/hk
chr6_14117936_14118069_+	0.328723	0.27938	0.278222	dev	TATA/CpG/dev
chrX_100645932_100646065_+	0.412137	0.368541	0.330102	hk	TCT/CpG/hk
chr12_81763081_81763214_-	0.261264	0.22022	0.265268	dev	no motif/dev
chr1_19638753_19638886_+	0.422436	0.448102	0.36843	hk	DPE/CpG/hk
chr17_31318866_31318999_+	0.249578	0.265525	0.275344	dev	no motif/dev
chr16_56701910_56702043_-	0.25971	0.437605	0.36351	dev	TATA/CpG/dev
chr20_43935416_43935549_+	0.295227	0.225645	0.238566	dev	CpG/dev
chr19_20844310_20844443_-	0.376889	0.39831	0.363859	hk	no motif/hk
chr6_33771713_33771846_-	0.243925	0.230791	0.251437	dev	TATA/dev
chr3_148939544_148939677_-	0.352287	0.3431	0.32777	dev	no motif/dev
chr15_100882113_100882246_-	0.244892	0.231621	0.286975	dev	CpG/dev
chr20_31755898_31756031_+	0.319243	0.303814	0.247785	dev	no motif/dev
chr5_156887154_156887287_+	0.376082	0.290733	0.249373	dev	DPE/CpG/dev
chr13_33112862_33112995_-	0.27508	0.264008	0.229819	hk	no motif/hk
chr15_83952142_83952275_-	0.226171	0.211401	0.212467	dev	CpG/dev
chr15_99550954_99551087_-	0.356139	0.529056	0.453122	dev	TATA/dev
chr15_63481738_63481871_+	0.273925	0.327356	0.271216	hk	DPE/CpG/hk
chr19_35992746_35992879_-	0.421654	0.290653	0.284218	dev	TATA/dev
chr5_134735510_134735643_-	0.312637	0.26768	0.248568	dev	no motif/dev
chr18_29171773_29171906_+	0.355347	0.267293	0.238785	dev	TATA/dev
chr15_52483486_52483619_-	0.290441	0.300887	0.325056	dev	no motif/dev
chr20_62612418_62612551_+	0.530418	0.655744	0.495086	hk	DPE/CpG/hk
chr3_42726962_42727095_+	0.240856	0.18291	0.217882	dev	TATA/CpG/dev
chr20_49547907_49548040_-	0.530644	0.703395	0.568748	hk	no motif/hk
chr8_24771207_24771340_+	0.372348	0.430024	0.371162	dev	TATA/CpG/dev
chr19_23578206_23578339_-	0.432406	0.503837	0.402258	hk	no motif/hk
chr8_6914192_6914325_-	0.282054	0.272588	0.289878	dev	TATA/dev
chr22_30960821_30960954_-	0.31708	0.229659	0.241409	dev	DPE/dev
chr13_114107735_114107868_-	0.261123	0.211715	0.238013	dev	TATA/dev
chr7_64363584_64363717_+	0.349231	0.415429	0.381412	hk	no motif/hk
chrX_130192253_130192386_+	0.398705	0.439548	0.394011	dev	CpG/dev
chr1_161228468_161228601_+	0.258881	0.236796	0.220476	dev	TATA/CpG/dev
chr6_43484592_43484725_-	0.32427	0.33178	0.296868	hk	DPE/CpG/hk
chr9_10612804_10612937_-	0.263185	0.275627	0.266574	dev	CpG/dev
chr4_76944583_76944716_-	0.273144	0.232606	0.236753	dev	no motif/dev
chr9_136215006_136215139_+	0.725778	0.806263	0.689005	hk	TCT/CpG/hk
chr11_67007418_67007551_+	0.332418	0.296837	0.305688	hk	no motif/hk
chr1_11907772_11907905_-	0.298809	0.207806	0.237665	dev	TATA/dev
chr1_85870112_85870245_-	0.113339	0.216555	0.346296	dev	no motif/dev
chr7_152133006_152133139_-	0.212982	0.192591	0.226405	hk	no motif/hk
chr8_37887985_37888118_+	0.181903	0.210672	0.252944	hk	CpG/hk
chr9_96846740_96846873_+	0.295589	0.249229	0.294036	dev	no motif/dev
chr8_74205800_74205933_-	0.44359	0.417248	0.367847	hk	TCT/hk
chr11_71639573_71639706_-	0.308261	0.234721	0.290474	hk	no motif/hk
chr12_120241237_120241370_-	0.279779	0.220404	0.237381	dev	DPE/dev
chr6_32145056_32145189_-	0.308915	0.277466	0.294035	hk	no motif/hk
chr1_101185231_101185364_+	0.263688	0.241688	0.330434	dev	no motif/dev
chr3_9773352_9773485_+	0.318248	0.308008	0.257513	hk	CpG/hk
chr11_57105760_57105893_+	0.318945	0.210564	0.287554	dev	no motif/dev
chr1_206730425_206730558_+	0.285273	0.25767	0.259504	dev	CpG/dev
chr6_111804303_111804436_-	0.332888	0.291184	0.283194	hk	CpG/hk
chr12_52845863_52845996_-	0.240306	0.254805	0.333602	dev	TATA/dev
chrX_83757394_83757527_-	0.263098	0.184706	0.204592	hk	no motif/hk
chr3_124303438_124303571_+	0.244225	0.266278	0.266109	dev	CpG/dev
chr1_186649488_186649621_-	0.315977	0.26076	0.311448	dev	TATA/CpG/dev
chr12_108079520_108079653_+	0.335683	0.300903	0.230099	hk	DPE/CpG/hk
chr19_18118912_18119045_+	0.350021	0.421685	0.32775	dev	TATA/CpG/dev
chr7_18330005_18330138_+	0.300763	0.257393	0.247801	dev	no motif/dev
chrX_3264623_3264756_-	0.296865	0.283349	0.294026	dev	TATA/CpG/dev
chr11_809901_810034_+	0.542272	0.880332	0.647369	hk	TCT/CpG/hk
chr7_143013137_143013270_+	0.318819	0.167351	0.238351	dev	TATA/dev
chr3_12330502_12330635_+	0.380457	0.36576	0.311163	dev	TATA/dev
chr5_6633487_6633620_+	0.280455	0.244248	0.258055	hk	CpG/hk
chr21_27423367_27423500_-	0.33665	0.300764	0.252629	hk	no motif/hk
chr18_53255356_53255489_-	0.342561	0.253153	0.254287	hk	no motif/hk
chr10_90712463_90712596_-	0.27587	0.22027	0.263953	dev	TATA/dev
chr3_138067354_138067487_+	0.294255	0.336036	0.327259	dev	CpG/dev
chr1_192544838_192544971_+	0.371058	0.322486	0.359847	dev	TATA/dev
chrX_151999540_151999673_+	0.304649	0.264157	0.241747	hk	CpG/hk
chr17_39316933_39317066_-	0.267777	0.256812	0.276945	dev	TATA/dev
chr17_61988551_61988684_-	0.310218	0.229998	0.216315	dev	TATA/dev
chr12_52867522_52867655_-	0.359361	0.278373	0.280835	dev	TATA/dev
chr11_12030106_12030239_-	0.250131	0.227141	0.211739	dev	CpG/dev
chrX_69509710_69509843_-	0.376022	0.414963	0.402775	hk	CpG/hk
chr2_101618687_101618820_+	0.455661	0.592314	0.535571	hk	TCT/CpG/hk
chr20_43835611_43835744_+	0.272814	0.346694	0.291575	dev	TATA/dev
chr2_85922383_85922516_+	0.213287	0.247943	0.304929	dev	no motif/dev
chr12_50101121_50101254_-	0.317712	0.252389	0.203578	hk	CpG/hk
chr19_47523030_47523163_+	0.231697	0.221385	0.272118	dev	CpG/dev
chr17_7216874_7217007_-	0.265943	0.233149	0.237279	hk	no motif/hk
chr12_49393091_49393224_-	0.172949	0.0985854	0.345357	dev	TATA/CpG/dev
chr11_1036650_1036783_-	0.326043	0.331155	0.294865	dev	TATA/CpG/dev
chr14_92413689_92413822_-	0.367815	0.240135	0.301445	dev	CpG/dev
chr7_156433401_156433534_+	0.246986	0.186733	0.206698	hk	DPE/CpG/hk
chr10_114043091_114043224_+	0.302755	0.272676	0.303449	dev	TATA/dev
chr1_169336968_169337101_-	0.286069	0.242818	0.204624	hk	no motif/hk
chr17_39969189_39969322_+	0.255747	0.226274	0.179854	hk	no motif/hk
chr17_73606714_73606847_+	0.272047	0.262604	0.227756	dev	no motif/dev
chr5_167181867_167182000_+	0.310807	0.224652	0.232222	dev	no motif/dev
chr20_33759812_33759945_+	0.30714	0.268135	0.237935	hk	no motif/hk
chr1_151584459_151584592_+	0.237529	0.252454	0.218414	hk	CpG/hk
chr3_46000086_46000219_-	0.28399	0.263959	0.280015	dev	no motif/dev
chr19_21105996_21106129_+	0.366028	0.50121	0.391158	hk	no motif/hk
chr13_38172838_38172971_-	0.312838	0.230907	0.258493	dev	TATA/dev
chr1_151138553_151138686_+	0.29076	0.26251	0.289196	hk	DPE/hk
chr12_93835656_93835789_-	0.251991	0.24301	0.256459	hk	DPE/CpG/hk
chr5_71015035_71015168_+	0.259099	0.282439	0.25608	dev	TATA/CpG/dev
chr1_160254856_160254989_-	0.485205	0.588005	0.45063	hk	no motif/hk
chr9_33473829_33473962_-	0.301939	0.272177	0.22094	hk	no motif/hk
chr11_76092300_76092433_+	0.372539	0.536083	0.427288	hk	CpG/hk
chr3_108836883_108837016_-	0.308576	0.22584	0.219421	dev	DPE/CpG/dev
chr6_2903476_2903609_-	0.372865	0.385586	0.301593	dev	TATA/CpG/dev
chr14_35873888_35874021_-	0.34635	0.391568	0.358929	dev	CpG/dev
chr1_3816755_3816888_-	0.323051	0.3652	0.302117	hk	CpG/hk
chr1_120354016_120354149_-	0.381873	0.37766	0.332635	dev	TATA/dev
chr10_43903159_43903292_-	0.325048	0.379382	0.36438	hk	CpG/hk
chr7_4998751_4998884_-	0.406531	0.169808	0.253284	dev	CpG/dev
chr22_20103560_20103693_+	0.29814	0.240926	0.300339	dev	CpG/dev
chr5_95158363_95158496_-	0.337462	0.340196	0.348154	hk	no motif/hk
chr18_77867095_77867228_+	0.570516	0.68147	0.531196	hk	DPE/hk
chr14_24099257_24099390_+	0.346243	0.265246	0.249111	dev	TATA/dev
chr1_94344663_94344796_-	0.328537	0.3573	0.338322	hk	CpG/hk
chr2_163008690_163008823_-	0.361914	0.271027	0.248238	dev	TATA/dev
chr9_85677990_85678123_-	0.313274	0.303263	0.318801	dev	CpG/dev
chrX_134166318_134166451_+	0.315016	0.238992	0.209828	hk	CpG/hk
chr11_2192978_2193111_-	0.260587	0.227842	0.277777	dev	no motif/dev
chr14_77494975_77495108_-	0.269172	0.236457	0.223812	hk	DPE/CpG/hk
chr2_86850277_86850410_-	0.369711	0.283441	0.242299	hk	CpG/hk
chr19_7697807_7697940_-	0.30859	0.198179	0.163127	dev	no motif/dev
chr10_112836721_112836854_+	0.320495	0.303734	0.272465	dev	TATA/CpG/dev
chr12_107168395_107168528_+	0.235383	0.196986	0.213429	hk	CpG/hk
chr3_51989330_51989463_+	0.26103	0.23647	0.266059	dev	no motif/dev
chr19_11350228_11350361_+	0.321635	0.210824	0.276421	dev	TATA/dev
chr1_9811552_9811685_-	0.394787	0.387823	0.365929	hk	no motif/hk
chr9_103947250_103947383_+	0.277443	0.195515	0.211884	dev	no motif/dev
chr17_48046487_48046620_+	0.3126	0.228342	0.240485	dev	CpG/dev
chr8_18067551_18067684_+	0.321818	0.414884	0.31741	hk	no motif/hk
chr12_7169110_7169243_+	0.246013	0.250693	0.238442	dev	no motif/dev
chr6_12290527_12290660_+	0.318777	0.260899	0.280071	dev	TATA/dev
chr8_142138659_142138792_+	0.304437	0.274576	0.278966	dev	CpG/dev
SCP1_mboth	0.319778	0.26534	0.265503		no motif/dev
chr22_39353547_39353680_+	0.258293	0.303421	0.278498	dev	no motif/dev
chr10_5238733_5238866_+	0.308325	0.223492	0.273834	dev	TATA/dev
chr19_6464217_6464350_+	0.226517	0.210541	0.225942	dev	CpG/dev
chr1_149822562_149822695_+	0.303701	0.257678	0.235753	dev	TATA/CpG/dev
chr18_9137119_9137252_+	0.261573	0.255266	0.284341	dev	CpG/dev
chr11_102826394_102826527_-	0.313284	0.192696	0.221552	dev	TATA/dev
chr20_1569276_1569409_-	0.389411	0.454246	0.382038	dev	DPE/dev
chr19_54604027_54604160_-	0.293504	0.197434	0.226944	dev	no motif/dev
chr2_85788549_85788682_-	0.293566	0.344617	0.315653	hk	DPE/CpG/hk
chr1_229569774_229569907_-	0.355144	0.261322	0.29092	dev	TATA/CpG/dev
chr10_118032651_118032784_-	0.300319	0.256379	0.258489	dev	CpG/dev
chr17_55182909_55183042_+	0.284908	0.201926	0.216179	dev	no motif/dev
chrX_30327440_30327573_-	0.285638	0.262761	0.260087	dev	TATA/CpG/dev
chr11_67183082_67183215_+	0.26672	0.268592	0.262375	dev	TATA/CpG/dev
chr3_49941239_49941372_-	0.314011	0.301771	0.323616	dev	CpG/dev
chr2_102003898_102004031_-	0.267092	0.255729	0.25174	dev	CpG/dev
chr11_5275944_5276077_-	0.298782	0.22806	0.254089	dev	TATA/dev
chr1_153963171_153963304_+	1.10783	1.51959	1.33505	hk	TCT/CpG/hk
chr4_74088707_74088840_-	0.28022	0.218532	0.2472	hk	no motif/hk
chr11_5959779_5959912_-	0.338059	0.334668	0.288431	dev	no motif/dev
chr4_74964845_74964978_-	0.257243	0.220261	0.275584	dev	TATA/CpG/dev
chr10_5005540_5005673_+	0.248404	0.214217	0.24745	dev	no motif/dev
chr8_98656345_98656478_+	0.377653	0.346295	0.285741	hk	CpG/hk
chr10_75504063_75504196_+	0.311766	0.425891	0.325336	hk	DPE/CpG/hk
chr3_128779557_128779690_+	0.374888	0.239787	0.259543	dev	no motif/dev
chr3_2553399_2553532_+	0.31886	0.261042	0.29377	dev	no motif/dev
chr5_78365525_78365658_+	0.295433	0.313874	0.254644	dev	CpG/dev
chr17_33474769_33474902_+	0.330392	0.222209	0.244968	dev	no motif/dev
chr4_69681646_69681779_+	0.315841	0.21908	0.23846	dev	TATA/dev
chr5_177989660_177989793_-	0.342957	0.340164	0.322341	dev	TATA/dev
chr22_25615539_25615672_+	0.30293	0.215312	0.173145	dev	TATA/dev
chr16_11375120_11375253_-	0.341809	0.229965	0.26596	dev	no motif/dev
chr19_23433123_23433256_-	0.335334	0.449493	0.352148	hk	no motif/hk
chr12_104680743_104680876_+	0.400062	0.408987	0.376247	hk	DPE/CpG/hk
chr3_132036212_132036345_+	0.351602	0.26061	0.239389	dev	no motif/dev
chr19_56146311_56146444_+	0.399975	0.428008	0.333535	hk	no motif/hk
chr15_40633073_40633206_-	0.260659	0.260885	0.279636	hk	no motif/hk
chr11_102401411_102401544_-	0.276384	0.232756	0.273827	dev	TATA/dev
chr19_21203396_21203529_+	0.349593	0.350994	0.328838	hk	no motif/hk
chr12_10541542_10541675_-	0.433546	0.424348	0.365677	dev	TATA/dev
chr10_85933490_85933623_+	0.224155	0.193782	0.213031	dev
chr16_89627023_89627156_+	0.41579	0.48196	0.392674	hk	TCT/CpG/hk
chr19_48015973_48016106_-	0.258909	0.232702	0.222876	dev	no motif/dev
chr15_77925163_77925296_-	0.274708	0.267307	0.262505	dev	CpG/dev
chr5_35991369_35991502_-	0.344745	0.274378	0.281655	dev	no motif/dev
chr17_12569140_12569273_+	0.283248	0.21671	0.20921	dev	CpG/dev
chr14_94385214_94385347_+	0.298493	0.278454	0.243226	dev	DPE/dev
chr19_24269928_24270061_+	0.334217	0.332775	0.33303	hk	no motif/hk
