## Supplemental Table 4 for "A single-cell massively parallel reporter assay detects cell type specific cis-regulatory activity"

### Sheet: Sheet1
prom_id	mean CD34+	mean Differentiated	mean CD24+
chr2_73520609_73520742_-	0.26119	0.237522	0.147397
chr20_61147593_61147726_+	0.493841	0.285425	0.25475
chr14_75746685_75746818_+	0.367187	0.200092	0.21474
chr1_120354016_120354149_-	0.496563	0.337332	0.379288
chr21_19617083_19617216_+	0.494058	0.287141	0.252509
chr5_34043251_34043384_-	0.262643	0.268415	0.259002
chr18_77867095_77867228_+	0.594445	0.613981	0.601124
chr1_115259319_115259452_-	0.610628	0.520441	0.53846
chr17_72199750_72199883_+	0.281185	0.239923	0.341988
chr6_166075701_166075834_-	0.219458	0.244128	0.27371
chr1_209848691_209848824_+	0.415861	0.567213	0.371553
chr1_186649488_186649621_-	0.542171	0.285532	0.252402
chr12_49393091_49393224_-	0.279819	0.192861	0.162823
chr8_74205800_74205933_-	0.400284	0.35387	0.468952
chr11_30252496_30252629_+	0.289362	0.240692	0.212176
chr21_27423367_27423500_-	0.337982	0.260901	0.340204
chr5_95158363_95158496_-	0.363125	0.342657	0.331698
chr1_206730425_206730558_+	0.253431	0.226613	0.273618
chr12_52867522_52867655_-	0.559881	0.262733	0.304095
chr4_54966263_54966396_+	0.424325	0.211313	0.233599
chr9_104197989_104198122_-	0.24078	0.191641	0.254555
chrX_134166318_134166451_+	0.435282	0.217309	0.270569
chrX_12156928_12157061_+	0.3173	0.305799	0.323442
chr3_18487017_18487150_-	0.374394	0.235901	0.322148
chr10_75504063_75504196_+	0.333344	0.362387	0.393611
chr6_42419239_42419372_-	0.382139	0.166192	0.233447
chr2_219575536_219575669_+	0.288249	0.265333	0.230559
chr18_61554872_61555005_+	0.293657	0.255286	0.204733
chr8_18067551_18067684_+	0.42016	0.375938	0.367362
chr3_52868968_52869101_-	0.237331	0.227596	0.275608
chr12_81763081_81763214_-	0.251025	0.218778	0.245477
chr16_69796168_69796301_+	0.359515	0.455095	0.403023
chr16_1383579_1383712_+	0.458312	0.517484	0.385614
chr11_71640035_71640168_+	0.216974	0.202307	0.219847
chr2_231090390_231090523_+	0.329045	0.24367	0.276008
chr22_36635506_36635639_-	0.309891	0.254394	0.305384
chr1_152815265_152815398_+	0.541072	0.3822	0.376293
chr2_86850277_86850410_-	0.465041	0.278583	0.291508
chr1_40367611_40367744_-	0.405485	0.220517	0.235494
chrX_106146503_106146636_-	0.602951	0.232435	0.248459
chr4_1166304_1166437_-	0.415297	0.279616	0.298385
chrX_100645932_100646065_+	0.369725	0.293277	0.435178
chrX_54556604_54556737_+	0.352957	0.443468	0.440249
chr5_177989660_177989793_-	0.441187	0.322532	0.341542
chr1_228353052_228353185_-	0.273532	0.250474	0.273519
chr5_127674863_127674996_-	0.659169	0.2898	0.295275
chr1_169599292_169599425_-	0.262854	0.227075	0.23784
chr15_79166073_79166206_+	0.372121	0.281977	0.265113
chr6_111804303_111804436_-	0.342042	0.240709	0.338746
chr6_3227820_3227953_-	0.380409	0.6762	0.339811
chr1_32716799_32716932_+	0.322855	0.277063	0.21708
chr11_5959779_5959912_-	0.392608	0.300515	0.349388
chr3_2553399_2553532_+	0.457897	0.25669	0.282691
chr1_152297648_152297781_-	0.602229	0.317865	0.319058
chr9_91793573_91793706_-	0.619843	0.355459	0.366569
chr19_21324776_21324909_+	0.329653	0.310549	0.388268
chr1_3816755_3816888_-	0.381688	0.307489	0.380518
chr17_30677109_30677242_+	0.501959	0.567465	0.477873
chr17_39969189_39969322_+	0.333887	0.201889	0.229964
chr2_27851850_27851983_+	0.447333	0.524495	0.516462
chr1_210001273_210001406_+	0.502296	0.241639	0.283329
chr20_62612418_62612551_+	0.442413	0.529194	0.632885
chr19_39694836_39694969_-	0.316731	0.254156	0.237327
chr9_33473829_33473962_-	0.351217	0.240685	0.281568
chr15_83952142_83952275_-	0.369519	0.227196	0.208766
chr3_12330502_12330635_+	0.567248	0.326939	0.358155
chr11_76156002_76156135_+	0.53302	0.441259	0.524544
chr17_48046487_48046620_+	0.366301	0.253064	0.23854
chr10_114043091_114043224_+	0.490408	0.273249	0.265871
chr20_43835611_43835744_+	0.46582	0.302379	0.303021
chr9_96846740_96846873_+	0.389009	0.246049	0.27846
chr1_109940473_109940606_-	0.301169	0.178881	0.179177
chr2_136875652_136875785_-	0.396231	0.301568	0.273369
chr2_135476503_135476636_-	0.230313	0.209571	0.271407
chr12_56660659_56660792_+	0.568954	0.28171	0.285083
chr12_31812070_31812203_+	0.290559	0.330489	0.284751
chr15_77925163_77925296_-	0.254083	0.238299	0.295281
chr15_100882113_100882246_-	0.275783	0.236904	0.24373
chr22_39353547_39353680_+	0.364034	0.29651	0.271858
chr14_77494975_77495108_-	0.350146	0.21426	0.267014
chr15_45722742_45722875_+	0.34809	0.25132	0.285532
chr1_84971799_84971932_-	0.482847	0.376049	0.423967
chr1_207277511_207277644_+	0.430702	0.277021	0.275207
chr1_161279691_161279824_-	0.398835	0.17054	0.160004
chr22_30960821_30960954_-	0.309789	0.252039	0.255985
chr17_61554355_61554488_+	0.290994	0.186596	0.216328
chr11_5646168_5646301_+	0.412508	0.236561	0.276322
chr4_69681646_69681779_+	0.366208	0.216327	0.256849
chr22_39640920_39641053_-	0.440851	0.277759	0.257663
SCP1_mTATA	0.161602	0.21633	0.263207
chr12_49580156_49580289_-	0.304624	0.267246	0.289205
chr19_37329219_37329352_-	0.404691	0.480286	0.521454
chr10_100206605_100206738_-	0.392893	0.393539	0.36725
chr3_42726962_42727095_+	0.238688	0.194926	0.204438
chr14_102027765_102027898_+	0.501848	0.266294	0.291695
chr8_24771207_24771340_+	0.401952	0.456237	0.328162
chr19_19626290_19626423_-	0.411013	0.230071	0.225783
chr17_16120457_16120590_+	0.42801	0.274759	0.281299
chr9_85677990_85678123_-	0.489582	0.309817	0.29008
chr16_755776_755909_-	0.316326	0.242563	0.172998
chr9_132934619_132934752_+	0.293138	0.242791	0.246055
chr13_33112862_33112995_-	0.41388	0.240789	0.25425
chr17_39316933_39317066_-	0.318758	0.280521	0.256399
chr6_4079376_4079509_+	0.451654	0.230514	0.276888
chr12_10541542_10541675_-	0.493277	0.390073	0.430678
chr2_201242882_201243015_+	0.378835	0.209168	0.229718
chr12_12938526_12938659_+	0.43796	0.227237	0.226145
chr11_8704272_8704405_+	0.537654	0.915609	0.758149
chr15_34331316_34331449_-	0.354611	0.267058	0.264656
chr7_143013137_143013270_+	0.325242	0.205822	0.209004
chr13_77901154_77901287_-	0.363542	0.29607	0.317209
chr1_151138553_151138686_+	0.426615	0.25416	0.286917
chr19_49990798_49990931_+	0.664568	0.692014	0.829849
chr12_132568763_132568896_+	0.431298	0.565387	0.525752
chr2_217363500_217363633_+	0.441231	0.495452	0.5683
chr6_138725322_138725455_+	0.240787	0.192299	0.20712
chr12_93835656_93835789_-	0.323185	0.227771	0.260554
chr7_99063720_99063853_-	0.452719	0.292376	0.401478
chr11_67210880_67211013_-	0.391427	0.32329	0.458726
chr21_31768282_31768415_+	0.393649	0.238294	0.272638
chr5_156887154_156887287_+	0.517315	0.293354	0.289227
chr6_26183932_26184065_+	0.446483	0.347956	0.387019
chr19_41770919_41771052_+	0.363291	0.238413	0.234363
chr4_30721931_30722064_+	0.29259	0.208355	0.205946
chr12_58176503_58176636_+	0.458839	0.444897	0.504199
chr7_127225583_127225716_-	0.527842	0.747014	0.584216
chr6_150219182_150219315_-	0.410573	0.213082	0.278061
chr19_50083746_50083879_-	0.42957	0.50554	0.479413
chr8_37887985_37888118_+	0.275955	0.186903	0.214813
chr6_88411884_88412017_-	0.381403	0.247983	0.270887
chr19_6772655_6772788_+	0.356439	0.281527	0.248753
chr17_12569140_12569273_+	0.413233	0.208825	0.232443
chr18_19192236_19192369_+	0.232582	0.236968	0.30088
chr9_130829532_130829665_-	0.51155	0.355627	0.407478
chr4_76995799_76995932_+	0.349571	0.237484	0.274437
chr2_62132742_62132875_+	0.333506	0.251313	0.320623
chr3_160939032_160939165_+	0.347872	0.192148	0.23294
chr19_35773364_35773497_+	0.331503	0.197775	0.280275
chr6_34360371_34360504_-	0.305922	0.19769	0.246569
chr10_43903159_43903292_-	0.323737	0.338955	0.385658
chr2_85788549_85788682_-	0.403816	0.361231	0.270949
chr17_76126790_76126923_+	0.370467	0.255336	0.287431
chr1_11539145_11539278_+	0.242125	0.22735	0.25488
chr5_149829235_149829368_-	0.48166	0.7903	0.540939
chr11_47869835_47869968_-	0.55691	0.772947	0.774184
chr3_196295470_196295603_+	0.454537	0.268566	0.345138
chr3_9773352_9773485_+	0.422235	0.247365	0.33931
chr1_169336968_169337101_-	0.291351	0.214587	0.266084
chr12_102455693_102455826_-	0.356156	0.221136	0.231038
chr16_56623373_56623506_+	0.450738	0.283593	0.309871
chr18_77905865_77905998_+	0.414899	0.246212	0.282243
chr9_37120504_37120637_+	0.332747	0.309032	0.299287
chr6_32145056_32145189_-	0.299429	0.29091	0.27049
chr12_57625924_57626057_+	0.386768	0.302486	0.300198
chr15_75487947_75488080_+	0.342473	0.225162	0.24516
chr22_29876140_29876273_+	0.425164	0.276063	0.262256
chr15_66797121_66797254_-	0.487724	0.588942	0.624505
chr2_28113416_28113549_-	0.40332	0.213932	0.26486
chr12_121124891_121125024_+	0.372337	0.221067	0.220035
chr7_96634798_96634931_+	0.342337	0.264364	0.251898
chr19_6464217_6464350_+	0.320121	0.219996	0.215333
chr17_39341096_39341229_-	0.597314	0.345185	0.354279
chr12_57146040_57146173_-	0.423737	0.251732	0.299643
chr6_34393779_34393912_-	0.445582	0.578043	0.615988
chr14_76452059_76452192_+	0.221995	0.278832	0.340917
chr19_20959043_20959176_+	0.309516	0.308073	0.398195
chr10_73078949_73079082_+	0.220208	0.257235	0.210082
chr4_71248781_71248914_+	0.422769	0.2717	0.280055
chr2_124782797_124782930_+	0.513264	0.138702	0.238644
chr3_51989330_51989463_+	0.388534	0.233538	0.237284
chr20_5100534_5100667_-	0.463892	0.393004	0.477268
chr14_77965092_77965225_-	0.368729	0.292338	0.275105
chr12_68553453_68553586_-	0.302649	0.223483	0.231545
chr22_38539434_38539567_-	0.225537	0.208942	0.254431
chr18_39535144_39535277_+	0.390374	0.313624	0.388294
chr16_85932701_85932834_+	0.317029	0.194744	0.274446
chr17_79105684_79105817_-	0.166922	0.253633	0.214311
chr4_113437269_113437402_-	0.434548	0.278517	0.273424
chr10_112836721_112836854_+	0.260421	0.273624	0.337078
chr9_103947250_103947383_+	0.229942	0.244348	0.18138
chr1_1009619_1009752_-	0.408389	0.312951	0.288037
chr11_118972496_118972629_-	0.490052	0.163145	0.196572
chr3_52324015_52324148_+	0.325992	0.233127	0.237714
chr19_12163709_12163842_-	0.36257	0.285803	0.27924
chr19_44303931_44304064_-	0.398315	0.272092	0.267842
chr22_24181124_24181257_-	0.241332	0.280681	0.293627
chr8_92053010_92053143_-	0.405822	0.370912	0.450897
chr15_50557856_50557989_-	0.264803	0.254075	0.211265
chr5_134735510_134735643_-	0.410087	0.285577	0.254019
chr8_22022818_22022951_+	0.313665	0.241667	0.29859
chr17_27894124_27894257_+	0.352363	0.191122	0.207122
chr1_16330665_16330798_+	0.237758	0.215232	0.272567
chr11_36310907_36311040_-	0.488927	0.59112	0.511606
chr12_108079520_108079653_+	0.545588	0.260652	0.3015
chr14_96180391_96180524_-	0.333966	0.361819	0.340361
chr6_56112282_56112415_-	0.271311	0.332009	0.298816
chr6_26365410_26365543_+	0.243614	0.207482	0.246576
chr19_47616622_47616755_+	0.647758	0.321107	0.326674
chr16_71392559_71392692_+	0.312145	0.302947	0.327272
chr10_90712463_90712596_-	0.288596	0.251475	0.233585
chr19_55014033_55014166_+	0.311762	0.298881	0.287474
chr11_16403824_16403957_-	0.537423	0.195933	0.198379
chr10_102295633_102295766_+	0.479659	0.614958	0.447123
chr19_18118912_18119045_+	0.298157	0.396799	0.365619
chr5_138861828_138861961_-	0.468728	0.244211	0.285525
chr3_109056297_109056430_-	0.396801	0.363332	0.462757
chr6_84222188_84222321_+	0.335025	0.284669	0.325434
chr7_48210988_48211121_+	0.376299	0.235169	0.21734
chr1_155214351_155214484_-	0.312518	0.243902	0.250773
chr1_151584459_151584592_+	0.348463	0.236231	0.239054
chr6_29795535_29795668_+	0.477765	0.203297	0.289478
chr17_45899093_45899226_-	0.344433	0.26979	0.303297
chr8_56986998_56987131_-	0.448487	0.496191	0.583132
chr3_43732363_43732496_+	0.458947	0.436745	0.380847
chr15_63481738_63481871_+	0.341474	0.296733	0.317197
chr19_24269928_24270061_+	0.439567	0.28554	0.371384
chr17_38975330_38975463_+	0.486687	0.428942	0.41874
chr4_74088707_74088840_-	0.378292	0.198443	0.252197
chr1_35258533_35258666_+	0.403479	0.310664	0.324289
chr1_155112940_155113073_-	0.54495	0.43826	0.480891
chr12_52845863_52845996_-	0.280954	0.257945	0.256253
chr11_9025481_9025614_-	0.433911	0.257263	0.294556
chr9_102861215_102861348_-	0.335497	0.321708	0.375576
chr14_68283235_68283368_-	0.401984	0.230329	0.268432
chr12_40787129_40787262_+	0.360818	0.209744	0.247818
chr17_38657808_38657941_-	0.522612	0.356226	0.314022
chrX_70315634_70315767_+	0.375514	0.229155	0.278008
chrX_153046429_153046562_+	0.420169	0.214926	0.188222
chr22_25615539_25615672_+	0.245649	0.20351	0.251884
chr12_8975150_8975283_+	0.524993	0.269382	0.295323
chr2_7005728_7005861_-	0.405649	0.252775	0.236285
chr19_45971187_45971320_+	0.36869	0.443974	0.274373
chr3_133748702_133748835_-	0.341855	0.252162	0.289487
chr9_131446005_131446138_+	0.306104	0.263478	0.241424
chr6_12290527_12290660_+	0.470863	0.261135	0.266112
chr7_8276475_8276608_-	0.311978	0.215145	0.211048
chr7_100728695_100728828_+	0.432251	0.278359	0.327766
chr3_52487990_52488123_-	0.365551	0.254999	0.244042
chr1_16085223_16085356_+	0.0869944	0.201386	0.180181
chr6_25726723_25726856_-	0.601642	0.216885	0.216829
chr14_51027777_51027910_-	0.598094	0.331517	0.312997
chr17_33474769_33474902_+	0.297073	0.214096	0.268161
chr12_48513080_48513213_+	0.434465	0.256445	0.264538
chr2_217735428_217735561_+	0.241251	0.201498	0.221654
chr19_20748520_20748653_-	0.443083	0.345271	0.463129
chr17_40169386_40169519_-	0.588946	0.465441	0.585849
chr12_7281418_7281551_-	0.391145	0.200435	0.237814
chr19_46498658_46498791_+	0.317466	0.302909	0.289234
chr4_41614852_41614985_+	0.425786	0.324786	0.310442
chr3_46506328_46506461_-	0.456159	0.341313	0.346838
chr20_1569276_1569409_-	0.425349	0.399245	0.441975
chr7_41742602_41742735_-	0.363299	0.19878	0.214272
chr2_70475643_70475776_-	0.69945	0.227058	0.2895
chr8_101162797_101162930_+	0.606698	0.685079	0.529666
chr1_151162590_151162723_-	0.651161	0.354756	0.349543
chr17_39538491_39538624_-	0.383567	0.264376	0.295862
chr14_61201423_61201556_+	0.414646	0.260678	0.305549
chr5_180018432_180018565_-	0.401928	0.228318	0.274632
chr20_1638358_1638491_-	0.354417	0.238359	0.282598
chr5_76787987_76788120_-	0.337561	0.287184	0.311144
chr3_124303438_124303571_+	0.332009	0.276307	0.248773
chr8_27115854_27115987_-	0.264685	0.216914	0.242699
chr3_190916963_190917096_+	0.369225	0.218109	0.213444
chr1_41445301_41445434_+	0.468024	0.51602	0.341777
chr11_19262400_19262533_-	0.489387	0.260725	0.303971
chr9_10612804_10612937_-	0.300091	0.249447	0.284786
chr19_21203396_21203529_+	0.283685	0.284696	0.406645
chr19_48015973_48016106_-	0.316562	0.19996	0.259229
chr1_149822562_149822695_+	0.344756	0.2331	0.287703
chr3_186353691_186353824_+	0.351799	0.243161	0.310604
chr12_81110624_81110757_+	0.587818	0.225257	0.297777
chr5_78365525_78365658_+	0.395156	0.287502	0.302443
chr4_185733335_185733468_-	0.379399	0.202502	0.23282
chr5_171615133_171615266_-	0.322917	0.242513	0.280216
chr7_151329252_151329385_-	0.252076	0.209452	0.246984
chr12_12849049_12849182_-	0.26025	0.308581	0.292784
chr1_92414891_92415024_+	0.413058	0.267716	0.292554
chr11_111176156_111176289_-	0.200184	0.234916	0.23024
chr14_35873888_35874021_-	0.466183	0.39324	0.334885
chr8_98656345_98656478_+	0.344611	0.348234	0.336472
chr2_165697875_165698008_-	0.288708	0.242871	0.259848
chr8_133879136_133879269_+	0.517949	0.258698	0.229052
chr17_31318866_31318999_+	0.350155	0.248108	0.283684
chr3_23958572_23958705_+	0.440581	0.607363	0.651361
chr19_18682612_18682745_+	0.755762	1.02859	0.894278
chrX_49644020_49644153_+	0.346756	0.290301	0.202562
chr19_45826066_45826199_-	0.353291	0.243465	0.23145
chr1_11907772_11907905_-	0.413635	0.273055	0.194471
chr20_43935416_43935549_+	0.423835	0.247739	0.224232
chr1_160254856_160254989_-	0.53969	0.506498	0.521913
chr6_43265943_43266076_+	0.324243	0.210858	0.262767
chr16_2014760_2014893_-	0.373742	0.400263	0.428297
chr17_39324406_39324539_-	0.423803	0.271075	0.272147
chr1_169703153_169703286_-	0.653326	0.34483	0.384311
chr17_39191059_39191192_-	0.323826	0.25123	0.257501
chr1_27114612_27114745_+	0.421515	0.427229	0.424929
chr9_19380167_19380300_-	0.403167	0.63958	0.679929
chr19_23578206_23578339_-	0.390512	0.407273	0.498793
chr19_47523030_47523163_+	0.205873	0.216027	0.248716
chr19_11350228_11350361_+	0.481726	0.250548	0.228221
chr15_40633073_40633206_-	0.2824	0.231779	0.300896
chr1_94344663_94344796_-	0.344788	0.371434	0.333238
chr8_86376169_86376302_+	0.392406	0.270797	0.302653
chr11_108422865_108422998_-	0.364628	0.217106	0.256194
chr5_170846584_170846717_+	0.240565	0.250622	0.202489
chr3_119813227_119813360_-	0.320975	0.301598	0.321774
chr15_42787809_42787942_+	0.271154	0.280335	0.319382
chr16_67700652_67700785_+	0.296898	0.242157	0.252878
chr7_128577968_128578101_+	0.419017	0.218301	0.257007
chr2_61372184_61372317_+	0.444561	0.257259	0.293151
chr2_211342347_211342480_+	0.597791	0.232263	0.239041
chr19_51487104_51487237_-	0.259165	0.206313	0.160904
chr11_57105760_57105893_+	0.250209	0.249323	0.274381
chr15_102264592_102264725_-	0.21404	0.257977	0.295859
chr16_4666427_4666560_+	0.300734	0.248555	0.139076
chrX_30327440_30327573_-	0.323703	0.278404	0.261439
chr20_33759812_33759945_+	0.313967	0.246062	0.300866
chr1_32757638_32757771_+	0.341964	0.216909	0.178365
chr22_21386783_21386916_-	0.454243	0.215901	0.198543
chr12_50101121_50101254_-	0.370019	0.23523	0.270669
chr22_50925221_50925354_+	0.351006	0.26215	0.240365
chr10_121295991_121296124_-	0.341362	0.258795	0.272527
chr1_208063562_208063695_-	0.175267	0.19824	0.257584
chr17_39296729_39296862_-	0.379845	0.29255	0.178456
chr8_142138659_142138792_+	0.442413	0.279106	0.274755
chr11_111249933_111250066_-	0.325098	0.218262	0.268285
chr4_115519491_115519624_+	0.338922	0.226001	0.219996
chr21_19858135_19858268_-	0.434216	0.255545	0.290128
chr16_30102767_30102900_-	0.337342	0.229951	0.275096
chr1_207226553_207226686_+	0.456563	0.293794	0.321882
chr17_39465491_39465624_-	0.378913	0.242536	0.257366
chr7_94285368_94285501_-	0.210043	0.215753	0.194141
chr12_53901201_53901334_-	0.56582	0.27565	0.252365
chr15_48624327_48624460_+	0.304062	0.221197	0.260988
chr8_6783531_6783664_-	0.581875	0.27404	0.294058
chr19_17378185_17378318_+	0.549577	0.41757	0.5539
chr17_9963033_9963166_-	0.474396	0.355253	0.297638
chr11_76092300_76092433_+	0.418177	0.517106	0.431562
SCP1_mboth	0.372498	0.291077	0.262763
chr2_182521765_182521898_-	0.33724	0.258066	0.256913
chr8_6914192_6914325_-	0.340676	0.247128	0.315259
chr6_2903476_2903609_-	0.365098	0.333352	0.375259
chrX_151999540_151999673_+	0.427094	0.267332	0.264342
chr11_66103838_66103971_-	0.426339	0.261808	0.301721
chr18_53255356_53255489_-	0.427907	0.241178	0.300249
chr13_114107735_114107868_-	0.267873	0.222455	0.217845
chr11_64937640_64937773_+	0.303855	0.271462	0.253512
chr16_29827743_29827876_+	0.514205	0.209148	0.245392
chr22_42470195_42470328_+	0.408468	0.270106	0.268451
chr15_41221471_41221604_+	0.43572	0.242618	0.243741
chr5_71015035_71015168_+	0.329783	0.237049	0.285006
chr1_228612992_228613125_-	0.496149	0.570706	0.450769
chr19_58514195_58514328_+	0.346001	0.310357	0.307098
chr12_122459823_122459956_+	0.443823	0.233707	0.234786
chr15_75335592_75335725_+	0.325523	0.235886	0.269327
chr1_119957706_119957839_+	0.384392	0.281505	0.26561
chr10_49860280_49860413_-	0.34135	0.260823	0.238894
chr7_142829103_142829236_+	0.442797	0.259495	0.270114
chr3_101568291_101568424_+	0.401238	0.258259	0.268219
chr13_101326982_101327115_-	0.247042	0.211781	0.223812
chr14_34931379_34931512_-	0.369073	0.225256	0.211292
chr16_85784635_85784768_-	0.299939	0.264754	0.256102
chr17_4642587_4642720_-	0.559581	0.249392	0.292045
chr4_175443572_175443705_-	0.353677	0.253898	0.28062
chr9_115653089_115653222_-	0.339367	0.267452	0.289099
chr21_31874392_31874525_-	0.296504	0.333272	0.323166
chr4_74964845_74964978_-	0.555101	0.22851	0.24549
chrX_71526940_71527073_-	0.409954	0.194022	0.282418
chr19_24097621_24097754_+	0.548224	0.559568	0.572944
chr8_22960367_22960500_+	0.485438	0.427268	0.352916
chr12_54779227_54779360_-	0.314839	0.242331	0.254625
chr17_39023408_39023541_-	0.489146	0.315728	0.324848
chr15_99550954_99551087_-	0.589622	0.584283	0.349041
chr6_117586654_117586787_+	0.439389	0.229724	0.281725
chr6_36304595_36304728_-	0.404379	0.229594	0.269807
chr3_186383736_186383869_+	0.286029	0.239163	0.277168
chr12_107168395_107168528_+	0.360941	0.20497	0.193575
chr1_101185231_101185364_+	0.34458	0.254334	0.276357
chr19_45408986_45409119_+	0.344156	0.222098	0.195969
chr17_47022113_47022246_-	0.450923	0.585945	0.501225
chr4_71091774_71091907_+	0.594778	0.179219	0.204748
chr22_21400179_21400312_+	0.417327	0.208697	0.27328
chr11_102826394_102826527_-	0.342129	0.19618	0.253789
chr17_40575207_40575340_-	0.328993	0.278283	0.287026
chr19_46806809_46806942_+	0.469071	0.248177	0.237746
chr3_161089238_161089371_-	0.500579	0.27718	0.239827
chr2_101618687_101618820_+	0.454009	0.477691	0.609887
chr17_32690185_32690318_-	0.319026	0.279415	0.285804
chr4_71226411_71226544_+	0.778905	0.483744	0.443349
chr2_85922383_85922516_+	0.293778	0.243711	0.257999
chr5_85913691_85913824_+	0.427402	0.463554	0.492524
chrX_102469969_102470102_+	0.266871	0.240829	0.294678
chr11_2192978_2193111_-	0.465739	0.218088	0.258701
chr1_179712359_179712492_+	0.387631	0.234392	0.245064
chr4_74735043_74735176_+	0.415271	0.209391	0.258118
chrX_148602567_148602700_-	0.525378	0.467794	0.433322
chr14_93389428_93389561_+	0.626161	0.814914	0.430508
chr19_24216196_24216329_+	0.402976	0.316642	0.398809
chr17_55182909_55183042_+	0.357179	0.221972	0.223392
chr19_42721761_42721894_-	0.406184	0.204585	0.255089
chr10_64578468_64578601_-	0.345121	0.211626	0.245543
chr19_35981299_35981432_-	0.382893	0.279426	0.318808
chr22_26879682_26879815_-	0.389543	0.223869	0.264049
chr2_220117936_220118069_-	0.38687	0.263018	0.2791
chr11_70049335_70049468_+	0.368491	0.364691	0.401429
chr16_56701910_56702043_-	0.293398	0.503721	0.239571
chr7_152133006_152133139_-	0.167974	0.176959	0.215856
chr11_66188439_66188572_+	0.333735	0.2452	0.286513
chr4_76944583_76944716_-	0.529897	0.231728	0.22403
chr1_19638753_19638886_+	0.333755	0.419615	0.429311
chr11_116700556_116700689_+	0.265517	0.241215	0.282586
chr6_24403097_24403230_+	0.555321	0.618414	0.531871
chrX_110339352_110339485_+	0.496857	0.271059	0.277796
chr18_9137119_9137252_+	0.323381	0.258314	0.259886
chr19_41903194_41903327_-	0.337105	0.269239	0.30856
chr6_18387514_18387647_+	0.505314	0.235408	0.349368
chr2_66666386_66666519_+	0.523415	0.234919	0.218648
chr10_74653447_74653580_+	0.344427	0.22628	0.258776
chr3_148939544_148939677_-	0.478928	0.311982	0.351986
chr14_62164363_62164496_+	0.604724	0.213689	0.208005
chrX_55744115_55744248_+	0.326225	0.217363	0.246343
chr10_79793554_79793687_+	0.373037	0.267736	0.306167
chr18_56296122_56296255_-	0.295862	0.236492	0.257843
chr19_39926521_39926654_-	0.340457	0.403793	0.593966
chr1_229569774_229569907_-	0.571416	0.280671	0.28277
chr14_74769570_74769703_-	0.316335	0.236088	0.265805
chr6_56507620_56507753_-	0.501269	0.28006	0.278878
chr17_32612694_32612827_+	0.465232	0.213124	0.234015
chr21_33976756_33976889_-	0.162274	0.158451	0.145884
chrX_69509710_69509843_-	0.364891	0.395685	0.40047
chr11_46615500_46615633_-	0.388547	0.269197	0.299524
chr7_132766780_132766913_-	0.271283	0.327201	0.369848
chr2_46769562_46769695_+	0.392513	0.255294	0.308008
chr3_52443950_52444083_-	0.200865	0.257529	0.20997
chr1_158969699_158969832_+	0.233319	0.231807	0.212488
chr16_4475802_4475935_+	0.410394	0.294147	0.359331
chr14_61788230_61788363_+	0.332344	0.289108	0.294278
chr8_143823757_143823890_-	0.382755	0.24527	0.263415
chr19_17186195_17186328_-	0.373309	0.252179	0.27272
chr19_47349334_47349467_-	0.539362	0.330954	0.343873
chr14_69350870_69351003_-	0.443168	0.268143	0.305473
chr19_59084811_59084944_-	0.42511	0.249858	0.281196
chr19_19174736_19174869_+	0.19037	0.201209	0.188771
chr1_85870112_85870245_-	0.208396	0.171751	0.307976
chr17_73606714_73606847_+	0.410066	0.243549	0.277021
chr3_50126320_50126453_+	0.431028	0.310868	0.362009
chr5_132009614_132009747_+	0.271818	0.198862	0.199485
chr2_21266878_21267011_-	0.370822	0.248502	0.315284
chr14_92588261_92588394_+	0.371679	0.26664	0.316429
chrX_139587167_139587300_-	0.501985	0.309996	0.344903
chr11_66206246_66206379_-	0.509738	0.248598	0.266447
chr17_8198651_8198784_-	0.318107	0.280244	0.296629
chr11_102651292_102651425_-	0.302442	0.209062	0.26251
chr20_42544723_42544856_+	0.414394	0.289228	0.311581
chr19_35992746_35992879_-	0.569678	0.291537	0.306254
chr6_33771713_33771846_-	0.277936	0.21585	0.248232
chr22_24093232_24093365_-	0.305782	0.219999	0.318262
chr5_131993798_131993931_+	0.432433	0.234155	0.271718
chr16_28889742_28889875_+	0.341813	0.224382	0.198567
chr7_50633034_50633167_-	0.398744	0.284856	0.278964
chr5_38595440_38595573_-	0.336357	0.23798	0.267336
chr11_120008754_120008887_-	0.307842	0.181968	0.289419
chr4_140586906_140587039_+	0.435158	0.273577	0.302073
chr7_29603434_29603567_+	0.327998	0.29749	0.27891
chr17_39156091_39156224_-	0.581005	0.295229	0.311435
chr19_33182660_33182793_+	0.293712	0.250063	0.257465
chr11_88799083_88799216_-	0.290173	0.233813	0.233669
chr2_175260400_175260533_+	0.441263	0.361446	0.32775
chr19_56146311_56146444_+	0.436651	0.362991	0.432926
chr19_23433123_23433256_-	0.415879	0.379164	0.43017
chr8_35092928_35093061_+	0.232378	0.189458	0.228874
chr17_47785215_47785348_-	0.296032	0.237276	0.235207
chr17_40264665_40264798_-	0.499851	0.290491	0.380677
chr1_109255470_109255603_+	0.341628	0.271013	0.328617
chr22_48885298_48885431_+	0.272578	0.187238	0.124708
chr5_6633487_6633620_+	0.293939	0.236434	0.266592
chr3_138067354_138067487_+	0.314921	0.338064	0.320133
chr12_106641703_106641836_-	0.258549	0.25501	0.286225
chr8_105351987_105352120_+	0.463971	0.370503	0.416223
chr1_153963171_153963304_+	0.974826	1.40079	1.29572
chr20_31749511_31749644_+	0.661099	0.237463	0.265169
chr1_152956490_152956623_+	0.263126	0.202994	0.235639
chr1_161228468_161228601_+	0.285888	0.248446	0.218117
chr9_34589655_34589788_-	0.235711	0.146312	0.18635
chr17_7145681_7145814_-	0.417072	0.25153	0.274327
chr1_46640692_46640825_+	0.546263	0.276673	0.243319
chr20_31989258_31989391_-	0.370536	0.366784	0.431139
chr7_64363584_64363717_+	0.385506	0.350324	0.436727
chr14_92413689_92413822_-	0.383776	0.260855	0.287937
chr11_71639573_71639706_-	0.415815	0.251653	0.2511
chr17_27038822_27038955_-	0.223404	0.205731	0.245455
chr19_19314150_19314283_-	0.445038	0.238192	0.272855
chrX_83757394_83757527_-	0.258554	0.195013	0.212
chr6_41715068_41715201_-	0.42643	0.183312	0.220544
chr11_12030106_12030239_-	0.227352	0.246541	0.211497
chr19_13051499_13051632_+	0.253509	0.181241	0.267122
chr9_136215006_136215139_+	0.600707	0.681737	0.836382
chr10_5238733_5238866_+	0.458641	0.244695	0.229986
chr1_26394054_26394187_-	0.256713	0.227712	0.243224
chrX_70150879_70151012_-	0.308309	0.377832	0.314811
chr2_234668849_234668982_+	0.303481	0.185171	0.219839
chr12_57998540_57998673_+	0.376797	0.295352	0.328894
chr1_50489518_50489651_-	0.359301	0.251136	0.265731
chr11_809901_810034_+	0.507518	0.78311	0.692775
chr8_99057706_99057839_-	0.51541	0.675975	0.726857
chr11_65837682_65837815_+	0.178918	0.211356	0.274509
chr21_34398176_34398309_+	0.373688	0.292587	0.323989
chr3_9958726_9958859_+	0.408268	0.321261	0.297267
chr3_101405495_101405628_-	0.716791	0.624499	0.742195
chr6_133035127_133035260_-	0.273373	0.251565	0.271522
chr2_239148612_239148745_-	0.256859	0.452432	0.303503
chr4_5021118_5021251_-	0.503506	0.305258	0.328306
SCP1	0.259122	0.230589	0.251716
chr12_124069032_124069165_+	0.36495	0.415086	0.397701
chr8_56685962_56686095_+	0.542827	0.621863	0.547687
chr15_78591884_78592017_-	0.375717	0.431851	0.387964
chr1_229644007_229644140_-	0.435901	0.521953	0.517754
chr17_76165171_76165304_+	0.510789	0.245326	0.248814
chr1_172413142_172413275_-	0.357439	0.209712	0.265053
chr12_6898639_6898772_+	0.463382	0.234787	0.298395
chr7_18330005_18330138_+	0.400811	0.258267	0.258047
chr11_69590042_69590175_-	0.338852	0.295488	0.216405
chr3_154801484_154801617_+	0.473555	0.27701	0.290593
chr16_4421782_4421915_+	0.41895	0.538333	0.389271
chr1_114354830_114354963_-	0.227499	0.222652	0.240931
chrX_591459_591592_+	0.428416	0.249206	0.24836
chr16_11375120_11375253_-	0.286579	0.237779	0.278926
chr1_192544838_192544971_+	0.512475	0.319443	0.333886
chr17_61988551_61988684_-	0.452545	0.22895	0.243379
chr6_144471587_144471720_+	0.359481	0.253708	0.239987
chr3_132036212_132036345_+	0.444385	0.251538	0.295043
chrX_46618486_46618619_-	0.334219	0.217762	0.229597
chr1_21835852_21835985_+	0.26873	0.172688	0.156839
chr6_27860896_27861029_-	0.563246	0.258628	0.279068
chr12_50355588_50355721_+	0.312668	0.204936	0.229069
chr6_42928425_42928558_+	0.496338	0.2394	0.266686
chr19_9251006_9251139_+	0.202475	0.222538	0.26766
chr20_31755898_31756031_+	0.333376	0.297912	0.299744
chr17_7216874_7217007_-	0.465844	0.253624	0.205807
chr10_90424136_90424269_+	0.402023	0.264086	0.267235
chr12_104680743_104680876_+	0.283988	0.365783	0.43725
chr18_29171773_29171906_+	0.400738	0.247009	0.290874
chr20_42984272_42984405_+	0.312675	0.24362	0.243251
chr6_40555024_40555157_-	0.438324	0.279029	0.27172
chr7_93519998_93520131_-	0.462824	0.20578	0.261145
chr11_102401411_102401544_-	0.414671	0.240439	0.243317
chr1_110453174_110453307_+	0.982301	0.229622	0.259239
chr15_34635258_34635391_-	0.371387	0.317056	0.358851
chr10_118032651_118032784_-	0.421901	0.26074	0.264399
chrX_135286996_135287129_+	0.384449	0.263787	0.265097
chr1_167691152_167691285_+	0.232794	0.233986	0.243682
chr22_20103560_20103693_+	0.29152	0.241481	0.281419
chr5_132362174_132362307_-	0.383792	0.331155	0.38669
chr17_27467340_27467473_-	0.476684	0.431228	0.280055
chr6_43484592_43484725_-	0.428112	0.300852	0.328049
chr17_39123133_39123266_-	0.37337	0.249864	0.290699
chr14_94385214_94385347_+	0.443048	0.270101	0.268255
chr17_45056552_45056685_-	0.377633	0.322241	0.340989
chrX_130192253_130192386_+	0.494244	0.442995	0.366803
chr6_87804757_87804890_-	0.327173	0.215217	0.212163
chr2_31440312_31440445_-	0.223142	0.222154	0.171338
chr13_102104959_102105092_+	0.232687	0.230731	0.316177
chr10_27530962_27531095_-	0.598299	0.303902	0.327291
chr17_5522677_5522810_-	0.789692	0.744945	0.676341
chr1_154955753_154955886_+	0.382027	0.239475	0.22728
chr4_3534082_3534215_-	0.443053	0.841378	0.558468
chr21_45287036_45287169_+	0.392234	0.248739	0.250968
chr19_21105996_21106129_+	0.416727	0.462124	0.435202
chr17_79519312_79519445_-	0.424108	0.48109	0.464919
chr5_176900560_176900693_-	0.381147	0.214794	0.207608
chr16_67880771_67880904_+	0.515402	0.288958	0.39846
chr14_61447711_61447844_-	0.400077	0.490809	0.43336
chr10_85933490_85933623_+	0.30345	0.198769	0.207797
chr12_100967395_100967528_+	0.314731	0.249065	0.279155
chr17_78450340_78450473_-	0.41808	0.484893	0.312996
chr14_24099257_24099390_+	0.428915	0.235545	0.31315
chr4_186578388_186578521_-	0.333202	0.240136	0.264136
chr2_201753946_201754079_-	0.445277	0.257939	0.279044
chr2_163008690_163008823_-	0.523404	0.288387	0.2532
chr5_174151533_174151666_+	0.368332	0.238874	0.289736
chr7_156433401_156433534_+	0.372135	0.201571	0.194314
chr12_4714050_4714183_+	0.475355	0.355844	0.371143
chr3_46000086_46000219_-	0.450469	0.260897	0.278833
chr5_35991369_35991502_-	0.384101	0.270869	0.325707
chrX_47479189_47479322_-	0.345425	0.217021	0.310297
chr12_7169110_7169243_+	0.252771	0.245366	0.255599
chr22_51066508_51066641_-	0.37797	0.199886	0.24489
chr17_46799812_46799945_-	0.418111	0.294095	0.320596
chr5_179159765_179159898_+	0.418755	0.250216	0.250493
chr19_52490015_52490148_-	0.42794	0.349764	0.49361
chr19_7697807_7697940_-	0.517227	0.189769	0.228168
chr15_50474326_50474459_+	0.369417	0.271362	0.285444
chr1_153599914_153600047_-	0.287065	0.220716	0.261593
chr13_38172838_38172971_-	0.380709	0.233542	0.251272
chr11_67007418_67007551_+	0.357691	0.295301	0.306915
chr15_45021263_45021396_+	0.333437	0.229741	0.261726
chr4_144354662_144354795_+	0.487268	0.296141	0.317536
chr19_2015646_2015779_-	0.398984	0.264716	0.265894
chr19_20844310_20844443_-	0.406993	0.35343	0.413952
chr8_119964057_119964190_-	0.354079	0.236094	0.310871
chr8_1921759_1921892_+	0.369913	0.229954	0.254431
chr19_49891473_49891606_+	0.232461	0.262675	0.301192
chr1_203155764_203155897_-	0.447811	0.213161	0.320843
chr9_130548246_130548379_+	0.395872	0.320548	0.323961
chr10_72043613_72043746_-	0.291676	0.194426	0.238348
chr11_57365091_57365224_+	0.290299	0.264495	0.262681
chr7_24323742_24323875_+	0.312127	0.243798	0.257681
chr16_57520318_57520451_-	0.328176	0.24496	0.27846
chr14_98229034_98229167_-	0.257866	0.267924	0.254532
chr1_192778104_192778237_+	0.371516	0.504419	0.386046
chr1_52082697_52082830_+	0.490858	0.348135	0.430634
chr3_49314566_49314699_-	0.488305	0.204202	0.198513
chr1_9811552_9811685_-	0.447981	0.359504	0.403886
chr11_67183082_67183215_+	0.409383	0.267262	0.264877
chr17_39684493_39684626_-	0.375174	0.262872	0.325355
chr17_10325195_10325328_-	0.264248	0.159101	0.248089
chr13_48807275_48807408_+	0.219963	0.225451	0.265157
chr4_101111558_101111691_-	0.388856	0.227961	0.231686
chr6_14117936_14118069_+	0.498666	0.255808	0.304885
chr3_108836883_108837016_-	0.352921	0.233558	0.221864
chr1_62784960_62785093_-	0.213121	0.13662	0.220981
chr5_122424869_122425002_+	0.614114	0.279306	0.318525
chr17_8093416_8093549_-	0.452699	0.24463	0.275824
chr2_86564682_86564815_-	0.381228	0.210239	0.232966
chr5_167181867_167182000_+	0.359697	0.244864	0.228778
chr12_57630820_57630953_-	0.330588	0.268132	0.270213
chr2_102003898_102004031_-	0.223581	0.27454	0.252518
chr13_31038708_31038841_-	0.414724	0.303686	0.300872
chr3_49941239_49941372_-	0.268551	0.312617	0.314701
chr19_1241706_1241839_+	0.384968	0.434262	0.543484
chrX_3264623_3264756_-	0.447388	0.287885	0.282715
chr8_54793509_54793642_+	0.497746	0.233883	0.25387
chr15_45406457_45406590_+	0.498576	0.278013	0.310158
chr17_41116404_41116537_-	0.61006	0.522016	0.590553
chr11_75110496_75110629_+	0.428259	0.393725	0.565629
chr15_65503744_65503877_-	0.432837	0.29466	0.342233
chr10_5005540_5005673_+	0.181283	0.230115	0.220759
chr12_133405388_133405521_-	0.726244	0.912555	0.76782
chr19_54604027_54604160_-	0.347591	0.211026	0.213765
chr16_89627023_89627156_+	0.335155	0.396469	0.508575
chr19_58459007_58459140_-	0.332333	0.370316	0.416533
chr12_6950022_6950155_+	0.32552	0.222551	0.25767
chr7_23719755_23719888_+	0.473152	0.222993	0.273165
chr14_24630435_24630568_+	0.355421	0.237192	0.302696
chr21_43786577_43786710_-	0.410164	0.28041	0.285686
chr15_52483486_52483619_-	0.31816	0.294074	0.306553
chr20_60962093_60962226_+	0.568193	0.794115	0.81827
chr17_34313698_34313831_-	0.421439	0.243067	0.290532
chr7_30951401_30951534_+	0.336831	0.259947	0.241297
chr1_87380361_87380494_+	0.47632	0.199435	0.205882
chr1_154540202_154540335_+	0.487445	0.226769	0.223749
chr1_17575526_17575659_+	0.231249	0.30594	0.282703
chr2_102608355_102608488_+	0.421956	0.224331	0.284048
chr11_102980224_102980357_+	0.343758	0.329306	0.317746
chr11_5275944_5276077_-	0.399927	0.217752	0.249534
chr20_31350124_31350257_+	0.358402	0.341006	0.249724
chr2_44001121_44001254_+	0.516703	0.237915	0.220382
chr3_48507562_48507695_+	0.356049	0.40714	0.326991
chr5_102898423_102898556_-	0.27488	0.187204	0.161457
chr19_48949173_48949306_+	0.595523	0.548795	0.453803
chr2_211421256_211421389_+	0.53421	0.246957	0.241036
chr8_17434658_17434791_+	0.349203	0.455237	0.435069
chr17_41052749_41052882_+	0.538593	0.213965	0.249287
chr1_159832380_159832513_-	0.402707	0.256737	0.232005
chr12_120241237_120241370_-	0.320509	0.213662	0.2638
chr3_128779557_128779690_+	0.472603	0.223869	0.298262
chr11_70963556_70963689_-	0.344035	0.237681	0.244027
chr11_118888986_118889119_-	0.498339	0.569023	0.800989
chr7_4998751_4998884_-	0.768805	0.175545	0.207754
chr6_112668465_112668598_+	0.296277	0.300809	0.316651
chr11_1036650_1036783_-	0.562962	0.300769	0.306085
chr12_64062189_64062322_-	0.205306	0.219428	0.233566
SCP1_mDPE	0.389729	0.208514	0.24437
chr20_49547907_49548040_-	0.508973	0.585686	0.668331
chr4_1725198_1725331_+	0.443204	0.33789	0.394713
