## Supplemental Table 6 for "A single-cell massively parallel reporter assay detects cell type specific cis-regulatory activity"

### Sheet: Sheet1
name	pBC	cluster	Rep1	Rep2
tail_conserve3_215_to_220	AGATTAGG	Rod	0.970766	0.908076
swap_crx1_to_gggcttag_reverse	CAGCCGAT	Rod	1.19937	1.20051
combo_Q50_crx1	CGCCAGTA	Rod	1.07882	1.01633
wt_2	CTACCGGA	Rod	0.876263	0.802111
tail_conserve1_169_to_174	ACTATCTG	Rod	1.02786	0.969177
ebox_gcagctgg_to_gcagcggg	AATAGTGG	Rod	0.653626	0.654055
tail_conserve5_458_to_463	ATCCATGA	Rod	0.885637	0.807946
tail_conserve3_245_to_250	AGGTGTCT	Rod	0.93259	0.933531
combo_Mute_crx1	CCACGACT	Rod	0.897015	0.842603
swap_crx4_to_ctaatccc_forward	CAAGTCTG	Rod	0.934045	0.872834
ebox_gcagctgg_to_gcagccgg	AATACCGC	Rod	0.872856	0.820875
combo_Mute_crx5	CATTGAGC	Rod	0.896228	0.75332
swap_crx3_to_ctaatccc_forward	CAATGGAC	Rod	1.02547	0.931652
tail_conserve5_443_to_448	ATAAGAGG	Rod	1.10498	1.12835
combo_Q50_crx5	CCTTCGGA	Rod	1.08622	1.07163
swap_crx4_to_ctaagccc_forward	CACGGTAG	Rod	0.813359	0.791142
tail_conserve3_240_to_245	AGGTAACG	Rod	1.23798	1.22323
tail_conserve3_220_to_225	AGCCACTC	Rod	1.02877	0.930792
tail_conserve4_423_to_428	AGTCCGTT	Rod	0.575691	0.500363
tail_conserve5_468_to_473	ATCTAGCG	Rod	0.740553	0.713979
tail_conserve2_193_to_198	AGAAGTAC	Rod	0.516579	0.419146
tail_conserve3_210_to_215	AGATGCGA	Rod	1.03052	0.967497
combo_Q50_crx5_crx4	CGCCTCAA	Rod	1.04743	0.966527
combo_Q50_crx5_crx3	CGCGGAAT	Rod	0.842301	0.739071
tail_conserve1_159_to_164	ACGTTCAA	Rod	1.0499	0.937863
combo_Q50_crx4	CGAATATC	Rod	0.683807	0.591268
combo_Q50_crx5_crx1	CGGAAGGA	Rod	1.02173	1.00833
tail_conserve6_483_to_488	ATGGAATG	Rod	1.00092	1.01167
tail_conserve6_498_to_503	ATTGGTAG	Rod	0.850677	0.764518
tail_conserve3_205_to_210	AGAGATGA	Rod	0.377381	0.300468
combo_Q50_crx4_crx3	CGGACTCT	Rod	0.886575	0.827891
combo_Mute_crx3_crx1	CCTGAGTT	Rod	0.642652	0.603661
swap_crx2_to_gggcttag_reverse	CAGAGGTT	Rod	0.680688	0.632334
ebox_gcagctgg_to_gcacctgg	AAGAATCG	Rod	0.593856	0.514628
tail_conserve5_463_to_468	ATCGCCGT	Rod	0.858371	0.748152
swap_crx5_to_cttatccc_forward	CAGTATAG	Rod	0.796822	0.657727
tail_conserve3_230_to_235	AGCGAAGC	Rod	0.793451	0.770222
swap_crx5_to_ctaatccc_forward	CAAGAAGA	Rod	0.789857	0.780637
combo_Q50_crx4_crx2	CGGTGAGA	Rod	0.31931	0.303132
ebox_gcagctgg_to_gcatctgg	AAGACCAA	Rod	0.716991	0.675705
combo_Mute_crx5_crx1	CCGCATGT	Rod	0.645708	0.554591
swap_crx2_to_gggattag_reverse	CACACATC	Rod	1.02138	0.877325
swap_crx2_to_gggataag_reverse	CATCCACC	Rod	0.929178	0.737918
combo_Q50_crx2	CGAGAGCA	Rod	0.438249	0.357335
tail_conserve2_188_to_193	AGAACAGA	Rod	0.676754	0.655302
tail_conserve1_164_to_169	ACTAACCA	Rod	0.777469	0.673781
swap_crx3_to_cttatccc_forward	CATCAAGT	Rod	0.617394	0.538658
tail_conserve6_488_to_493	ATGTGCAG	Rod	0.711479	0.623113
tail_conserve6_493_to_498	ATTCCTAC	Rod	1.09158	1.00549
tail_conserve4_428_to_433	AGTGATTC	Rod	0.686444	0.636494
tail_conserve5_448_to_453	ATAAGCTC	Rod	0.798363	0.741754
combo_Mute_crx3	CCAAGCGT	Rod	0.523068	0.503095
ebox_gcagctgg_to_gcagttgg	AAGGAGCT	Rod	0.662602	0.569843
tail_conserve6_503_to_508	CAACGCCA	Rod	0.808885	0.70189
tail_conserve5_473_to_478	ATGACGGA	Rod	0.842691	0.698368
combo_Q50_crx3_crx1	CGTAGCTT	Rod	0.787871	0.760078
swap_crx5_to_ctaagccc_forward	CACCTTAT	Rod	0.70472	0.666495
tail_conserve5_453_to_458	ATATCACG	Rod	0.807949	0.729307
swap_crx3_to_ctaagccc_forward	CAGAACCT	Rod	0.753481	0.626
eboxDouble_gcagctgg_to_gcatgtgg	ACGAGTCC	Rod	0.55705	0.460581
ebox_gcagctgg_to_acagctgg	AACAACAC	Rod	0.744653	0.712654
tail_conserve2_183_to_188	ACTTGTTG	Rod	0.538705	0.536025
tail_conserve3_235_to_240	AGCTCTAA	Rod	1.05143	1.03904
ebox_gcagctgg_to_gcagatgg	AAGCGGTG	Rod	0.589542	0.499545
combo_Mute_crx4	CCAACAAT	Rod	0.61201	0.537671
eboxDouble_gcagctgg_to_gcacgtgg	ACGTATGG	Rod	0.600948	0.554332
eboxDouble_gcagctgg_to_gcacatgg	ACGCATAA	Rod	0.696183	0.628542
combo_Q50_crx2_crx1	CGTCTATG	Rod	0.587702	0.490922
ebox_gcagctgg_to_ggagctgg	AACCAGCC	Rod	0.761991	0.675208
swap_crx1_to_gggattag_reverse	CACATGCT	Rod	0.917922	0.837401
tail_conserve6_478_to_483	ATGCAACC	Rod	0.863686	0.805173
ebox_gcagctgg_to_gcaactgg	AACTTGGA	Rod	0.988526	0.935019
combo_Q50_crx3	CGACAACG	Rod	0.766466	0.641053
eboxDouble_gcagctgg_to_gcatatgg	ACCTAGAT	Rod	0.810311	0.742015
ebox_gcagctgg_to_gtagctgg	AACCGTAA	Rod	0.782725	0.586493
tail_conserve2_173_to_178	ACTCAGGT	Rod	0.562216	0.514888
wt_1	CGTTCTCG	Rod	0.823248	0.693325
combo_Mute_crx5_crx4	CCAGTGAA	Rod	0.564941	0.528337
tail_conserve3_250_to_255	AGTACATC	Rod	0.840431	0.692034
ebox_gcagctgg_to_gcagcagg	AAGGTCAT	Rod	0.792737	0.681704
swap_crx1_to_gggataag_reverse	CATGTTCC	Rod	0.8708	0.625364
combo_Mute_crx2	CCAATTAC	Rod	0.260915	0.193744
combo_Q50_crx4_crx1	CGGTTGTT	Rod	0.42319	0.449861
ebox_gcagctgg_to_gcggctgg	AACGAGAA	Rod	0.701067	0.690626
combo_Mute_crx4_crx1	CCTCATAC	Rod	0.508517	0.503458
combo_Q50_crx5_crx2	CGCGTTAC	Rod	0.645936	0.532711
tail_conserve3_225_to_230	AGCCTGGT	Rod	0.756899	0.67867
eboxDouble_gcagctgg_to_gcaaatgg	ACCACAGT	Rod	0.492123	0.549486
tail_conserve3_200_to_205	AGACGCTT	Rod	0.393204	0.309498
tail_conserve4_433_to_438	AGTTCGCA	Rod	0.701836	0.611673
tail_conserve2_178_to_183	ACTCCGAA	Rod	0.618901	0.607621
ebox_gcagctgg_to_gcaggtgg	AAGCTACG	Rod	0.490146	0.482704
ebox_gcagctgg_to_gctgctgg	AACGTCGC	Rod	0.593408	0.509729
ebox_gcagctgg_to_gcagctcg	AATGCCTT	Rod	0.52094	0.50751
ebox_gcagctgg_to_gaagctgg	AACATTCC	Rod	0.498567	0.516731
ebox_gcagctgg_to_ccagctgg	AACAAGGT	Rod	0.785522	0.754542
ebox_gcagctgg_to_gcagctag	AATCTCCA	Rod	0.764336	0.681297
eboxDouble_gcagctgg_to_gcaattgg	ACCGACCT	Rod	0.614816	0.511207
combo_Mute_crx3_crx2	CCTCCTTG	Rod	0.397073	0.382004
swap_crx4_to_cttatccc_forward	CATACTGT	Rod	0.582892	0.616891
eboxDouble_gcagctgg_to_gcatttgg	ACCTTGCC	Rod	0.666613	0.563041
eboxDouble_gcagctgg_to_gcacttgg	ACGGACGA	Rod	0.614535	0.486269
ebox_gcagctgg_to_gccgctgg	AACCTCTT	Rod	0.367429	0.237201
combo_Mute_crx4_crx3	CCGGTCTT	Rod	0.230528	0.0870311
ebox_gcagctgg_to_tcagctgg	AACACTGA	Rod	0.517518	0.541098
combo_Mute_crx5_crx2	CCGATCAG	Rod	0.247776	0.140254
combo_Mute_crx4_crx2	CCTACTCC	Rod	0.273796	0.20224
ebox_gcagctgg_to_gcagcttg	ACAACTTC	Rod	0.0700782	0.0801205
combo_Mute_crx2_crx1	CCTTAATG	Rod	0.1928	0.22675
combo_Mute_crx5_crx3	CCATTGTC	Rod	0.196359	0.215454
eboxDouble_gcagctgg_to_gcaagtgg	ACCGTGTA	Rod	0.424221	0.154391
combo_Q50_crx3_crx2	CGTAACAC	Rod	0.218668	0.196796
ebox_gcagctgg_to_gcagctgc	ACACGCAA	Rod	0.0983936	0.0996393
ebox_gcagctgg_to_gcagctga	ACAATAGC	Rod	0.0191781	0.0291636
ebox_gcagctgg_to_gcagctgt	ACAGGATT	Rod	0.0561513	0.0288775
tail_conserve3_215_to_220	AGATTAGG	Glia	0.877069	0.86413
swap_crx1_to_gggcttag_reverse	CAGCCGAT	Glia	1.14897	1.24865
combo_Q50_crx1	CGCCAGTA	Glia	0.92019	0.959105
wt_2	CTACCGGA	Glia	0.602936	0.558511
tail_conserve1_169_to_174	ACTATCTG	Glia	0.989423	0.947778
ebox_gcagctgg_to_gcagcggg	AATAGTGG	Glia	0.602535	0.608991
tail_conserve5_458_to_463	ATCCATGA	Glia	0.764768	0.660714
tail_conserve3_245_to_250	AGGTGTCT	Glia	0.846329	0.79562
combo_Mute_crx1	CCACGACT	Glia	0.772503	0.768486
swap_crx4_to_ctaatccc_forward	CAAGTCTG	Glia	0.89244	0.887863
ebox_gcagctgg_to_gcagccgg	AATACCGC	Glia	0.727527	0.55618
combo_Mute_crx5	CATTGAGC	Glia	0.598841	0.54491
swap_crx3_to_ctaatccc_forward	CAATGGAC	Glia	0.957887	0.843471
tail_conserve5_443_to_448	ATAAGAGG	Glia	1.06338	1.11465
combo_Q50_crx5	CCTTCGGA	Glia	0.9911	0.92418
swap_crx4_to_ctaagccc_forward	CACGGTAG	Glia	0.647551	0.701342
tail_conserve3_240_to_245	AGGTAACG	Glia	1.18754	1.11531
tail_conserve3_220_to_225	AGCCACTC	Glia	0.911465	0.828571
tail_conserve4_423_to_428	AGTCCGTT	Glia	0.439323	0.329114
tail_conserve5_468_to_473	ATCTAGCG	Glia	0.562555	0.6
tail_conserve2_193_to_198	AGAAGTAC	Glia	0.374212	0.356299
tail_conserve3_210_to_215	AGATGCGA	Glia	0.805326	0.830851
combo_Q50_crx5_crx4	CGCCTCAA	Glia	0.951008	0.905109
combo_Q50_crx5_crx3	CGCGGAAT	Glia	0.805309	0.593066
tail_conserve1_159_to_164	ACGTTCAA	Glia	0.911772	0.909396
combo_Q50_crx4	CGAATATC	Glia	0.606546	0.507782
combo_Q50_crx5_crx1	CGGAAGGA	Glia	0.982628	0.878189
tail_conserve6_483_to_488	ATGGAATG	Glia	1.01633	0.900074
tail_conserve6_498_to_503	ATTGGTAG	Glia	0.665981	0.604245
tail_conserve3_205_to_210	AGAGATGA	Glia	0.240062	0.244147
combo_Q50_crx4_crx3	CGGACTCT	Glia	0.873056	0.633588
combo_Mute_crx3_crx1	CCTGAGTT	Glia	0.488512	0.544118
swap_crx2_to_gggcttag_reverse	CAGAGGTT	Glia	0.592333	0.565089
ebox_gcagctgg_to_gcacctgg	AAGAATCG	Glia	0.418827	0.40367
tail_conserve5_463_to_468	ATCGCCGT	Glia	0.66864	0.630137
swap_crx5_to_cttatccc_forward	CAGTATAG	Glia	0.62296	0.515267
tail_conserve3_230_to_235	AGCGAAGC	Glia	0.586426	0.588235
swap_crx5_to_ctaatccc_forward	CAAGAAGA	Glia	0.660178	0.81875
combo_Q50_crx4_crx2	CGGTGAGA	Glia	0.222137	0.211149
ebox_gcagctgg_to_gcatctgg	AAGACCAA	Glia	0.512477	0.579724
combo_Mute_crx5_crx1	CCGCATGT	Glia	0.448188	0.358527
swap_crx2_to_gggattag_reverse	CACACATC	Glia	0.905912	0.786397
swap_crx2_to_gggataag_reverse	CATCCACC	Glia	0.682789	0.625
combo_Q50_crx2	CGAGAGCA	Glia	0.30927	0.213115
tail_conserve2_188_to_193	AGAACAGA	Glia	0.50845	0.615385
tail_conserve1_164_to_169	ACTAACCA	Glia	0.593613	0.495261
swap_crx3_to_cttatccc_forward	CATCAAGT	Glia	0.411255	0.4375
tail_conserve6_488_to_493	ATGTGCAG	Glia	0.521579	0.615942
tail_conserve6_493_to_498	ATTCCTAC	Glia	0.906109	0.831776
tail_conserve4_428_to_433	AGTGATTC	Glia	0.630738	0.554839
tail_conserve5_448_to_453	ATAAGCTC	Glia	0.691922	0.610169
combo_Mute_crx3	CCAAGCGT	Glia	0.325591	0.331858
ebox_gcagctgg_to_gcagttgg	AAGGAGCT	Glia	0.499303	0.463115
tail_conserve6_503_to_508	CAACGCCA	Glia	0.492357	0.473988
tail_conserve5_473_to_478	ATGACGGA	Glia	0.678882	0.530303
combo_Q50_crx3_crx1	CGTAGCTT	Glia	0.656064	0.647959
swap_crx5_to_ctaagccc_forward	CACCTTAT	Glia	0.564096	0.526611
tail_conserve5_453_to_458	ATATCACG	Glia	0.604522	0.52765
swap_crx3_to_ctaagccc_forward	CAGAACCT	Glia	0.60355	0.595618
eboxDouble_gcagctgg_to_gcatgtgg	ACGAGTCC	Glia	0.48304	0.434115
ebox_gcagctgg_to_acagctgg	AACAACAC	Glia	0.59277	0.68578
tail_conserve2_183_to_188	ACTTGTTG	Glia	0.411523	0.325095
tail_conserve3_235_to_240	AGCTCTAA	Glia	0.888946	0.842593
ebox_gcagctgg_to_gcagatgg	AAGCGGTG	Glia	0.426397	0.315333
combo_Mute_crx4	CCAACAAT	Glia	0.397979	0.426724
eboxDouble_gcagctgg_to_gcacgtgg	ACGTATGG	Glia	0.418344	0.418819
eboxDouble_gcagctgg_to_gcacatgg	ACGCATAA	Glia	0.573242	0.504444
combo_Q50_crx2_crx1	CGTCTATG	Glia	0.371358	0.328125
ebox_gcagctgg_to_ggagctgg	AACCAGCC	Glia	0.541867	0.575916
swap_crx1_to_gggattag_reverse	CACATGCT	Glia	0.668236	0.657018
tail_conserve6_478_to_483	ATGCAACC	Glia	0.670714	0.701005
ebox_gcagctgg_to_gcaactgg	AACTTGGA	Glia	0.779019	0.655172
combo_Q50_crx3	CGACAACG	Glia	0.615345	0.550347
eboxDouble_gcagctgg_to_gcatatgg	ACCTAGAT	Glia	0.55162	0.557471
ebox_gcagctgg_to_gtagctgg	AACCGTAA	Glia	0.435813	0.327273
tail_conserve2_173_to_178	ACTCAGGT	Glia	0.36399	0.314721
wt_1	CGTTCTCG	Glia	0.626658	0.476923
combo_Mute_crx5_crx4	CCAGTGAA	Glia	0.417921	0.357798
tail_conserve3_250_to_255	AGTACATC	Glia	0.490728	0.44186
ebox_gcagctgg_to_gcagcagg	AAGGTCAT	Glia	0.649515	0.616822
swap_crx1_to_gggataag_reverse	CATGTTCC	Glia	0.725986	0.365714
combo_Mute_crx2	CCAATTAC	Glia	0.245758	0.20267
combo_Q50_crx4_crx1	CGGTTGTT	Glia	0.274661	0.293436
ebox_gcagctgg_to_gcggctgg	AACGAGAA	Glia	0.547109	0.522273
combo_Mute_crx4_crx1	CCTCATAC	Glia	0.321877	0.38424
combo_Q50_crx5_crx2	CGCGTTAC	Glia	0.413552	0.381818
tail_conserve3_225_to_230	AGCCTGGT	Glia	0.559812	0.469274
eboxDouble_gcagctgg_to_gcaaatgg	ACCACAGT	Glia	0.295455	0.326389
tail_conserve3_200_to_205	AGACGCTT	Glia	0.212613	0.168831
tail_conserve4_433_to_438	AGTTCGCA	Glia	0.414326	0.325581
tail_conserve2_178_to_183	ACTCCGAA	Glia	0.433091	0.503049
ebox_gcagctgg_to_gcaggtgg	AAGCTACG	Glia	0.349857	0.446809
ebox_gcagctgg_to_gctgctgg	AACGTCGC	Glia	0.262626	0.197674
ebox_gcagctgg_to_gcagctcg	AATGCCTT	Glia	0.394535	0.440154
ebox_gcagctgg_to_gaagctgg	AACATTCC	Glia	0.240261	0.448718
ebox_gcagctgg_to_ccagctgg	AACAAGGT	Glia	0.613856	0.544601
ebox_gcagctgg_to_gcagctag	AATCTCCA	Glia	0.66172	0.503111
eboxDouble_gcagctgg_to_gcaattgg	ACCGACCT	Glia	0.25	0.240602
combo_Mute_crx3_crx2	CCTCCTTG	Glia	0.262923	0.207254
swap_crx4_to_cttatccc_forward	CATACTGT	Glia	0.407488	0.460699
eboxDouble_gcagctgg_to_gcatttgg	ACCTTGCC	Glia	0.394661	0.280374
eboxDouble_gcagctgg_to_gcacttgg	ACGGACGA	Glia	0.55291	0.34359
ebox_gcagctgg_to_gccgctgg	AACCTCTT	Glia	0.217157	0.114286
combo_Mute_crx4_crx3	CCGGTCTT	Glia	0.133782	0.0304348
ebox_gcagctgg_to_tcagctgg	AACACTGA	Glia	0.367283	0.412698
combo_Mute_crx5_crx2	CCGATCAG	Glia	0.192471	0.0951087
combo_Mute_crx4_crx2	CCTACTCC	Glia	0.1803	0.219907
ebox_gcagctgg_to_gcagcttg	ACAACTTC	Glia	0.0682731	0.0295359
combo_Mute_crx2_crx1	CCTTAATG	Glia	0.123457	0.114286
combo_Mute_crx5_crx3	CCATTGTC	Glia	0.122605	0.0723684
eboxDouble_gcagctgg_to_gcaagtgg	ACCGTGTA	Glia	0.204023	0.0940171
combo_Q50_crx3_crx2	CGTAACAC	Glia	0.14966	0.157088
ebox_gcagctgg_to_gcagctgc	ACACGCAA	Glia	0.106557	0
ebox_gcagctgg_to_gcagctga	ACAATAGC	Glia	0.0180995	0.00947867
ebox_gcagctgg_to_gcagctgt	ACAGGATT	Glia	0.0390244	0
tail_conserve3_215_to_220	AGATTAGG	Bipolar	1.14055	1.04091
swap_crx1_to_gggcttag_reverse	CAGCCGAT	Bipolar	1.43962	1.48431
combo_Q50_crx1	CGCCAGTA	Bipolar	1.15486	1.06547
wt_2	CTACCGGA	Bipolar	1.17197	1.02051
tail_conserve1_169_to_174	ACTATCTG	Bipolar	1.23052	1.14299
ebox_gcagctgg_to_gcagcggg	AATAGTGG	Bipolar	0.792082	0.873467
tail_conserve5_458_to_463	ATCCATGA	Bipolar	0.950345	1.04895
tail_conserve3_245_to_250	AGGTGTCT	Bipolar	1.04186	0.959117
combo_Mute_crx1	CCACGACT	Bipolar	1.17805	0.89989
swap_crx4_to_ctaatccc_forward	CAAGTCTG	Bipolar	1.19615	1.14398
ebox_gcagctgg_to_gcagccgg	AATACCGC	Bipolar	0.980385	0.93125
combo_Mute_crx5	CATTGAGC	Bipolar	0.97091	0.79548
swap_crx3_to_ctaatccc_forward	CAATGGAC	Bipolar	1.30089	1.11307
tail_conserve5_443_to_448	ATAAGAGG	Bipolar	1.46	1.47284
combo_Q50_crx5	CCTTCGGA	Bipolar	1.18675	1.09892
swap_crx4_to_ctaagccc_forward	CACGGTAG	Bipolar	0.964138	0.903304
tail_conserve3_240_to_245	AGGTAACG	Bipolar	1.28127	1.31621
tail_conserve3_220_to_225	AGCCACTC	Bipolar	1.21558	1.01006
tail_conserve4_423_to_428	AGTCCGTT	Bipolar	0.721883	0.596939
tail_conserve5_468_to_473	ATCTAGCG	Bipolar	0.850439	0.892058
tail_conserve2_193_to_198	AGAAGTAC	Bipolar	0.667431	0.580586
tail_conserve3_210_to_215	AGATGCGA	Bipolar	1.22066	0.999732
combo_Q50_crx5_crx4	CGCCTCAA	Bipolar	1.16207	1.15758
combo_Q50_crx5_crx3	CGCGGAAT	Bipolar	0.849147	0.958197
tail_conserve1_159_to_164	ACGTTCAA	Bipolar	1.17083	1.21262
combo_Q50_crx4	CGAATATC	Bipolar	0.856481	0.723694
combo_Q50_crx5_crx1	CGGAAGGA	Bipolar	1.06076	1.0321
tail_conserve6_483_to_488	ATGGAATG	Bipolar	1.12607	1.24085
tail_conserve6_498_to_503	ATTGGTAG	Bipolar	1.00927	0.842251
tail_conserve3_205_to_210	AGAGATGA	Bipolar	0.509409	0.473333
combo_Q50_crx4_crx3	CGGACTCT	Bipolar	1.00304	0.917005
combo_Mute_crx3_crx1	CCTGAGTT	Bipolar	0.92868	0.782669
swap_crx2_to_gggcttag_reverse	CAGAGGTT	Bipolar	0.79681	0.808978
ebox_gcagctgg_to_gcacctgg	AAGAATCG	Bipolar	0.839744	0.914943
tail_conserve5_463_to_468	ATCGCCGT	Bipolar	1.01758	0.884826
swap_crx5_to_cttatccc_forward	CAGTATAG	Bipolar	1.05313	0.80096
tail_conserve3_230_to_235	AGCGAAGC	Bipolar	0.912247	0.836897
swap_crx5_to_ctaatccc_forward	CAAGAAGA	Bipolar	1.10995	1.25448
combo_Q50_crx4_crx2	CGGTGAGA	Bipolar	0.37619	0.308333
ebox_gcagctgg_to_gcatctgg	AAGACCAA	Bipolar	0.922786	0.800705
combo_Mute_crx5_crx1	CCGCATGT	Bipolar	0.782769	0.702951
swap_crx2_to_gggattag_reverse	CACACATC	Bipolar	0.965447	0.959091
swap_crx2_to_gggataag_reverse	CATCCACC	Bipolar	1.05436	0.870214
combo_Q50_crx2	CGAGAGCA	Bipolar	0.639062	0.410338
tail_conserve2_188_to_193	AGAACAGA	Bipolar	1.06627	0.95595
tail_conserve1_164_to_169	ACTAACCA	Bipolar	0.962745	0.77741
swap_crx3_to_cttatccc_forward	CATCAAGT	Bipolar	0.723115	0.686913
tail_conserve6_488_to_493	ATGTGCAG	Bipolar	0.987665	0.829444
tail_conserve6_493_to_498	ATTCCTAC	Bipolar	1.19094	1.01109
tail_conserve4_428_to_433	AGTGATTC	Bipolar	0.877704	0.955867
tail_conserve5_448_to_453	ATAAGCTC	Bipolar	0.948423	1.01699
combo_Mute_crx3	CCAAGCGT	Bipolar	0.634328	0.608638
ebox_gcagctgg_to_gcagttgg	AAGGAGCT	Bipolar	0.891064	0.75904
tail_conserve6_503_to_508	CAACGCCA	Bipolar	0.991697	0.735417
tail_conserve5_473_to_478	ATGACGGA	Bipolar	1.10183	0.770886
combo_Q50_crx3_crx1	CGTAGCTT	Bipolar	0.873921	0.843021
swap_crx5_to_ctaagccc_forward	CACCTTAT	Bipolar	1.03237	0.991758
tail_conserve5_453_to_458	ATATCACG	Bipolar	0.922429	0.7915
swap_crx3_to_ctaagccc_forward	CAGAACCT	Bipolar	1.04001	0.770085
eboxDouble_gcagctgg_to_gcatgtgg	ACGAGTCC	Bipolar	0.830949	0.806237
ebox_gcagctgg_to_acagctgg	AACAACAC	Bipolar	0.921532	0.783524
tail_conserve2_183_to_188	ACTTGTTG	Bipolar	0.664693	0.688289
tail_conserve3_235_to_240	AGCTCTAA	Bipolar	1.27752	1.26856
ebox_gcagctgg_to_gcagatgg	AAGCGGTG	Bipolar	0.792492	0.636973
combo_Mute_crx4	CCAACAAT	Bipolar	0.726213	0.612879
eboxDouble_gcagctgg_to_gcacgtgg	ACGTATGG	Bipolar	0.741489	0.725674
eboxDouble_gcagctgg_to_gcacatgg	ACGCATAA	Bipolar	0.852724	0.814577
combo_Q50_crx2_crx1	CGTCTATG	Bipolar	0.695808	0.607919
ebox_gcagctgg_to_ggagctgg	AACCAGCC	Bipolar	0.958943	0.839068
swap_crx1_to_gggattag_reverse	CACATGCT	Bipolar	1.005	1.00932
tail_conserve6_478_to_483	ATGCAACC	Bipolar	1.06944	0.920143
ebox_gcagctgg_to_gcaactgg	AACTTGGA	Bipolar	1.23239	1.03835
combo_Q50_crx3	CGACAACG	Bipolar	0.897898	0.743801
eboxDouble_gcagctgg_to_gcatatgg	ACCTAGAT	Bipolar	0.851246	1.04727
ebox_gcagctgg_to_gtagctgg	AACCGTAA	Bipolar	0.902778	0.602439
tail_conserve2_173_to_178	ACTCAGGT	Bipolar	0.849219	0.754326
wt_1	CGTTCTCG	Bipolar	0.948591	0.952582
combo_Mute_crx5_crx4	CCAGTGAA	Bipolar	0.675703	0.636433
tail_conserve3_250_to_255	AGTACATC	Bipolar	0.997087	0.808189
ebox_gcagctgg_to_gcagcagg	AAGGTCAT	Bipolar	0.974964	0.883769
swap_crx1_to_gggataag_reverse	CATGTTCC	Bipolar	0.972204	0.766551
combo_Mute_crx2	CCAATTAC	Bipolar	0.380747	0.248558
combo_Q50_crx4_crx1	CGGTTGTT	Bipolar	0.480008	0.563229
ebox_gcagctgg_to_gcggctgg	AACGAGAA	Bipolar	0.956081	0.902945
combo_Mute_crx4_crx1	CCTCATAC	Bipolar	0.621212	0.694916
combo_Q50_crx5_crx2	CGCGTTAC	Bipolar	0.724713	0.588768
tail_conserve3_225_to_230	AGCCTGGT	Bipolar	0.927481	0.878526
eboxDouble_gcagctgg_to_gcaaatgg	ACCACAGT	Bipolar	0.723485	0.694767
tail_conserve3_200_to_205	AGACGCTT	Bipolar	0.549708	0.458763
tail_conserve4_433_to_438	AGTTCGCA	Bipolar	0.887006	0.656863
tail_conserve2_178_to_183	ACTCCGAA	Bipolar	0.896911	0.698236
ebox_gcagctgg_to_gcaggtgg	AAGCTACG	Bipolar	0.580846	0.69084
ebox_gcagctgg_to_gctgctgg	AACGTCGC	Bipolar	0.58	0.758929
ebox_gcagctgg_to_gcagctcg	AATGCCTT	Bipolar	0.63964	0.697185
ebox_gcagctgg_to_gaagctgg	AACATTCC	Bipolar	0.768868	0.62605
ebox_gcagctgg_to_ccagctgg	AACAAGGT	Bipolar	0.934375	0.848451
ebox_gcagctgg_to_gcagctag	AATCTCCA	Bipolar	0.994634	0.736273
eboxDouble_gcagctgg_to_gcaattgg	ACCGACCT	Bipolar	0.703333	0.8
combo_Mute_crx3_crx2	CCTCCTTG	Bipolar	0.448718	0.418852
swap_crx4_to_cttatccc_forward	CATACTGT	Bipolar	0.681741	0.697822
eboxDouble_gcagctgg_to_gcatttgg	ACCTTGCC	Bipolar	0.934426	0.726776
eboxDouble_gcagctgg_to_gcacttgg	ACGGACGA	Bipolar	0.735294	0.542271
ebox_gcagctgg_to_gccgctgg	AACCTCTT	Bipolar	0.560298	0.284848
combo_Mute_crx4_crx3	CCGGTCTT	Bipolar	0.325	0.0944056
ebox_gcagctgg_to_tcagctgg	AACACTGA	Bipolar	0.769877	0.756204
combo_Mute_crx5_crx2	CCGATCAG	Bipolar	0.3275	0.195525
combo_Mute_crx4_crx2	CCTACTCC	Bipolar	0.346253	0.25
ebox_gcagctgg_to_gcagcttg	ACAACTTC	Bipolar	0.0833333	0.118705
combo_Mute_crx2_crx1	CCTTAATG	Bipolar	0.247525	0.302181
combo_Mute_crx5_crx3	CCATTGTC	Bipolar	0.236364	0.224299
eboxDouble_gcagctgg_to_gcaagtgg	ACCGTGTA	Bipolar	0.522727	0.182692
combo_Q50_crx3_crx2	CGTAACAC	Bipolar	0.365854	0.285974
ebox_gcagctgg_to_gcagctgc	ACACGCAA	Bipolar	0.161765	0.147541
ebox_gcagctgg_to_gcagctga	ACAATAGC	Bipolar	0.0425532	0.0536913
ebox_gcagctgg_to_gcagctgt	ACAGGATT	Bipolar	0.103175	0.0789474
tail_conserve3_215_to_220	AGATTAGG	Neuron	0.636943	0.65543
swap_crx1_to_gggcttag_reverse	CAGCCGAT	Neuron	0.94578	0.940684
combo_Q50_crx1	CGCCAGTA	Neuron	0.695489	0.733065
wt_2	CTACCGGA	Neuron	0.276119	0.198712
tail_conserve1_169_to_174	ACTATCTG	Neuron	0.710526	0.706187
ebox_gcagctgg_to_gcagcggg	AATAGTGG	Neuron	0.297386	0.329036
tail_conserve5_458_to_463	ATCCATGA	Neuron	0.3375	0.406113
tail_conserve3_245_to_250	AGGTGTCT	Neuron	0.482906	0.521817
combo_Mute_crx1	CCACGACT	Neuron	0.468599	0.45364
swap_crx4_to_ctaatccc_forward	CAAGTCTG	Neuron	0.59375	0.593998
ebox_gcagctgg_to_gcagccgg	AATACCGC	Neuron	0.221154	0.23818
combo_Mute_crx5	CATTGAGC	Neuron	0.309524	0.179752
swap_crx3_to_ctaatccc_forward	CAATGGAC	Neuron	0.683081	0.689237
tail_conserve5_443_to_448	ATAAGAGG	Neuron	0.840355	0.895445
combo_Q50_crx5	CCTTCGGA	Neuron	0.588235	0.616063
swap_crx4_to_ctaagccc_forward	CACGGTAG	Neuron	0.324074	0.366244
tail_conserve3_240_to_245	AGGTAACG	Neuron	0.90137	0.93004
tail_conserve3_220_to_225	AGCCACTC	Neuron	0.512931	0.46751
tail_conserve4_423_to_428	AGTCCGTT	Neuron	0.0763359	0.0663469
tail_conserve5_468_to_473	ATCTAGCG	Neuron	0.178082	0.234483
tail_conserve2_193_to_198	AGAAGTAC	Neuron	0.0686275	0.0970508
tail_conserve3_210_to_215	AGATGCGA	Neuron	0.462025	0.514915
combo_Q50_crx5_crx4	CGCCTCAA	Neuron	0.509434	0.516292
combo_Q50_crx5_crx3	CGCGGAAT	Neuron	0.354067	0.351591
tail_conserve1_159_to_164	ACGTTCAA	Neuron	0.595041	0.621269
combo_Q50_crx4	CGAATATC	Neuron	0.206522	0.211905
combo_Q50_crx5_crx1	CGGAAGGA	Neuron	0.710375	0.641361
tail_conserve6_483_to_488	ATGGAATG	Neuron	0.724138	0.747442
tail_conserve6_498_to_503	ATTGGTAG	Neuron	0.316062	0.278354
tail_conserve3_205_to_210	AGAGATGA	Neuron	0.0456621	0.040025
combo_Q50_crx4_crx3	CGGACTCT	Neuron	0.429907	0.401862
combo_Mute_crx3_crx1	CCTGAGTT	Neuron	0.187192	0.175062
swap_crx2_to_gggcttag_reverse	CAGAGGTT	Neuron	0.251852	0.274432
ebox_gcagctgg_to_gcacctgg	AAGAATCG	Neuron	0.133333	0.104885
tail_conserve5_463_to_468	ATCGCCGT	Neuron	0.40796	0.325357
swap_crx5_to_cttatccc_forward	CAGTATAG	Neuron	0.296703	0.287625
tail_conserve3_230_to_235	AGCGAAGC	Neuron	0.218978	0.221519
swap_crx5_to_ctaatccc_forward	CAAGAAGA	Neuron	0.40856	0.416691
combo_Q50_crx4_crx2	CGGTGAGA	Neuron	0.035	0.0412955
ebox_gcagctgg_to_gcatctgg	AAGACCAA	Neuron	0.227513	0.25085
combo_Mute_crx5_crx1	CCGCATGT	Neuron	0.145729	0.127891
swap_crx2_to_gggattag_reverse	CACACATC	Neuron	0.539535	0.456867
swap_crx2_to_gggataag_reverse	CATCCACC	Neuron	0.223077	0.173169
combo_Q50_crx2	CGAGAGCA	Neuron	0.0362694	0.0613208
tail_conserve2_188_to_193	AGAACAGA	Neuron	0.167665	0.181818
tail_conserve1_164_to_169	ACTAACCA	Neuron	0.202797	0.155238
swap_crx3_to_cttatccc_forward	CATCAAGT	Neuron	0.128205	0.123525
tail_conserve6_488_to_493	ATGTGCAG	Neuron	0.256345	0.243133
tail_conserve6_493_to_498	ATTCCTAC	Neuron	0.595745	0.467634
tail_conserve4_428_to_433	AGTGATTC	Neuron	0.288973	0.257192
tail_conserve5_448_to_453	ATAAGCTC	Neuron	0.231429	0.275611
combo_Mute_crx3	CCAAGCGT	Neuron	0.121951	0.0909302
ebox_gcagctgg_to_gcagttgg	AAGGAGCT	Neuron	0.204023	0.13963
tail_conserve6_503_to_508	CAACGCCA	Neuron	0.147541	0.19274
tail_conserve5_473_to_478	ATGACGGA	Neuron	0.337423	0.271064
combo_Q50_crx3_crx1	CGTAGCTT	Neuron	0.322275	0.367559
swap_crx5_to_ctaagccc_forward	CACCTTAT	Neuron	0.182741	0.244364
tail_conserve5_453_to_458	ATATCACG	Neuron	0.262411	0.239386
swap_crx3_to_ctaagccc_forward	CAGAACCT	Neuron	0.223529	0.197215
eboxDouble_gcagctgg_to_gcatgtgg	ACGAGTCC	Neuron	0.227425	0.170311
ebox_gcagctgg_to_acagctgg	AACAACAC	Neuron	0.193333	0.19152
tail_conserve2_183_to_188	ACTTGTTG	Neuron	0.0967742	0.0920584
tail_conserve3_235_to_240	AGCTCTAA	Neuron	0.477124	0.583018
ebox_gcagctgg_to_gcagatgg	AAGCGGTG	Neuron	0.15508	0.0876874
combo_Mute_crx4	CCAACAAT	Neuron	0.163743	0.107695
eboxDouble_gcagctgg_to_gcacgtgg	ACGTATGG	Neuron	0.112994	0.16939
eboxDouble_gcagctgg_to_gcacatgg	ACGCATAA	Neuron	0.256098	0.21733
combo_Q50_crx2_crx1	CGTCTATG	Neuron	0.138889	0.108686
ebox_gcagctgg_to_ggagctgg	AACCAGCC	Neuron	0.190083	0.15894
swap_crx1_to_gggattag_reverse	CACATGCT	Neuron	0.313869	0.295231
tail_conserve6_478_to_483	ATGCAACC	Neuron	0.265152	0.286598
ebox_gcagctgg_to_gcaactgg	AACTTGGA	Neuron	0.406015	0.341984
combo_Q50_crx3	CGACAACG	Neuron	0.286822	0.203777
eboxDouble_gcagctgg_to_gcatatgg	ACCTAGAT	Neuron	0.173228	0.208304
ebox_gcagctgg_to_gtagctgg	AACCGTAA	Neuron	0.09375	0.0933333
tail_conserve2_173_to_178	ACTCAGGT	Neuron	0.110294	0.107914
wt_1	CGTTCTCG	Neuron	0.176056	0.194431
combo_Mute_crx5_crx4	CCAGTGAA	Neuron	0.0974026	0.181151
tail_conserve3_250_to_255	AGTACATC	Neuron	0.12	0.135135
ebox_gcagctgg_to_gcagcagg	AAGGTCAT	Neuron	0.295181	0.186631
swap_crx1_to_gggataag_reverse	CATGTTCC	Neuron	0.303279	0.112791
combo_Mute_crx2	CCAATTAC	Neuron	0.0359116	0.0373898
combo_Q50_crx4_crx1	CGGTTGTT	Neuron	0.0616114	0.0775629
ebox_gcagctgg_to_gcggctgg	AACGAGAA	Neuron	0.213415	0.224556
combo_Mute_crx4_crx1	CCTCATAC	Neuron	0.0893855	0.122174
combo_Q50_crx5_crx2	CGCGTTAC	Neuron	0.116788	0.115482
tail_conserve3_225_to_230	AGCCTGGT	Neuron	0.109244	0.174885
eboxDouble_gcagctgg_to_gcaaatgg	ACCACAGT	Neuron	0.00900901	0.113757
tail_conserve3_200_to_205	AGACGCTT	Neuron	0.0463576	0.0869131
tail_conserve4_433_to_438	AGTTCGCA	Neuron	0.0384615	0.0972222
tail_conserve2_178_to_183	ACTCCGAA	Neuron	0.0970149	0.116901
ebox_gcagctgg_to_gcaggtgg	AAGCTACG	Neuron	0.0708661	0.0630542
ebox_gcagctgg_to_gctgctgg	AACGTCGC	Neuron	0.025974	0.0702247
ebox_gcagctgg_to_gcagctcg	AATGCCTT	Neuron	0.105392	0.0962622
ebox_gcagctgg_to_gaagctgg	AACATTCC	Neuron	0.0465116	0.121164
ebox_gcagctgg_to_ccagctgg	AACAAGGT	Neuron	0.228758	0.212573
ebox_gcagctgg_to_gcagctag	AATCTCCA	Neuron	0.186047	0.2128
eboxDouble_gcagctgg_to_gcaattgg	ACCGACCT	Neuron	0.037037	0.0765306
combo_Mute_crx3_crx2	CCTCCTTG	Neuron	0.0198675	0.0580645
swap_crx4_to_cttatccc_forward	CATACTGT	Neuron	0.103448	0.127232
eboxDouble_gcagctgg_to_gcatttgg	ACCTTGCC	Neuron	0.0481928	0.0565217
eboxDouble_gcagctgg_to_gcacttgg	ACGGACGA	Neuron	0.0875912	0.0725586
ebox_gcagctgg_to_gccgctgg	AACCTCTT	Neuron	0.0359281	0.0272436
combo_Mute_crx4_crx3	CCGGTCTT	Neuron	0.0334928	0.0160428
ebox_gcagctgg_to_tcagctgg	AACACTGA	Neuron	0.0894309	0.136765
combo_Mute_crx5_crx2	CCGATCAG	Neuron	0.0311419	0.0176152
combo_Mute_crx4_crx2	CCTACTCC	Neuron	0.0184049	0.0451713
ebox_gcagctgg_to_gcagcttg	ACAACTTC	Neuron	0	0.0242718
combo_Mute_crx2_crx1	CCTTAATG	Neuron	0	0.0485714
combo_Mute_crx5_crx3	CCATTGTC	Neuron	0.0147059	0.0269504
eboxDouble_gcagctgg_to_gcaagtgg	ACCGTGTA	Neuron	0.0537634	0.0364583
combo_Q50_crx3_crx2	CGTAACAC	Neuron	0.00465116	0.0379747
ebox_gcagctgg_to_gcagctgc	ACACGCAA	Neuron	0	0.0315789
ebox_gcagctgg_to_gcagctga	ACAATAGC	Neuron	0	0.00531915
ebox_gcagctgg_to_gcagctgt	ACAGGATT	Neuron	0	0.0128205
