## Supplemental Table 7 for "A single-cell massively parallel reporter assay detects cell type specific cis-regulatory activity"

### Sheet: Primers for PCR reactions
Oligo Name	Sequence	Note
SCARED P17	GACGAGCTCTATAAGTAATCTAGA	Primer for amplifying core promoter library barcodes 1st PCR F -- This primer is unique to the plasmid used in this study
SCARED P18	TTTTCTAGGTCTCTGGTCGA	Primer for amplifying core promoter library barcodes 1st PCR R -- This primer is unique to the plasmid used in this study
SCARED P19	CTTTCCCTACACGACGCTCTTCCGATCTAGACGAGCTCTATAAGTAATCTAGA	Primer for amplifying core promoter library barcodes from plasmid/bulk 2nd PCR F
SCARED P20	GTGACTGGAGTTCAGACGTGTGCTCTTCCGATCTTTTTCTAGGTCTCTGGTCGA	Primer for amplifying core promoter library barcodes from plasmid/bulk 2nd PCR R
SCARED P5	AATGATACGGCGACCACCGAGATCTNNNNNNNNNNCACACTCTTTCCCTACACGACGCT	Primer for amplifying core promoter library barcodes from plasmid/bulk 3nd PCR F -- N is for illumina indexing
SCARED P7	CAAGCAGAAGACGGCATACGAGATNNNNNNNNNNGTGACTGGAGTTCAGACGTG	Primer for amplifying core promoter library barcodes from plasmid/bulk 3nd PCR R -- N is for illumina indexing
SCARED P21	GTGACTGGAGTTCAGACGTGTGCTCTTCCGATCTGGACGAGCTCTATAAGTAATCT	Primer for amplifying libraries for scMPRA experiment 2nd PCR F
SCARED PP2	ACACTCTTTCCCTACACGACGCTCTTC	Primer for amplifying libraries for scMPRA experiment 2nd PCR R
SCARED P45	CAAGCAGAAGACGGCATACGAGATNNNNNNNNNNGTGACTGGAGTTCAGAC	Primer for amplifying libraries for scMPRA experiment 3rd PCR F -- N is for illumina indexing
SCARED PP3	AATGATACGGCGACCACCGAGATCTNNNNNNNNNNACACTCTTTCCCTACAC	Primer for amplifying libraries for scMPRA experiment 3rd PCR R -- N is for illumina indexing
single-strand oligo for adding random barcodes	TTCGTATAATGTATGCTATACGAAGTTATGNNNNNNNNNNNNNNNNNNNNNNNNNGCTTTAAGGCCGGTCCTAGCAAaaataaaatacga	We aimed for 25 - 30 bp homology
